# Sex, gender diversity, and brain structure in children ages 9 to 11 years old

**DOI:** 10.1101/2023.07.28.551036

**Authors:** Carinna Torgerson, Hedyeh Ahmadi, Jeiran Choupan, Chun Chieh Fan, John R. Blosnich, Megan M. Herting

**Author notes:** Corresponding Author: Megan M. Herting, PhD 1845 N Soto Street, Rm 225N Los Angeles, CA 90089. ***Abbreviations***: ABCD, Adolescent Brain Cognitive Development Study; MRI, magnetic resonance imaging; DTI, diffusion tensor imaging; FA, fractional anisotropy; MD, mean diffusivity; ABCD, Adolescent Brain Cognitive Development; WM, white matter; GM, gray matter; T1w, T1-weighted; T2w, T2-weighted; ROI, region of interest; PDS, pubertal development scale.

## Abstract

There remains little consensus about the relationship between sex and brain structure, particularly in childhood. Moreover, few pediatric neuroimaging studies have analyzed both sex and gender as variables of interest - many of which included small sample sizes and relied on binary definitions of gender. The current study examined gender diversity with a continuous felt-gender score and categorized sex based on X and Y allele frequency in a large sample of children ages 9-11 years-old (N=7693). Then, a statistical model-building approach was employed to determine whether gender diversity and sex independently or jointly relate to brain morphology, including subcortical volume, cortical thickness, gyrification, and white matter microstructure. The model with sex, but not gender diversity, was the best-fitting model in 75% of gray matter regions and 79% of white matter regions examined. The addition of gender to the sex model explained significantly more variance than sex alone with regard to bilateral cerebellum volume, left precentral cortical thickness, as well as gyrification in the right superior frontal gyrus, right parahippocampal gyrus, and several regions in the left parietal lobe. For mean diffusivity in the left uncinate fasciculus, the model with sex, gender, and their interaction captured the most variance. Nonetheless, the magnitude of variance accounted for by sex was small in all cases and felt-gender score was not a significant predictor on its own for any white or gray matter regions examined. Overall, these findings demonstrate that at ages 9-11 years-old, sex accounts for a small proportion of variance in brain structure, while gender diversity is not directly associated with neurostructural diversity.

**Highlights:**

- Sex-related variance in regional human brain structure is widespread at ages 9-11
- Together, sex and gender diversity accounted for more variance in only a few regions
- Felt-gender diversity itself was not significantly related to any outcome at ages 9-11
- Effect sizes for sex and felt-gender estimates were small
