## Supplementary Table 6 for "Sex, gender diversity, and brain structure in children ages 9 to 11 years old"

### Sheet: Frontal
Frontal Lobe Cortical Thickness
Left Hemisphere																				Right Hemisphere
Region	Model	Sex Estimate [95% CI]	Sex f² [95% CI]	Gender Estimate [95% CI]	Gender f² [95% CI]	Interaction Estimate [95% CI]	Interaction f² [95% CI]	AIC	Log Likelihood	Conditional R²	Marginal R²	vs. M0 (pvalue)	vs. M0 (Chisq)	vs. M1 (pvalue)	vs. M1 (Chisq)	vs. M2 (pvalue)	vs. M2 (Chisq)	vs. M3 (pvalue)	vs. M3 (Chisq)	Region	Model	Sex Estimate [95% CI]	Sex f² [95% CI]	Gender Estimate [95% CI]	Gender f² [95% CI]	Interaction Estimate [95% CI]	Interaction f² [95% CI]	AIC	Log Likelihood	Conditional R²	Marginal R²	vs. M0 (pvalue)	vs. M0 (Chisq)	vs. M1 (pvalue)	vs. M1 (Chisq)	vs. M2 (pvalue)	vs. M2 (Chisq)	vs. M3 (pvalue)	vs. M3 (Chisq)
Superior Frontal																				Superior Frontal
	M1	-0.045 [-0.055, -0.035]	0.011 [0.006, 0.016]					-3696	1866	0.11	0.104	p < 0.001	75.47								M1	-0.032 [-0.043, -0.022]	0.005 [0.002, 0.009]					-3027	1531	0.036	0.029	p < 0.001	36.26
	M2			-0.004 [-0.013, 0.004]	0.000 [0.000, 0.001]			-3622	1829	0.101	0.095	0.294	1.1								M2			-0.004 [-0.013, 0.005]	0.000 [0.000, 0.001]			-2991	1514	0.032	0.024	0.344	0.9
	M3	-0.045 [-0.056, -0.035]	0.010 [0.006, 0.016]	0.003 [-0.006, 0.011]	0.000 [0.000, 0.001]			-3695	1866	0.11	0.104	p < 0.001	75.91	0.507	0.44	p < 0.001	74.81				M3	-0.033 [-0.043, -0.022]	0.005 [0.002, 0.009]	0.001 [-0.008, 0.010]	0.000 [0.000, 0.001]			-3025	1531	0.036	0.029	p < 0.001	36.31	0.814	0.06	p < 0.001	35.42
	M4	0.001 [-0.105, 0.107]	0.000 [0.000, 0.000]	0.005 [-0.005, 0.014]	0.000 [0.000, 0.000]	-0.010 [-0.031, 0.012]	0.000 [0.000, 0.001]	-3694	1867	0.11	0.104	p < 0.001	76.65	0.553	1.18	p < 0.001	75.55	0.388	0.75		M4	-0.005 [-0.116, 0.106]	0.000 [0.000, 0.000]	0.002 [-0.008, 0.012]	0.000 [0.000, 0.000]	-0.006 [-0.029, 0.017]	0.000 [0.000, 0.001]	-3023	1532	0.036	0.029	p < 0.001	36.55	0.862	0.3	p < 0.001	35.66	0.622	0.24
Caudal Middle Frontal																				Caudal Middle Frontal
	M1	-0.014 [-0.023, -0.006]	0.002 [0.000, 0.004]					-6326	3181	0.035	0.025	0.001	11.27								M1	-0.004 [-0.012, 0.005]	0.000 [0.000, 0.001]					-5808	2922	0.041	0.037	0.424	0.64
	M2			-0.001 [-0.008, 0.006]	0.000 [0.000, 0.001]			-6314	3175	0.033	0.023	0.847	0.04								M2			0.002 [-0.005, 0.010]	0.000 [0.000, 0.001]			-5808	2922	0.041	0.037	0.513	0.43
	M3	-0.015 [-0.023, -0.006]	0.002 [0.000, 0.004]	0.002 [-0.005, 0.009]	0.000 [0.000, 0.001]			-6324	3181	0.035	0.025	0.003	11.49	0.637	0.22	0.001	11.46				M3	-0.004 [-0.013, 0.005]	0.000 [0.000, 0.001]	0.003 [-0.004, 0.010]	0.000 [0.000, 0.001]			-5807	2923	0.041	0.037	0.517	1.32	0.409	0.68	0.345	0.89
	M4	-0.093 [-0.181, -0.004]	0.001 [0.000, 0.002]	-0.001 [-0.009, 0.007]	0.000 [0.000, 0.002]	0.016 [-0.002, 0.034]	0.000 [0.000, 0.002]	-6325	3182	0.036	0.025	0.002	14.49	0.2	3.22	0.001	14.45	0.084	2.99		M4	0.000 [-0.092, 0.092]	0.000 [0.000, 0.000]	0.003 [-0.005, 0.011]	0.000 [0.000, 0.001]	-0.001 [-0.020, 0.018]	0.000 [0.000, 0.000]	-5805	2923	0.041	0.037	0.722	1.33	0.708	0.69	0.637	0.9	0.923	0.01
Rostral Middle Frontal																				Rostral Middle Frontal
	M1	0.002 [-0.004, 0.007]	0.000 [0.000, 0.001]					-12849	6443	0.099	0.092	0.518	0.42								M1	-0.004 [-0.009, 0.002]	0.000 [0.000, 0.002]					-12985	6510	0.083	0.074	0.163	1.95
	M2			-0.002 [-0.007, 0.002]	0.000 [0.000, 0.001]			-12850	6443	0.1	0.092	0.325	0.97								M2			-0.004 [-0.008, 0.001]	0.000 [0.000, 0.002]			-12985	6511	0.083	0.074	0.087	2.93
	M3	0.002 [-0.003, 0.008]	0.000 [0.000, 0.001]	-0.003 [-0.007, 0.002]	0.000 [0.000, 0.001]			-12849	6443	0.1	0.092	0.427	1.7	0.257	1.28	0.392	0.73				M3	-0.003 [-0.008, 0.002]	0.000 [0.000, 0.001]	-0.003 [-0.008, 0.001]	0.000 [0.000, 0.002]			-12985	6511	0.084	0.075	0.129	4.1	0.143	2.15	0.279	1.17
	M4	0.036 [-0.020, 0.092]	0.000 [0.000, 0.001]	-0.001 [-0.006, 0.004]	0.000 [0.000, 0.002]	-0.007 [-0.018, 0.005]	0.000 [0.000, 0.001]	-12848	6444	0.1	0.092	0.379	3.09	0.263	2.67	0.347	2.12	0.239	1.38		M4	0.007 [-0.048, 0.063]	0.000 [0.000, 0.001]	-0.003 [-0.008, 0.002]	0.000 [0.000, 0.002]	-0.002 [-0.014, 0.009]	0.000 [0.000, 0.001]	-12983	6511	0.084	0.075	0.238	4.23	0.319	2.28	0.52	1.31	0.714	0.13
Pars Opercularis																				Pars Opercularis
	M1	-0.054 [-0.067, -0.041]	0.010 [0.005, 0.015]					-216	126	0.08	0.075	p < 0.001	67.7								M1	-0.064 [-0.074, -0.053]	0.020 [0.014, 0.027]					-3282	1659	0.094	0.089	p < 0.001	143.31
	M2			-0.008 [-0.019, 0.002]	0.000 [0.000, 0.002]			-150	93	0.071	0.066	0.123	2.37								M2			-0.010 [-0.019, -0.002]	0.001 [0.000, 0.003]			-3144	1590	0.077	0.071	0.02	5.38
	M3	-0.054 [-0.067, -0.041]	0.009 [0.005, 0.014]	0.000 [-0.010, 0.011]	0.000 [0.000, 0.000]			-214	126	0.08	0.075	p < 0.001	67.7	0.944	0	p < 0.001	65.33				M3	-0.064 [-0.074, -0.053]	0.019 [0.013, 0.026]	0.000 [-0.009, 0.009]	0.000 [0.000, 0.000]			-3280	1659	0.094	0.089	p < 0.001	143.31	0.987	0	p < 0.001	137.93
	M4	0.003 [-0.133, 0.138]	0.000 [0.000, 0.000]	0.003 [-0.009, 0.015]	0.000 [0.000, 0.001]	-0.012 [-0.039, 0.016]	0.000 [0.000, 0.001]	-212	126	0.08	0.075	p < 0.001	68.38	0.711	0.68	p < 0.001	66	0.41	0.68		M4	0.021 [-0.088, 0.130]	0.000 [0.000, 0.001]	0.003 [-0.006, 0.013]	0.000 [0.000, 0.001]	-0.017 [-0.040, 0.005]	0.000 [0.000, 0.002]	-3280	1660	0.094	0.089	p < 0.001	145.63	0.313	2.32	p < 0.001	140.25	0.127	2.32
Pars Orbitalis																				Pars Orbitalis
	M1	-0.032 [-0.039, -0.025]	0.011 [0.007, 0.016]					-8914	4475	0.263	0.257	p < 0.001	78.51								M1	-0.017 [-0.024, -0.011]	0.004 [0.001, 0.007]					-9496	4766	0.24	0.229	p < 0.001	25.77
	M2			-0.006 [-0.012, 0.000]	0.001 [0.000, 0.002]			-8840	4438	0.255	0.249	0.042	4.12								M2			-0.003 [-0.008, 0.003]	0.000 [0.000, 0.001]			-9471	4753	0.237	0.227	0.33	0.95
	M3	-0.032 [-0.039, -0.024]	0.010 [0.006, 0.016]	-0.001 [-0.007, 0.005]	0.000 [0.000, 0.001]			-8912	4475	0.263	0.257	p < 0.001	78.61	0.758	0.1	p < 0.001	74.48				M3	-0.017 [-0.024, -0.011]	0.004 [0.001, 0.007]	0.000 [-0.006, 0.006]	0.000 [0.000, 0.000]			-9494	4766	0.24	0.229	p < 0.001	25.77	0.985	0	p < 0.001	24.82
	M4	0.027 [-0.047, 0.101]	0.000 [0.000, 0.001]	0.001 [-0.005, 0.008]	0.000 [0.000, 0.001]	-0.012 [-0.027, 0.003]	0.000 [0.000, 0.002]	-8913	4476	0.263	0.257	p < 0.001	81.03	0.284	2.52	p < 0.001	76.91	0.12	2.42		M4	0.009 [-0.062, 0.080]	0.000 [0.000, 0.001]	0.001 [-0.005, 0.007]	0.000 [0.000, 0.001]	-0.005 [-0.020, 0.009]	0.000 [0.000, 0.001]	-9492	4766	0.24	0.23	p < 0.001	26.31	0.762	0.54	p < 0.001	25.36	0.461	0.54
Pars Triangularis																				Pars Triangularis
	M1	-0.002 [-0.008, 0.004]	0.000 [0.000, 0.001]					-10687	5362	0.069	0.064	0.474	0.51								M1	-0.011 [-0.017, -0.004]	0.002 [0.000, 0.004]					-10065	5051	0.075	0.071	0.001	10.87
	M2			-0.003 [-0.008, 0.002]	0.000 [0.000, 0.001]			-10688	5362	0.069	0.064	0.255	1.3								M2			-0.002 [-0.007, 0.004]	0.000 [0.000, 0.001]			-10055	5045	0.074	0.07	0.549	0.36
	M3	-0.002 [-0.008, 0.005]	0.000 [0.000, 0.001]	-0.003 [-0.008, 0.003]	0.000 [0.000, 0.001]			-10686	5362	0.069	0.064	0.461	1.55	0.309	1.04	0.614	0.25				M3	-0.011 [-0.017, -0.004]	0.002 [0.000, 0.004]	0.000 [-0.005, 0.006]	0.000 [0.000, 0.000]			-10063	5051	0.075	0.071	0.004	10.87	0.963	0	0.001	10.51
	M4	0.023 [-0.043, 0.088]	0.000 [0.000, 0.001]	-0.002 [-0.008, 0.004]	0.000 [0.000, 0.001]	-0.005 [-0.018, 0.008]	0.000 [0.000, 0.001]	-10685	5362	0.069	0.064	0.554	2.09	0.455	1.58	0.672	0.79	0.462	0.54		M4	0.025 [-0.044, 0.093]	0.000 [0.000, 0.001]	0.002 [-0.005, 0.008]	0.000 [0.000, 0.001]	-0.007 [-0.021, 0.007]	0.000 [0.000, 0.001]	-10062	5051	0.076	0.071	0.008	11.93	0.589	1.06	0.003	11.57	0.304	1.06
Lateral Orbitofrontal																				Lateral Orbitofrontal
	M1	-0.006 [-0.015, 0.002]	0.000 [0.000, 0.002]					-6271	3154	0.03	0.028	0.143	2.15								M1	-0.018 [-0.026, -0.009]	0.002 [0.001, 0.005]					-5772	2904	0.02	0.018	p < 0.001	15.85
	M2			-0.004 [-0.011, 0.003]	0.000 [0.000, 0.001]			-6270	3153	0.03	0.028	0.301	1.07								M2			-0.006 [-0.013, 0.001]	0.000 [0.000, 0.002]			-5759	2897	0.018	0.016	0.1	2.71
	M3	-0.006 [-0.014, 0.003]	0.000 [0.000, 0.001]	-0.003 [-0.010, 0.004]	0.000 [0.000, 0.001]			-6270	3154	0.03	0.028	0.256	2.73	0.446	0.58	0.198	1.66				M3	-0.017 [-0.026, -0.008]	0.002 [0.000, 0.005]	-0.003 [-0.011, 0.004]	0.000 [0.000, 0.001]			-5771	2904	0.02	0.018	p < 0.001	16.63	0.377	0.78	p < 0.001	13.93
	M4	-0.025 [-0.114, 0.064]	0.000 [0.000, 0.001]	-0.004 [-0.011, 0.004]	0.000 [0.000, 0.001]	0.004 [-0.014, 0.022]	0.000 [0.000, 0.001]	-6268	3154	0.03	0.028	0.406	2.91	0.684	0.76	0.399	1.84	0.673	0.18		M4	-0.013 [-0.105, 0.079]	0.000 [0.000, 0.001]	-0.003 [-0.011, 0.005]	0.000 [0.000, 0.001]	-0.001 [-0.020, 0.018]	0.000 [0.000, 0.000]	-5769	2904	0.02	0.018	0.001	16.64	0.675	0.79	0.001	13.93	0.938	0.01	?
Medial Orbitofrontal																				Medial Orbitofrontal
	M1	0.003 [-0.003, 0.009]	0.000 [0.000, 0.001]					-10861	5449	0.034	0.026	0.373	0.79								M1	-0.003 [-0.009, 0.004]	0.000 [0.000, 0.001]					-10774	5405	0.053	0.044	0.424	0.64
	M2			0.000 [-0.005, 0.005]	0.000 [0.000, 0.000]			-10861	5448	0.034	0.026	0.955	0								M2			-0.001 [-0.007, 0.004]	0.000 [0.000, 0.001]			-10774	5405	0.053	0.044	0.571	0.32
	M3	0.003 [-0.003, 0.009]	0.000 [0.000, 0.001]	0.000 [-0.005, 0.005]	0.000 [0.000, 0.000]			-10859	5449	0.034	0.026	0.668	0.81	0.905	0.01	0.37	0.81				M3	-0.002 [-0.009, 0.004]	0.000 [0.000, 0.001]	-0.001 [-0.006, 0.004]	0.000 [0.000, 0.001]			-10772	5405	0.053	0.044	0.666	0.81	0.676	0.17	0.482	0.49
	M4	0.037 [-0.027, 0.102]	0.000 [0.000, 0.001]	0.001 [-0.005, 0.007]	0.000 [0.000, 0.001]	-0.007 [-0.020, 0.006]	0.000 [0.000, 0.001]	-10859	5449	0.034	0.026	0.591	1.91	0.571	1.12	0.385	1.91	0.293	1.1		M4	0.085 [0.020, 0.150]	0.001 [0.000, 0.003]	0.002 [-0.004, 0.008]	0.000 [0.000, 0.002]	-0.018 [-0.031, -0.005]	0.001 [0.000, 0.003]	-10777	5409	0.054	0.045	0.05	7.8	0.028	7.16	0.024	7.48	0.008	6.99
Precentral																				Precentral
	M1	-0.013 [-0.020, -0.007]	0.002 [0.001, 0.005]					-9660	4848	0.202	0.198	p < 0.001	15.6								M1	-0.017 [-0.024, -0.010]	0.003 [0.001, 0.006]					-9151	4593	0.192	0.19	p < 0.001	23.02
	M2			-0.009 [-0.014, -0.003]	0.001 [0.000, 0.004]			-9654	4845	0.201	0.197	0.002	9.93								M2			-0.006 [-0.011, 0.000]	0.000 [0.000, 0.002]			-9131	4584	0.189	0.187	0.057	3.62
	M3	-0.012 [-0.019, -0.005]	0.002 [0.000, 0.004]	-0.007 [-0.013, -0.001]	0.001 [0.000, 0.003]			-9664	4851	0.203	0.199	p < 0.001	21.49	0.015	5.89	0.001	11.55				M3	-0.016 [-0.023, -0.009]	0.003 [0.001, 0.006]	-0.003 [-0.009, 0.003]	0.000 [0.000, 0.001]			-9150	4594	0.192	0.19	p < 0.001	23.99	0.326	0.97	p < 0.001	20.37
	M4	0.041 [-0.030, 0.111]	0.000 [0.000, 0.001]	-0.005 [-0.011, 0.001]	0.001 [0.000, 0.003]	-0.011 [-0.025, 0.004]	0.000 [0.000, 0.002]	-9664	4852	0.203	0.199	p < 0.001	23.64	0.018	8.05	0.001	13.71	0.142	2.15		M4	0.054 [-0.018, 0.127]	0.000 [0.000, 0.002]	0.000 [-0.007, 0.006]	0.000 [0.000, 0.002]	-0.015 [-0.029, 0.000]	0.000 [0.000, 0.002]	-9151	4596	0.192	0.19	p < 0.001	27.65	0.099	4.63	p < 0.001	24.03	0.056	3.66
Paracentral																				Paracentral
	M1	-0.007 [-0.014, -0.001]	0.001 [0.000, 0.002]					-10015	5025	0.037	0.028	0.034	4.5								M1	-0.005 [-0.011, 0.001]	0.000 [0.000, 0.002]					-10818	5427	0.051	0.048	0.132	2.27
	M2			0.000 [-0.006, 0.005]	0.000 [0.000, 0.000]			-10010	5023	0.036	0.028	0.891	0.02								M2			-0.002 [-0.007, 0.003]	0.000 [0.000, 0.001]			-10816	5426	0.051	0.047	0.511	0.43
	M3	-0.007 [-0.014, -0.001]	0.001 [0.000, 0.002]	0.001 [-0.005, 0.006]	0.000 [0.000, 0.001]			-10013	5025	0.037	0.028	0.101	4.58	0.777	0.08	0.033	4.56				M3	-0.004 [-0.011, 0.002]	0.000 [0.000, 0.002]	-0.001 [-0.006, 0.004]	0.000 [0.000, 0.001]			-10816	5427	0.051	0.048	0.3	2.41	0.712	0.14	0.16	1.97
	M4	-0.038 [-0.106, 0.030]	0.000 [0.000, 0.001]	0.000 [-0.006, 0.006]	0.000 [0.000, 0.001]	0.006 [-0.008, 0.020]	0.000 [0.000, 0.001]	-10012	5026	0.037	0.028	0.147	5.37	0.649	0.86	0.069	5.35	0.376	0.78		M4	0.038 [-0.027, 0.103]	0.000 [0.000, 0.001]	0.001 [-0.005, 0.006]	0.000 [0.000, 0.001]	-0.009 [-0.022, 0.004]	0.000 [0.000, 0.001]	-10816	5428	0.052	0.048	0.252	4.09	0.403	1.82	0.161	3.66	0.195	1.68
Frontal Pole																				Frontal Pole
	M1	-0.016 [-0.023, -0.009]	0.003 [0.001, 0.006]					-8975	4505	0.062	0.054	p < 0.001	19.94								M1	-0.012 [-0.018, -0.005]	0.002 [0.000, 0.004]					-9292	4664	0.037	0.033	0.001	10.93
	M2			-0.004 [-0.010, 0.002]	0.000 [0.000, 0.001]			-8957	4496	0.06	0.051	0.203	1.62								M2			-0.004 [-0.009, 0.002]	0.000 [0.000, 0.001]			-9283	4659	0.036	0.032	0.215	1.54
	M3	-0.016 [-0.023, -0.008]	0.003 [0.001, 0.005]	-0.001 [-0.007, 0.005]	0.000 [0.000, 0.001]			-8973	4506	0.062	0.054	p < 0.001	20.1	0.683	0.17	p < 0.001	18.48				M3	-0.011 [-0.018, -0.004]	0.001 [0.000, 0.004]	-0.002 [-0.008, 0.004]	0.000 [0.000, 0.001]			-9291	4664	0.037	0.033	0.004	11.3	0.545	0.37	0.002	9.76
	M4	0.047 [-0.027, 0.120]	0.000 [0.000, 0.001]	0.001 [-0.005, 0.008]	0.000 [0.000, 0.002]	-0.013 [-0.028, 0.002]	0.000 [0.000, 0.002]	-8974	4507	0.063	0.054	p < 0.001	22.86	0.231	2.93	p < 0.001	21.25	0.097	2.76		M4	0.041 [-0.031, 0.113]	0.000 [0.000, 0.001]	0.000 [-0.006, 0.007]	0.000 [0.000, 0.002]	-0.011 [-0.025, 0.004]	0.000 [0.000, 0.002]	-9291	4665	0.037	0.034	0.004	13.33	0.301	2.4	0.003	11.79	0.154	2.03

### Sheet: Temporal
Temporal Lobe Cortical Thickness
Left Hemisphere																				Right Hemisphere
Region	Model	Sex Estimate [95% CI]	Sex f² [95% CI]	Gender Estimate [95% CI]	Gender f² [95% CI]	Interaction Estimate [95% CI]	Interaction f² [95% CI]	AIC	Log Likelihood	Conditional R²	Marginal R²	vs. M0 (pvalue)	vs. M0 (Chisq)	vs. M1 (pvalue)	vs. M1 (Chisq)	vs. M2 (pvalue)	vs. M2 (Chisq)	vs. M3 (pvalue)	vs. M3 (Chisq)	Region	Model	Sex Estimate [95% CI]	Sex f² [95% CI]	Gender Estimate [95% CI]	Gender f² [95% CI]	Interaction Estimate [95% CI]	Interaction f² [95% CI]	AIC	Log Likelihood	Conditional R²	Marginal R²	vs. M0 (pvalue)	vs. M0 (Chisq)	vs. M1 (pvalue)	vs. M1 (Chisq)	vs. M2 (pvalue)	vs. M2 (Chisq)	vs. M3 (pvalue)	vs. M3 (Chisq)
Inferior Temporal																				Inferior Temporal
	M1	-0.013 [-0.018, -0.007]	0.003 [0.001, 0.006]					-12719	6377	0.076	0.07	p < 0.001	20.99								M1	-0.012 [-0.018, -0.007]	0.003 [0.001, 0.006]					-12559	6298	0.091	0.091	p < 0.001	18.94
	M2			-0.003 [-0.008, 0.001]	0.000 [0.000, 0.002]			-12700	6368	0.073	0.067	0.161	1.97								M2			-0.005 [-0.009, 0.000]	0.001 [0.000, 0.002]			-12544	6290	0.089	0.089	0.044	4.07
	M3	-0.012 [-0.018, -0.007]	0.003 [0.001, 0.006]	-0.001 [-0.006, 0.003]	0.000 [0.000, 0.001]			-12717	6377	0.076	0.07	p < 0.001	21.26	0.605	0.27	p < 0.001	19.29				M3	-0.011 [-0.017, -0.006]	0.002 [0.001, 0.005]	-0.003 [-0.007, 0.002]	0.000 [0.000, 0.001]			-12559	6298	0.091	0.091	p < 0.001	20.36	0.234	1.42	p < 0.001	16.29
	M4	-0.006 [-0.062, 0.051]	0.000 [0.000, 0.001]	-0.001 [-0.006, 0.004]	0.000 [0.000, 0.001]	-0.001 [-0.013, 0.010]	0.000 [0.000, 0.001]	-12715	6377	0.076	0.07	p < 0.001	21.31	0.852	0.32	p < 0.001	19.34	0.82	0.05		M4	0.015 [-0.042, 0.072]	0.000 [0.000, 0.001]	-0.002 [-0.007, 0.003]	0.000 [0.000, 0.002]	-0.005 [-0.017, 0.006]	0.000 [0.000, 0.001]	-12557	6299	0.091	0.091	p < 0.001	21.18	0.327	2.24	p < 0.001	17.11	0.365	0.82
Middle Temporal																				Middle Temporal
	M1	0.010 [0.004, 0.017]	0.001 [0.000, 0.004]					-10066	5051	0.146	0.134	0.002	9.93								M1	0.007 [0.000, 0.013]	0.000 [0.000, 0.002]					-9849	4943	0.105	0.09	0.049	3.88
	M2			-0.001 [-0.007, 0.004]	0.000 [0.000, 0.001]			-10057	5046	0.145	0.133	0.6	0.28								M2			-0.002 [-0.007, 0.004]	0.000 [0.000, 0.001]			-9846	4941	0.105	0.09	0.512	0.43
	M3	0.011 [0.005, 0.018]	0.002 [0.000, 0.004]	-0.003 [-0.009, 0.002]	0.000 [0.000, 0.001]			-10066	5052	0.147	0.134	0.004	11.29	0.244	1.36	0.001	11.01				M3	0.007 [0.001, 0.014]	0.001 [0.000, 0.002]	-0.003 [-0.009, 0.003]	0.000 [0.000, 0.001]			-9849	4943	0.105	0.09	0.082	5.01	0.288	1.13	0.032	4.58
	M4	0.038 [-0.030, 0.106]	0.000 [0.000, 0.001]	-0.002 [-0.008, 0.004]	0.000 [0.000, 0.002]	-0.006 [-0.019, 0.008]	0.000 [0.000, 0.001]	-10064	5052	0.147	0.134	0.008	11.88	0.376	1.95	0.003	11.61	0.439	0.6		M4	0.014 [-0.055, 0.084]	0.000 [0.000, 0.001]	-0.003 [-0.009, 0.003]	0.000 [0.000, 0.001]	-0.001 [-0.016, 0.013]	0.000 [0.000, 0.001]	-9847	4943	0.105	0.09	0.168	5.05	0.557	1.17	0.099	4.62	0.839	0.04
Superior Temporal																				Superior Temporal
	M1	-0.021 [-0.028, -0.015]	0.006 [0.003, 0.010]					-10530	5283	0.253	0.246	p < 0.001	44.7								M1	-0.017 [-0.023, -0.011]	0.004 [0.002, 0.008]					-10855	5445	0.161	0.152	p < 0.001	30.93
	M2			-0.004 [-0.009, 0.001]	0.000 [0.000, 0.002]			-10487	5262	0.249	0.242	0.132	2.27								M2			-0.006 [-0.011, 0.000]	0.001 [0.000, 0.002]			-10828	5432	0.158	0.148	0.031	4.63
	M3	-0.021 [-0.028, -0.015]	0.006 [0.003, 0.010]	-0.001 [-0.006, 0.005]	0.000 [0.000, 0.001]			-10528	5283	0.253	0.246	p < 0.001	44.74	0.838	0.04	p < 0.001	42.47				M3	-0.017 [-0.023, -0.010]	0.004 [0.002, 0.007]	-0.003 [-0.008, 0.002]	0.000 [0.000, 0.001]			-10854	5446	0.161	0.152	p < 0.001	32.11	0.277	1.18	p < 0.001	27.49
	M4	-0.001 [-0.067, 0.065]	0.000 [0.000, 0.000]	0.000 [-0.006, 0.006]	0.000 [0.000, 0.001]	-0.004 [-0.018, 0.009]	0.000 [0.000, 0.001]	-10526	5283	0.253	0.246	p < 0.001	45.1	0.818	0.4	p < 0.001	42.83	0.549	0.36		M4	-0.015 [-0.080, 0.049]	0.000 [0.000, 0.001]	-0.003 [-0.009, 0.003]	0.000 [0.000, 0.001]	0.000 [-0.014, 0.013]	0.000 [0.000, 0.000]	-10852	5446	0.161	0.152	p < 0.001	32.11	0.554	1.18	p < 0.001	27.49	0.964	0
Banks Superior Temporal																				Banks Superior Temporal
	M1	-0.005 [-0.009, -0.001]	0.001 [0.000, 0.003]					-16976	8506	0.18	0.178	0.022	5.28								M1	-0.061 [-0.072, -0.051]	0.019 [0.013, 0.025]					-3217	1626	0.055	0.052	p < 0.001	132.55
	M2			-0.002 [-0.006, 0.001]	0.000 [0.000, 0.001]			-16972	8504	0.179	0.178	0.194	1.68								M2			-0.012 [-0.021, -0.003]	0.001 [0.000, 0.003]			-3092	1564	0.038	0.035	0.006	7.54
	M3	-0.004 [-0.008, 0.000]	0.001 [0.000, 0.002]	-0.001 [-0.005, 0.002]	0.000 [0.000, 0.001]			-16974	8506	0.18	0.178	0.049	6.03	0.387	0.75	0.037	4.34				M3	-0.061 [-0.071, -0.050]	0.018 [0.012, 0.024]	-0.002 [-0.011, 0.006]	0.000 [0.000, 0.001]			-3215	1626	0.055	0.052	p < 0.001	132.82	0.605	0.27	p < 0.001	125.28
	M4	0.024 [-0.018, 0.066]	0.000 [0.000, 0.001]	0.000 [-0.004, 0.003]	0.000 [0.000, 0.002]	-0.006 [-0.014, 0.003]	0.000 [0.000, 0.001]	-16974	8507	0.18	0.179	0.052	7.75	0.292	2.47	0.048	6.06	0.19	1.72		M4	0.067 [-0.043, 0.177]	0.000 [0.000, 0.001]	0.003 [-0.007, 0.012]	0.000 [0.000, 0.002]	-0.026 [-0.049, -0.004]	0.001 [0.000, 0.003]	-3218	1629	0.056	0.053	p < 0.001	138.05	0.064	5.49	p < 0.001	130.5	0.022	5.22
Fusiform																				Fusiform
	M1	0.014 [0.007, 0.022]	0.002 [0.000, 0.004]					-8002	4019	0.13	0.117	p < 0.001	13.68								M1	0.009 [0.001, 0.016]	0.001 [0.000, 0.003]					-8600	4318	0.16	0.148	0.02	5.43
	M2			0.003 [-0.003, 0.009]	0.000 [0.000, 0.001]			-7989	4012	0.128	0.116	0.361	0.84								M2			0.000 [-0.006, 0.006]	0.000 [0.000, 0.000]			-8595	4315	0.16	0.148	0.911	0.01
	M3	0.014 [0.006, 0.022]	0.002 [0.000, 0.004]	0.001 [-0.006, 0.007]	0.000 [0.000, 0.001]			-8000	4019	0.13	0.117	0.001	13.72	0.845	0.04	p < 0.001	12.89				M3	0.009 [0.002, 0.016]	0.001 [0.000, 0.003]	-0.002 [-0.008, 0.004]	0.000 [0.000, 0.001]			-8598	4318	0.16	0.148	0.056	5.76	0.563	0.33	0.016	5.75
	M4	0.018 [-0.061, 0.097]	0.000 [0.000, 0.001]	0.001 [-0.006, 0.008]	0.000 [0.000, 0.000]	-0.001 [-0.017, 0.015]	0.000 [0.000, 0.000]	-7998	4019	0.13	0.117	0.003	13.73	0.976	0.05	0.002	12.9	0.92	0.01		M4	0.078 [0.002, 0.153]	0.001 [0.000, 0.002]	0.001 [-0.006, 0.008]	0.000 [0.000, 0.002]	-0.014 [-0.030, 0.001]	0.000 [0.000, 0.002]	-8600	4320	0.161	0.149	0.029	9	0.167	3.57	0.011	8.99	0.072	3.24
Transverse Temporal																				Transverse Temporal
	M1	0.005 [-0.007, 0.018]	0.000 [0.000, 0.001]					-932	484	0.023	0.021	0.386	0.75								M1	-0.002 [-0.014, 0.010]	0.000 [0.000, 0.001]					-1073	554	0.019	0.016	0.75	0.1
	M2			-0.008 [-0.018, 0.002]	0.000 [0.000, 0.002]			-933	485	0.023	0.021	0.135	2.23								M2			-0.006 [-0.016, 0.004]	0.000 [0.000, 0.001]			-1074	555	0.019	0.016	0.235	1.41
	M3	0.008 [-0.005, 0.020]	0.000 [0.000, 0.001]	-0.009 [-0.019, 0.001]	0.000 [0.000, 0.002]			-933	485	0.023	0.022	0.163	3.63	0.09	2.88	0.237	1.4				M3	-0.001 [-0.013, 0.012]	0.000 [0.000, 0.000]	-0.006 [-0.016, 0.004]	0.000 [0.000, 0.001]			-1072	555	0.019	0.016	0.492	1.42	0.251	1.32	0.931	0.01
	M4	-0.036 [-0.165, 0.092]	0.000 [0.000, 0.001]	-0.011 [-0.022, 0.001]	0.000 [0.000, 0.001]	0.009 [-0.017, 0.035]	0.000 [0.000, 0.001]	-931	486	0.024	0.022	0.253	4.08	0.19	3.33	0.397	1.85	0.503	0.45		M4	-0.087 [-0.215, 0.040]	0.000 [0.000, 0.002]	-0.009 [-0.021, 0.002]	0.000 [0.000, 0.000]	0.018 [-0.008, 0.044]	0.000 [0.000, 0.002]	-1072	556	0.019	0.017	0.36	3.21	0.211	3.11	0.406	1.8	0.18	1.79
Entorhinal																				Entorhinal
	M1	-0.011 [-0.017, -0.004]	0.002 [0.000, 0.004]					-10210	5123	0.126	0.122	0.001	10.98								M1	-0.014 [-0.020, -0.007]	0.002 [0.001, 0.005]					-10088	5062	0.111	0.103	p < 0.001	17.31
	M2			0.001 [-0.004, 0.006]	0.000 [0.000, 0.001]			-10200	5118	0.124	0.12	0.724	0.12								M2			-0.003 [-0.008, 0.002]	0.000 [0.000, 0.001]			-10072	5054	0.109	0.101	0.27	1.21
	M3	-0.011 [-0.018, -0.005]	0.002 [0.000, 0.004]	0.003 [-0.003, 0.008]	0.000 [0.000, 0.001]			-10209	5124	0.126	0.122	0.002	12.03	0.307	1.04	0.001	11.9				M3	-0.014 [-0.020, -0.007]	0.002 [0.001, 0.005]	-0.001 [-0.006, 0.005]	0.000 [0.000, 0.001]			-10086	5062	0.111	0.103	p < 0.001	17.4	0.769	0.09	p < 0.001	16.19
	M4	0.023 [-0.044, 0.091]	0.000 [0.000, 0.001]	0.004 [-0.002, 0.010]	0.000 [0.000, 0.000]	-0.007 [-0.021, 0.007]	0.000 [0.000, 0.001]	-10208	5124	0.126	0.122	0.005	13.05	0.355	2.07	0.002	12.93	0.311	1.02		M4	0.037 [-0.032, 0.105]	0.000 [0.000, 0.001]	0.001 [-0.005, 0.007]	0.000 [0.000, 0.001]	-0.010 [-0.024, 0.004]	0.000 [0.000, 0.002]	-10086	5063	0.111	0.104	p < 0.001	19.49	0.337	2.18	p < 0.001	18.28	0.148	2.09
Temporal Pole																				Temporal Pole
	M1	-0.018 [-0.023, -0.012]	0.005 [0.002, 0.009]					-11870	5953	0.049	0.044	p < 0.001	36.36								M1	-0.011 [-0.017, -0.006]	0.002 [0.001, 0.005]					-12179	6108	0.059	0.058	p < 0.001	15.62
	M2			-0.007 [-0.012, -0.002]	0.001 [0.000, 0.003]			-11842	5939	0.044	0.04	0.005	7.98								M2			-0.005 [-0.009, 0.000]	0.001 [0.000, 0.002]			-12168	6102	0.058	0.057	0.042	4.12
	M3	-0.017 [-0.022, -0.011]	0.004 [0.002, 0.008]	-0.004 [-0.009, 0.001]	0.000 [0.000, 0.002]			-11871	5955	0.049	0.044	p < 0.001	39.19	0.093	2.83	p < 0.001	31.21				M3	-0.011 [-0.016, -0.005]	0.002 [0.000, 0.004]	-0.003 [-0.008, 0.002]	0.000 [0.000, 0.001]			-12179	6108	0.059	0.058	p < 0.001	17.26	0.201	1.64	p < 0.001	13.14
	M4	0.034 [-0.026, 0.094]	0.000 [0.000, 0.001]	-0.002 [-0.008, 0.003]	0.001 [0.000, 0.003]	-0.010 [-0.023, 0.002]	0.000 [0.000, 0.002]	-11872	5956	0.05	0.045	p < 0.001	41.92	0.062	5.56	p < 0.001	33.95	0.098	2.74		M4	-0.006 [-0.065, 0.053]	0.000 [0.000, 0.000]	-0.003 [-0.008, 0.002]	0.000 [0.000, 0.001]	-0.001 [-0.013, 0.011]	0.000 [0.000, 0.000]	-12177	6108	0.059	0.058	0.001	17.28	0.435	1.67	0.001	13.17	0.868	0.03
Parahippocampal																				Parahippocampal
	M1	0.016 [0.009, 0.023]	0.003 [0.001, 0.006]					-9055	4546	0.04	0.032	p < 0.001	20.22								M1	0.006 [-0.001, 0.012]	0.000 [0.000, 0.002]					-9619	4828	0.075	0.062	0.1	2.7
	M2			0.004 [-0.002, 0.009]	0.000 [0.000, 0.001]			-9036	4536	0.037	0.029	0.229	1.45								M2			-0.001 [-0.007, 0.004]	0.000 [0.000, 0.001]			-9617	4826	0.074	0.062	0.646	0.21
	M3	0.016 [0.009, 0.023]	0.003 [0.001, 0.006]	0.001 [-0.005, 0.007]	0.000 [0.000, 0.001]			-9053	4546	0.04	0.032	p < 0.001	20.33	0.742	0.11	p < 0.001	18.88				M3	0.006 [-0.001, 0.013]	0.000 [0.000, 0.002]	-0.002 [-0.008, 0.003]	0.000 [0.000, 0.001]			-9618	4828	0.075	0.062	0.189	3.33	0.425	0.64	0.077	3.12
	M4	0.047 [-0.026, 0.121]	0.000 [0.000, 0.001]	0.002 [-0.004, 0.009]	0.000 [0.000, 0.001]	-0.007 [-0.022, 0.008]	0.000 [0.000, 0.001]	-9052	4546	0.04	0.032	p < 0.001	21.06	0.657	0.84	p < 0.001	19.61	0.393	0.73		M4	0.034 [-0.036, 0.104]	0.000 [0.000, 0.001]	-0.001 [-0.007, 0.005]	0.000 [0.000, 0.001]	-0.006 [-0.020, 0.009]	0.000 [0.000, 0.001]	-9617	4828	0.075	0.062	0.267	3.95	0.536	1.25	0.155	3.73	0.434	0.61

### Sheet: Parietal
Parietal Lobe Cortical Thickness
Left Hemisphere																				Right Hemisphere
Region	Model	Sex Estimate [95% CI]	Sex f² [95% CI]	Gender Estimate [95% CI]	Gender f² [95% CI]	Interaction Estimate [95% CI]	Interaction f² [95% CI]	AIC	Log Likelihood	Conditional R²	Marginal R²	vs. M0 (pvalue)	vs. M0 (Chisq)	vs. M1 (pvalue)	vs. M1 (Chisq)	vs. M2 (pvalue)	vs. M2 (Chisq)	vs. M3 (pvalue)	vs. M3 (Chisq)	Region	Model	Sex Estimate [95% CI]	Sex f² [95% CI]	Gender Estimate [95% CI]	Gender f² [95% CI]	Interaction Estimate [95% CI]	Interaction f² [95% CI]	AIC	Log Likelihood	Conditional R²	Marginal R²	vs. M0 (pvalue)	vs. M0 (Chisq)	vs. M1 (pvalue)	vs. M1 (Chisq)	vs. M2 (pvalue)	vs. M2 (Chisq)	vs. M3 (pvalue)	vs. M3 (Chisq)
Superior Parietal																				Superior Parietal
	M1	0.014 [0.008, 0.019]	0.004 [0.001, 0.007]					-12762	6399	0.139	0.135	p < 0.001	24.91								M1	0.012 [0.007, 0.017]	0.003 [0.001, 0.006]					-13176	6606	0.09	0.076	p < 0.001	21.31
	M2			0.002 [-0.002, 0.007]	0.000 [0.000, 0.001]			-12738	6387	0.136	0.132	0.303	1.06								M2			0.002 [-0.003, 0.006]	0.000 [0.000, 0.001]			-13156	6596	0.087	0.074	0.488	0.48
	M3	0.014 [0.008, 0.019]	0.003 [0.001, 0.007]	0.000 [-0.004, 0.005]	0.000 [0.000, 0.000]			-12760	6399	0.139	0.135	p < 0.001	24.92	0.956	0	p < 0.001	23.86				M3	0.012 [0.007, 0.018]	0.003 [0.001, 0.006]	0.000 [-0.005, 0.004]	0.000 [0.000, 0.001]			-13174	6606	0.09	0.076	p < 0.001	21.36	0.831	0.05	p < 0.001	20.88
	M4	0.013 [-0.043, 0.070]	0.000 [0.000, 0.001]	0.000 [-0.005, 0.005]	0.000 [0.000, 0.000]	0.000 [-0.011, 0.012]	0.000 [0.000, 0.000]	-12758	6399	0.139	0.135	p < 0.001	24.92	0.998	0	p < 0.001	23.86	0.988	0		M4	0.036 [-0.019, 0.091]	0.000 [0.000, 0.001]	0.000 [-0.004, 0.005]	0.000 [0.000, 0.001]	-0.005 [-0.016, 0.006]	0.000 [0.000, 0.001]	-13173	6607	0.09	0.077	p < 0.001	22.05	0.691	0.74	p < 0.001	21.57	0.405	0.69
Inferior Parietal																				Inferior Parietal
	M1	-0.010 [-0.023, 0.003]	0.000 [0.000, 0.002]					160	-62	0.074	0.072	0.134	2.25								M1	-0.046 [-0.060, -0.032]	0.006 [0.003, 0.010]					995	-480	0.126	0.123	p < 0.001	41.06
	M2			-0.004 [-0.015, 0.007]	0.000 [0.000, 0.001]			162	-63	0.074	0.072	0.451	0.57								M2			-0.012 [-0.023, 0.000]	0.001 [0.000, 0.002]			1032	-498	0.122	0.118	0.046	3.98
	M3	-0.009 [-0.023, 0.004]	0.000 [0.000, 0.002]	-0.003 [-0.014, 0.008]	0.000 [0.000, 0.001]			162	-62	0.074	0.072	0.291	2.47	0.639	0.22	0.168	1.9				M3	-0.045 [-0.059, -0.030]	0.005 [0.002, 0.009]	-0.005 [-0.016, 0.007]	0.000 [0.000, 0.001]			997	-479	0.126	0.123	p < 0.001	41.64	0.448	0.58	p < 0.001	37.65
	M4	0.053 [-0.086, 0.192]	0.000 [0.000, 0.001]	0.000 [-0.013, 0.012]	0.000 [0.000, 0.001]	-0.013 [-0.041, 0.016]	0.000 [0.000, 0.001]	163	-62	0.075	0.072	0.353	3.26	0.604	1.01	0.26	2.69	0.375	0.79		M4	0.015 [-0.133, 0.162]	0.000 [0.000, 0.001]	-0.002 [-0.015, 0.011]	0.000 [0.000, 0.001]	-0.012 [-0.042, 0.018]	0.000 [0.000, 0.001]	998	-479	0.126	0.123	p < 0.001	42.26	0.548	1.2	p < 0.001	38.28	0.429	0.63
Supramarginal																				Supramarginal
	M1	-0.001 [-0.006, 0.005]	0.000 [0.000, 0.001]					-12498	6267	0.129	0.113	0.845	0.04								M1	-0.006 [-0.011, 0.000]	0.001 [0.000, 0.002]					-12484	6260	0.132	0.115	0.04	4.22
	M2			-0.001 [-0.006, 0.003]	0.000 [0.000, 0.001]			-12499	6267	0.129	0.113	0.536	0.38								M2			-0.001 [-0.006, 0.003]	0.000 [0.000, 0.001]			-12480	6258	0.132	0.114	0.619	0.25
	M3	0.000 [-0.006, 0.005]	0.000 [0.000, 0.000]	-0.001 [-0.006, 0.003]	0.000 [0.000, 0.001]			-12497	6267	0.129	0.113	0.823	0.39	0.554	0.35	0.94	0.01				M3	-0.006 [-0.011, 0.000]	0.001 [0.000, 0.002]	0.000 [-0.005, 0.004]	0.000 [0.000, 0.000]			-12482	6260	0.132	0.115	0.121	4.23	0.922	0.01	0.046	3.98
	M4	0.033 [-0.025, 0.091]	0.000 [0.000, 0.001]	0.000 [-0.005, 0.005]	0.000 [0.000, 0.001]	-0.007 [-0.019, 0.005]	0.000 [0.000, 0.001]	-12496	6268	0.129	0.114	0.643	1.67	0.442	1.64	0.525	1.29	0.257	1.28		M4	0.009 [-0.049, 0.066]	0.000 [0.000, 0.001]	0.000 [-0.005, 0.005]	0.000 [0.000, 0.001]	-0.003 [-0.015, 0.009]	0.000 [0.000, 0.001]	-12480	6260	0.133	0.115	0.215	4.47	0.882	0.25	0.121	4.22	0.623	0.24
Postcentral																				Postcentral
	M1	-0.003 [-0.010, 0.003]	0.000 [0.000, 0.001]					-9962	4999	0.036	0.025	0.362	0.83								M1	-0.003 [-0.009, 0.003]	0.000 [0.000, 0.001]					-10770	5403	0.033	0.023	0.3	1.07
	M2			0.001 [-0.005, 0.006]	0.000 [0.000, 0.001]			-9961	4999	0.036	0.025	0.839	0.04								M2			0.001 [-0.005, 0.006]	0.000 [0.000, 0.001]			-10769	5403	0.033	0.023	0.82	0.05
	M3	-0.003 [-0.010, 0.003]	0.000 [0.000, 0.001]	0.001 [-0.004, 0.007]	0.000 [0.000, 0.001]			-9960	4999	0.036	0.025	0.612	0.98	0.697	0.15	0.332	0.94				M3	-0.004 [-0.010, 0.003]	0.000 [0.000, 0.001]	0.001 [-0.004, 0.006]	0.000 [0.000, 0.001]			-10769	5403	0.033	0.023	0.531	1.26	0.661	0.19	0.271	1.21
	M4	0.068 [0.000, 0.137]	0.000 [0.000, 0.002]	0.004 [-0.002, 0.010]	0.000 [0.000, 0.001]	-0.015 [-0.029, -0.001]	0.001 [0.000, 0.002]	-9962	5001	0.037	0.026	0.158	5.2	0.112	4.37	0.076	5.16	0.04	4.22		M4	0.025 [-0.040, 0.090]	0.000 [0.000, 0.001]	0.002 [-0.004, 0.008]	0.000 [0.000, 0.001]	-0.006 [-0.019, 0.007]	0.000 [0.000, 0.001]	-10767	5404	0.033	0.023	0.572	2	0.628	0.93	0.377	1.95	0.39	0.74
Precuneus																				Precuneus
	M1	-0.001 [-0.009, 0.006]	0.000 [0.000, 0.001]					-8193	4114	0.048	0.048	0.716	0.13								M1	-0.004 [-0.011, 0.003]	0.000 [0.000, 0.001]					-8976	4506	0.022	0.02	0.282	1.16
	M2			0.000 [-0.006, 0.006]	0.000 [0.000, 0.000]			-8192	4114	0.048	0.048	0.957	0								M2			-0.003 [-0.009, 0.002]	0.000 [0.000, 0.001]			-8977	4506	0.022	0.02	0.245	1.35
	M3	-0.001 [-0.009, 0.006]	0.000 [0.000, 0.001]	0.000 [-0.006, 0.007]	0.000 [0.000, 0.000]			-8191	4114	0.048	0.048	0.929	0.15	0.899	0.02	0.703	0.15				M3	-0.003 [-0.010, 0.004]	0.000 [0.000, 0.001]	-0.003 [-0.009, 0.003]	0.000 [0.000, 0.001]			-8975	4507	0.022	0.021	0.35	2.1	0.332	0.94	0.387	0.75
	M4	-0.038 [-0.116, 0.040]	0.000 [0.000, 0.001]	-0.001 [-0.008, 0.006]	0.000 [0.000, 0.001]	0.007 [-0.008, 0.023]	0.000 [0.000, 0.001]	-8189	4115	0.048	0.048	0.803	0.99	0.65	0.86	0.609	0.99	0.358	0.85		M4	0.028 [-0.045, 0.102]	0.000 [0.000, 0.001]	-0.002 [-0.008, 0.005]	0.000 [0.000, 0.001]	-0.006 [-0.022, 0.009]	0.000 [0.000, 0.001]	-8974	4507	0.022	0.021	0.424	2.8	0.44	1.64	0.484	1.45	0.402	0.7

### Sheet: Occipital
Occipital Lobe Cortical Thickness
Left Hemisphere																				Right Hemisphere
Region	Model	Sex Estimate [95% CI]	Sex f² [95% CI]	Gender Estimate [95% CI]	Gender f² [95% CI]	Interaction Estimate [95% CI]	Interaction f² [95% CI]	AIC	Log Likelihood	Conditional R²	Marginal R²	vs. M0 (pvalue)	vs. M0 (Chisq)	vs. M1 (pvalue)	vs. M1 (Chisq)	vs. M2 (pvalue)	vs. M2 (Chisq)	vs. M3 (pvalue)	vs. M3 (Chisq)	Region	Model	Sex Estimate [95% CI]	Sex f² [95% CI]	Gender Estimate [95% CI]	Gender f² [95% CI]	Interaction Estimate [95% CI]	Interaction f² [95% CI]	AIC	Log Likelihood	Conditional R²	Marginal R²	vs. M0 (pvalue)	vs. M0 (Chisq)	vs. M1 (pvalue)	vs. M1 (Chisq)	vs. M2 (pvalue)	vs. M2 (Chisq)	vs. M3 (pvalue)	vs. M3 (Chisq)
Lateral Occipital																				Lateral Occipital
	M1	0.003 [-0.003, 0.009]	0.000 [0.000, 0.001]					-10710	5373	0.071	0.065	0.305	1.05								M1	-0.001 [-0.007, 0.005]	0.000 [0.000, 0.001]					-10540	5288	0.056	0.053	0.783	0.08
	M2			0.002 [-0.003, 0.007]	0.000 [0.000, 0.001]			-10710	5373	0.071	0.065	0.382	0.76								M2			-0.001 [-0.006, 0.004]	0.000 [0.000, 0.001]			-10540	5288	0.056	0.053	0.639	0.22
	M3	0.003 [-0.003, 0.009]	0.000 [0.000, 0.001]	0.002 [-0.003, 0.007]	0.000 [0.000, 0.001]			-10709	5373	0.071	0.065	0.466	1.53	0.492	0.47	0.383	0.76				M3	-0.001 [-0.007, 0.006]	0.000 [0.000, 0.001]	-0.001 [-0.006, 0.004]	0.000 [0.000, 0.001]			-10538	5288	0.056	0.053	0.88	0.26	0.672	0.18	0.851	0.04
	M4	0.046 [-0.019, 0.112]	0.000 [0.000, 0.002]	0.004 [-0.002, 0.009]	0.000 [0.000, 0.001]	-0.009 [-0.022, 0.004]	0.000 [0.000, 0.001]	-10708	5374	0.071	0.065	0.353	3.26	0.331	2.21	0.287	2.5	0.187	1.74		M4	0.050 [-0.016, 0.116]	0.000 [0.000, 0.002]	0.001 [-0.005, 0.007]	0.000 [0.000, 0.001]	-0.010 [-0.024, 0.003]	0.000 [0.000, 0.002]	-10538	5289	0.056	0.054	0.474	2.51	0.297	2.43	0.319	2.29	0.134	2.25
Lingual																				Lingual
	M1	0.003 [-0.003, 0.009]	0.000 [0.000, 0.001]					-11496	5766	0.156	0.132	0.311	1.03								M1	0.000 [-0.005, 0.006]	0.000 [0.000, 0.000]					-11440	5738	0.174	0.156	0.89	0.02
	M2			0.000 [-0.005, 0.005]	0.000 [0.000, 0.000]			-11495	5766	0.156	0.132	0.976	0								M2			-0.003 [-0.007, 0.002]	0.000 [0.000, 0.001]			-11441	5738	0.174	0.157	0.303	1.06
	M3	0.003 [-0.003, 0.009]	0.000 [0.000, 0.001]	-0.001 [-0.006, 0.004]	0.000 [0.000, 0.001]			-11495	5766	0.156	0.132	0.583	1.08	0.816	0.05	0.299	1.08				M3	0.001 [-0.005, 0.007]	0.000 [0.000, 0.001]	-0.003 [-0.008, 0.002]	0.000 [0.000, 0.001]			-11439	5738	0.174	0.157	0.555	1.18	0.282	1.16	0.729	0.12
	M4	0.039 [-0.023, 0.101]	0.000 [0.000, 0.001]	0.001 [-0.005, 0.006]	0.000 [0.000, 0.001]	-0.007 [-0.020, 0.005]	0.000 [0.000, 0.001]	-11494	5767	0.157	0.132	0.495	2.39	0.505	1.37	0.303	2.39	0.252	1.31		M4	0.022 [-0.040, 0.084]	0.000 [0.000, 0.001]	-0.002 [-0.007, 0.004]	0.000 [0.000, 0.001]	-0.004 [-0.017, 0.008]	0.000 [0.000, 0.001]	-11437	5739	0.174	0.157	0.654	1.62	0.448	1.6	0.754	0.56	0.505	0.44
Cuneus																				Cuneus
	M1	-0.030 [-0.042, -0.018]	0.003 [0.001, 0.006]					-1139	587	0.06	0.053	p < 0.001	23.14								M1	-0.026 [-0.038, -0.014]	0.002 [0.001, 0.005]					-1266	651	0.057	0.052	p < 0.001	17.92
	M2			-0.003 [-0.013, 0.007]	0.000 [0.000, 0.001]			-1116	576	0.057	0.05	0.513	0.43								M2			0.003 [-0.006, 0.013]	0.000 [0.000, 0.001]			-1248	642	0.054	0.05	0.493	0.47
	M3	-0.030 [-0.042, -0.018]	0.003 [0.001, 0.006]	0.002 [-0.009, 0.012]	0.000 [0.000, 0.001]			-1137	587	0.06	0.053	p < 0.001	23.23	0.77	0.09	p < 0.001	22.8				M3	-0.028 [-0.040, -0.015]	0.003 [0.001, 0.006]	0.008 [-0.002, 0.018]	0.000 [0.000, 0.002]			-1266	652	0.057	0.053	p < 0.001	20.31	0.122	2.39	p < 0.001	19.84
	M4	-0.093 [-0.220, 0.034]	0.000 [0.000, 0.002]	-0.001 [-0.012, 0.010]	0.000 [0.000, 0.001]	0.013 [-0.013, 0.039]	0.000 [0.000, 0.001]	-1136	588	0.06	0.053	p < 0.001	24.19	0.592	1.05	p < 0.001	23.77	0.326	0.96		M4	-0.057 [-0.183, 0.069]	0.000 [0.000, 0.001]	0.007 [-0.004, 0.018]	0.000 [0.000, 0.002]	0.006 [-0.020, 0.032]	0.000 [0.000, 0.001]	-1264	652	0.057	0.053	p < 0.001	20.52	0.272	2.6	p < 0.001	20.05	0.644	0.21
Pericalcarine																				Pericalcarine
	M1	-0.016 [-0.025, -0.008]	0.002 [0.000, 0.005]					-6362	3199	0.02	0.018	p < 0.001	14.72								M1	-0.027 [-0.035, -0.019]	0.006 [0.003, 0.010]					-6910	3473	0.023	0.02	p < 0.001	44.39
	M2			-0.008 [-0.015, -0.001]	0.001 [0.000, 0.003]			-6353	3194	0.019	0.017	0.02	5.38								M2			-0.008 [-0.014, -0.001]	0.001 [0.000, 0.002]			-6871	3454	0.017	0.015	0.025	5.03
	M3	-0.015 [-0.024, -0.006]	0.002 [0.000, 0.004]	-0.006 [-0.013, 0.001]	0.000 [0.000, 0.002]			-6363	3200	0.021	0.018	p < 0.001	17.29	0.109	2.57	0.001	11.91				M3	-0.027 [-0.035, -0.018]	0.006 [0.003, 0.010]	-0.003 [-0.010, 0.003]	0.000 [0.000, 0.001]			-6909	3474	0.023	0.02	p < 0.001	45.32	0.335	0.93	p < 0.001	40.29
	M4	-0.039 [-0.127, 0.050]	0.000 [0.000, 0.001]	-0.007 [-0.015, 0.001]	0.000 [0.000, 0.001]	0.005 [-0.013, 0.023]	0.000 [0.000, 0.001]	-6361	3201	0.021	0.018	0.001	17.57	0.241	2.85	0.002	12.19	0.597	0.28		M4	0.029 [-0.056, 0.114]	0.000 [0.000, 0.001]	-0.001 [-0.009, 0.006]	0.000 [0.000, 0.002]	-0.011 [-0.029, 0.006]	0.000 [0.000, 0.001]	-6909	3474	0.023	0.02	p < 0.001	46.96	0.276	2.57	p < 0.001	41.93	0.2	1.64

### Sheet: Cingulate Insula
Cingulate/Insula Cortical Thickness
Left Hemisphere																				Right Hemisphere
Region	Model	Sex Estimate [95% CI]	Sex f² [95% CI]	Gender Estimate [95% CI]	Gender f² [95% CI]	Interaction Estimate [95% CI]	Interaction f² [95% CI]	AIC	Log Likelihood	Conditional R²	Marginal R²	vs. M0 (pvalue)	vs. M0 (Chisq)	vs. M1 (pvalue)	vs. M1 (Chisq)	vs. M2 (pvalue)	vs. M2 (Chisq)	vs. M3 (pvalue)	vs. M3 (Chisq)	Region	Model	Sex Estimate [95% CI]	Sex f² [95% CI]	Gender Estimate [95% CI]	Gender f² [95% CI]	Interaction Estimate [95% CI]	Interaction f² [95% CI]	AIC	Log Likelihood	Conditional R²	Marginal R²	vs. M0 (pvalue)	vs. M0 (Chisq)	vs. M1 (pvalue)	vs. M1 (Chisq)	vs. M2 (pvalue)	vs. M2 (Chisq)	vs. M3 (pvalue)	vs. M3 (Chisq)
Rostral Anterior Cingulate																				Rostral Anterior Cingulate
	M1	-0.018 [-0.024, -0.012]	0.005 [0.002, 0.009]					-10903	5470	0.285	0.278	p < 0.001	34.89								M1	-0.017 [-0.023, -0.011]	0.004 [0.002, 0.007]					-10351	5193	0.209	0.204	p < 0.001	27.89
	M2			-0.005 [-0.010, 0.000]	0.000 [0.000, 0.002]			-10872	5454	0.282	0.275	0.054	3.72								M2			-0.006 [-0.011, -0.001]	0.001 [0.000, 0.003]			-10328	5182	0.207	0.202	0.021	5.36
	M3	-0.018 [-0.024, -0.012]	0.004 [0.002, 0.008]	-0.002 [-0.007, 0.003]	0.000 [0.000, 0.001]			-10902	5470	0.286	0.279	p < 0.001	35.51	0.429	0.63	p < 0.001	31.8				M3	-0.016 [-0.023, -0.010]	0.003 [0.001, 0.007]	-0.004 [-0.009, 0.002]	0.000 [0.000, 0.001]			-10351	5194	0.21	0.204	p < 0.001	29.61	0.19	1.72	p < 0.001	24.25
	M4	-0.009 [-0.074, 0.055]	0.000 [0.000, 0.001]	-0.002 [-0.007, 0.004]	0.000 [0.000, 0.001]	-0.002 [-0.015, 0.011]	0.000 [0.000, 0.001]	-10900	5470	0.286	0.279	p < 0.001	35.58	0.706	0.7	p < 0.001	31.87	0.789	0.07		M4	0.014 [-0.053, 0.080]	0.000 [0.000, 0.001]	-0.002 [-0.008, 0.004]	0.000 [0.000, 0.002]	-0.006 [-0.020, 0.008]	0.000 [0.000, 0.001]	-10349	5195	0.21	0.205	p < 0.001	30.38	0.289	2.48	p < 0.001	25.02	0.38	0.77
Caudal Anterior Cingulate																				Caudal Anterior Cingulate
	M1	-0.005 [-0.009, -0.001]	0.001 [0.000, 0.003]					-17210	8623	0.166	0.164	0.007	7.24								M1	0.014 [0.007, 0.021]	0.002 [0.000, 0.005]					-8481	4258	0.032	0.022	p < 0.001	14.5
	M2			-0.002 [-0.006, 0.001]	0.000 [0.000, 0.002]			-17204	8620	0.165	0.163	0.137	2.21								M2			0.000 [-0.006, 0.006]	0.000 [0.000, 0.000]			-8466	4251	0.03	0.02	0.943	0.01
	M3	-0.005 [-0.009, -0.001]	0.001 [0.000, 0.003]	-0.002 [-0.005, 0.002]	0.000 [0.000, 0.001]			-17208	8623	0.166	0.164	0.017	8.21	0.327	0.96	0.014	5.99				M3	0.015 [0.007, 0.022]	0.002 [0.001, 0.005]	-0.003 [-0.009, 0.004]	0.000 [0.000, 0.001]			-8480	4259	0.032	0.023	0.001	15.19	0.405	0.69	p < 0.001	15.19
	M4	0.025 [-0.016, 0.067]	0.000 [0.000, 0.001]	0.000 [-0.004, 0.003]	0.000 [0.000, 0.002]	-0.006 [-0.015, 0.002]	0.000 [0.000, 0.002]	-17209	8624	0.166	0.164	0.016	10.27	0.22	3.02	0.018	8.05	0.151	2.06		M4	0.096 [0.020, 0.173]	0.001 [0.000, 0.003]	0.001 [-0.006, 0.007]	0.000 [0.000, 0.002]	-0.017 [-0.032, -0.001]	0.001 [0.000, 0.002]	-8482	4261	0.032	0.023	p < 0.001	19.66	0.076	5.16	p < 0.001	19.66	0.035	4.47
Posterior Cingulate																				Posterior Cingulate
	M1	-0.003 [-0.011, 0.005]	0.000 [0.000, 0.001]					-6859	3447	0.189	0.167	0.507	0.44								M1	0.003 [-0.005, 0.011]	0.000 [0.000, 0.001]					-6981	3508	0.124	0.101	0.399	0.71
	M2			-0.001 [-0.008, 0.006]	0.000 [0.000, 0.001]			-6858	3447	0.189	0.167	0.804	0.06								M2			-0.003 [-0.009, 0.004]	0.000 [0.000, 0.001]			-6981	3508	0.124	0.101	0.396	0.72
	M3	-0.003 [-0.011, 0.006]	0.000 [0.000, 0.001]	0.000 [-0.007, 0.006]	0.000 [0.000, 0.000]			-6857	3447	0.189	0.167	0.797	0.45	0.904	0.01	0.531	0.39				M3	0.004 [-0.004, 0.012]	0.000 [0.000, 0.001]	-0.004 [-0.010, 0.003]	0.000 [0.000, 0.001]			-6980	3509	0.124	0.101	0.411	1.78	0.302	1.07	0.304	1.06
	M4	0.042 [-0.043, 0.127]	0.000 [0.000, 0.001]	0.001 [-0.006, 0.009]	0.000 [0.000, 0.001]	-0.009 [-0.027, 0.008]	0.000 [0.000, 0.001]	-6856	3448	0.189	0.167	0.679	1.51	0.585	1.07	0.484	1.45	0.303	1.06		M4	0.074 [-0.010, 0.159]	0.000 [0.000, 0.002]	-0.001 [-0.008, 0.007]	0.000 [0.000, 0.002]	-0.014 [-0.032, 0.003]	0.000 [0.000, 0.002]	-6981	3510	0.124	0.101	0.217	4.45	0.154	3.74	0.155	3.73	0.102	2.67
Isthmus Cingulate																				Isthmus Cingulate
	M1	-0.007 [-0.012, -0.002]	0.001 [0.000, 0.003]					-12994	6515	0.053	0.046	0.011	6.44								M1	-0.006 [-0.011, -0.001]	0.001 [0.000, 0.002]					-13284	6660	0.073	0.065	0.031	4.64
	M2			-0.002 [-0.007, 0.002]	0.000 [0.000, 0.001]			-12989	6512	0.052	0.045	0.298	1.08								M2			-0.001 [-0.005, 0.004]	0.000 [0.000, 0.001]			-13279	6658	0.073	0.064	0.724	0.12
	M3	-0.007 [-0.012, -0.001]	0.001 [0.000, 0.003]	-0.001 [-0.006, 0.003]	0.000 [0.000, 0.001]			-12992	6515	0.053	0.046	0.034	6.75	0.579	0.31	0.017	5.67				M3	-0.006 [-0.011, 0.000]	0.001 [0.000, 0.002]	0.000 [-0.004, 0.005]	0.000 [0.000, 0.000]			-13282	6660	0.073	0.065	0.098	4.65	0.944	0	0.033	4.52
	M4	0.030 [-0.026, 0.086]	0.000 [0.000, 0.001]	0.000 [-0.005, 0.005]	0.000 [0.000, 0.001]	-0.008 [-0.019, 0.004]	0.000 [0.000, 0.001]	-12992	6516	0.053	0.046	0.038	8.42	0.373	1.97	0.026	7.34	0.197	1.67		M4	0.014 [-0.041, 0.068]	0.000 [0.000, 0.001]	0.001 [-0.004, 0.006]	0.000 [0.000, 0.001]	-0.004 [-0.015, 0.007]	0.000 [0.000, 0.001]	-13280	6660	0.074	0.065	0.162	5.13	0.783	0.49	0.082	5.01	0.487	0.48
Insula																				Insula
	M1	-0.014 [-0.027, -0.001]	0.001 [0.000, 0.002]					-284	160	0.117	0.116	0.029	4.74								M1	-0.025 [-0.038, -0.011]	0.002 [0.000, 0.004]					0	18	0.072	0.066	p < 0.001	13.62
	M2			-0.005 [-0.015, 0.006]	0.000 [0.000, 0.001]			-280	158	0.117	0.115	0.367	0.81								M2			-0.013 [-0.023, -0.002]	0.001 [0.000, 0.002]			8	14	0.071	0.065	0.023	5.17
	M3	-0.014 [-0.027, -0.001]	0.001 [0.000, 0.002]	-0.003 [-0.013, 0.008]	0.000 [0.000, 0.001]			-282	160	0.117	0.116	0.083	4.98	0.627	0.24	0.041	4.17				M3	-0.022 [-0.036, -0.009]	0.002 [0.000, 0.004]	-0.009 [-0.020, 0.002]	0.000 [0.000, 0.002]			-1	19	0.072	0.067	p < 0.001	16.13	0.113	2.51	0.001	10.95
	M4	0.004 [-0.131, 0.139]	0.000 [0.000, 0.000]	-0.002 [-0.014, 0.010]	0.000 [0.000, 0.001]	-0.004 [-0.031, 0.024]	0.000 [0.000, 0.001]	-280	160	0.117	0.116	0.169	5.05	0.86	0.3	0.121	4.23	0.799	0.06		M4	0.065 [-0.073, 0.202]	0.000 [0.000, 0.001]	-0.006 [-0.018, 0.007]	0.001 [0.000, 0.002]	-0.018 [-0.046, 0.010]	0.000 [0.000, 0.001]	0	20	0.072	0.067	0.001	17.69	0.131	4.07	0.002	12.51	0.212	1.56
