## Supplementary Table 5 for "Sex, gender diversity, and brain structure in children ages 9 to 11 years old"

### Sheet: Basal Ganglia
Basal Ganglia Volume
Left Hemisphere																				Right Hemisphere
Region	Model	Sex Estimate [95% CI]	Sex f² [95% CI]	Gender Estimate [95% CI]	Gender f² [95% CI]	Interaction Estimate [95% CI]	Interaction f² [95% CI]	AIC	Log Likelihood	Conditional R²	Marginal R²	vs. M0 (pvalue)	vs. M0 (Chisq)	vs. M1 (pvalue)	vs. M1 (Chisq)	vs. M2 (pvalue)	vs. M2 (Chisq)	vs. M3 (pvalue)	vs. M3 (Chisq)	Region	Model	Sex Estimate [95% CI]	Sex f² [95% CI]	Gender Estimate [95% CI]	Gender f² [95% CI]	Interaction Estimate [95% CI]	Interaction f² [95% CI]	AIC	Log Likelihood	Conditional R²	Marginal R²	vs. M0 (pvalue)	vs. M0 (Chisq)	vs. M1 (pvalue)	vs. M1 (Chisq)	vs. M2 (pvalue)	vs. M2 (Chisq)	vs. M3 (pvalue)	vs. M3 (Chisq)
Caudate																				Caudate
	M1	-100 [-124, -76]	0.009 [0.005, 0.014]					106583	-53272	0.331	0.329	p < 0.001	67.17								M1	-111 [-134, -87]	0.012 [0.007, 0.017]					106426	-53194	0.37	0.369	p < 0.001	83.51
	M2			-4 [-22, 14]	0 [0.000, 0.001]			106650	-53306	0.324	0.322	0.63	0.23								M2			-11 [-28, 7]	0 [0.000, 0.001]			106508	-53235	0.363	0.361	0.246	1.35
	M3	-102 [-126, -78]	0.009 [0.005, 0.015]	8 [-10, 26]	0 [0.000, 0.001]			106584	-53272	0.331	0.329	p < 0.001	67.99	0.364	0.82	p < 0.001	67.76				M3	-111 [-135, -87]	0.012 [0.007, 0.017]	3 [-14, 21]	0 [0.000, 0.001]			106428	-53194	0.37	0.369	p < 0.001	83.65	0.706	0.14	p < 0.001	82.31
	M4	-8 [-234, 218]	0 [0.000, 0]	12 [-8, 32]	0 [0.000, 0.001]	-19 [-66, 27]	0 [0.000, 0.001]	106585	-53272	0.331	0.329	p < 0.001	68.66	0.474	1.49	p < 0.001	68.43	0.413	0.67		M4	-51 [-275, 173]	0 [0.000, 0.001]	6 [-14, 26]	0 [0.000, 0]	-12 [-58, 33]	0 [0.000, 0.001]	106429	-53194	0.371	0.369	p < 0.001	83.93	0.81	0.42	p < 0.001	82.59	0.597	0.28
Putamen																				Putamen
	M1	148 [117, 179]	0.012 [0.008, 0.018]					110158	-55060	0.321	0.319	p < 0.001	89.01								M1	96 [69, 124]						108901	-54431	1	0.998	p < 0.001	45.42
	M2			16 [-7, 39]	0 [0.000, 0.002]			110246	-55104	0.313	0.311	0.179	1.81								M2			0 [-21, 20]				108946	-54454	1	0.998	1	0
	M3	149 [118, 180]	0.012 [0.008, 0.018]	-3 [-26, 20]	0 [0.000, 0.001]			110160	-55060	0.321	0.319	p < 0.001	89.06	0.809	0.06	p < 0.001	87.26				M3	99 [71, 127]		-13 [-33, 8]				108901	-54431	1	0.998	p < 0.001	46.78	0.245	1.35	p < 0.001	46.78
	M4	76 [-215, 366]	0 [0.000, 0.001]	-6 [-31, 20]	0 [0.000, 0]	15 [-44, 74]	0 [0.000, 0.001]	110162	-55060	0.321	0.319	p < 0.001	89.31	0.86	0.3	p < 0.001	87.5	0.621	0.24		M4	-90 [-358, 177]		-19 [-42, 3]		39 [-16, 94]		108902	-54430	1	0.998	p < 0.001	48.7	0.194	3.28	p < 0.001	48.7	0.165	1.93
Pallidum																				Pallidum
	M1	-26 [-37, -14]	0.003 [0.001, 0.005]					96334	-48148	0.394	0.391	p < 0.001	18.19								M1	-8 [-19, 2]	0 [0.000, 0.002]					94647	-47304	0.349	0.344	0.117	2.45
	M2			-8 [-16, 1]	0 [0.000, 0.002]			96350	-48156	0.393	0.39	0.092	2.84								M2			-2 [-10, 5]	0 [0.000, 0.001]			94649	-47305	0.348	0.343	0.56	0.34
	M3	-25 [-36, -13]	0.002 [0.001, 0.005]	-4 [-13, 4]	0 [0.000, 0.001]			96335	-48148	0.394	0.391	p < 0.001	19.16	0.325	0.97	p < 0.001	16.33				M3	-8 [-19, 3]	0 [0.000, 0.002]	-1 [-9, 7]	0 [0.000, 0.001]			94649	-47304	0.349	0.344	0.278	2.56	0.745	0.11	0.136	2.22
	M4	-92 [-203, 19]	0 [0.000, 0.002]	-7 [-17, 3]	0 [0.000, 0]	14 [-9, 37]	0 [0.000, 0.001]	96336	-48147	0.395	0.391	p < 0.001	20.61	0.299	2.42	p < 0.001	17.77	0.229	1.45		M4	-93 [-192, 6]	0 [0.000, 0.002]	-5 [-13, 4]	0 [0.000, 0.001]	18 [-3, 38]	0 [0.000, 0.002]	94648	-47303	0.349	0.344	0.142	5.45	0.224	3	0.078	5.11	0.089	2.89
Accumbens area																				Accumbens area
	M1	-6 [-11, 0]	0.001 [0.000, 0.002]					85266	-42614	0.31	0.303	0.043	4.08								M1	-10 [-16, -5]	0.002 [0.001, 0.005]					84435	-42199	0.321	0.319	p < 0.001	15.88
	M2			0 [-4, 4]	0 [0.000, 0]			85270	-42616	0.309	0.302	0.908	0.01								M2			-2 [-6, 2]	0 [0.000, 0.001]			84450	-42206	0.319	0.318	0.324	0.97
	M3	-6 [-11, 0]	0.001 [0.000, 0.002]	0 [-4, 5]	0 [0.000, 0.001]			85268	-42614	0.31	0.303	0.127	4.14	0.82	0.05	0.042	4.12				M3	-10 [-15, -5]	0.002 [0.001, 0.005]	-1 [-5, 3]	0 [0.000, 0.001]			84437	-42198	0.321	0.319	p < 0.001	15.99	0.747	0.1	p < 0.001	15.01
	M4	20 [-31, 71]	0 [0.000, 0.001]	1 [-3, 6]	0 [0.000, 0.001]	-5 [-16, 5]	0 [0.000, 0.001]	85269	-42613	0.31	0.303	0.164	5.11	0.599	1.02	0.078	5.09	0.324	0.97		M4	-14 [-63, 34]	0 [0.000, 0.001]	-1 [-5, 4]	0 [0.000, 0]	1 [-9, 11]	0 [0.000, 0]	84439	-42198	0.321	0.319	0.001	16.01	0.937	0.13	0.001	15.04	0.872	0.03

### Sheet: Limbic
Limbic Volume
Left Hemisphere																				Right Hemisphere
Region	Model	Sex Estimate [95% CI]	Sex f² [95% CI]	Gender Estimate [95% CI]	Gender f² [95% CI]	Interaction Estimate [95% CI]	Interaction f² [95% CI]	AIC	Log Likelihood	Conditional R²	Marginal R²	vs. M0 (pvalue)	vs. M0 (Chisq)	vs. M1 (pvalue)	vs. M1 (Chisq)	vs. M2 (pvalue)	vs. M2 (Chisq)	vs. M3 (pvalue)	vs. M3 (Chisq)	Region	Model	Sex Estimate [95% CI]	Sex f² [95% CI]	Gender Estimate [95% CI]	Gender f² [95% CI]	Interaction Estimate [95% CI]	Interaction f² [95% CI]	AIC	Log Likelihood	Conditional R²	Marginal R²	vs. M0 (pvalue)	vs. M0 (Chisq)	vs. M1 (pvalue)	vs. M1 (Chisq)	vs. M2 (pvalue)	vs. M2 (Chisq)	vs. M3 (pvalue)	vs. M3 (Chisq)
Amygdala																				Amygdala
	M1	35 [27, 44]	0.009 [0.005, 0.014]					91977	-45969	0.466	0.462	p < 0.001	63.94								M1	33 [24, 42]	0.007 [0.004, 0.011]					92841	-46401	0.479	0.477	p < 0.001	48.89
	M2			5 [-2, 11]	0 [0.000, 0.002]			92039	-46000	0.462	0.457	0.168	1.9								M2			1 [-6, 8]	0 [0.000, 0.001]			92890	-46426	0.476	0.473	0.82	0.05
	M3	35 [27, 44]	0.009 [0.005, 0.014]	0 [-6, 7]	0 [0.000, 0]			91979	-45969	0.466	0.462	p < 0.001	63.94	0.967	0	p < 0.001	62.04				M3	34 [24, 43]	0.007 [0.004, 0.011]	-3 [-10, 4]	0 [0.000, 0.001]			92842	-46401	0.479	0.477	p < 0.001	49.81	0.337	0.92	p < 0.001	49.76
	M4	-57 [-139, 25]	0 [0.000, 0.002]	-3 [-11, 4]	0 [0.000, 0.002]	19 [2, 36]	0.001 [0.000, 0.002]	91976	-45967	0.467	0.462	p < 0.001	68.87	0.085	4.93	p < 0.001	66.97	0.026	4.93		M4	-21 [-108, 66]	0 [0.000, 0.001]	-6 [-13, 2]	0 [0.000, 0]	11 [-7, 29]	0 [0.000, 0.001]	92842	-46400	0.479	0.477	p < 0.001	51.36	0.291	2.47	p < 0.001	51.3	0.214	1.54
Hippocampus																				Hippocampus
	M1	14 [-3, 31]	0 [0.000, 0.002]					101602	-50782	0.51	0.508	0.097	2.76								M1	10 [-7, 28]	0 [0.000, 0.001]					102406	-51184	0.477	0.475	0.254	1.3
	M2			4 [-9, 16]	0 [0.000, 0.001]			101604	-50783	0.509	0.508	0.579	0.31								M2			3 [-11, 16]	0 [0.000, 0.001]			102407	-51184	0.477	0.475	0.682	0.17
	M3	14 [-3, 31]	0 [0.000, 0.002]	2 [-11, 15]	0 [0.000, 0.001]			101604	-50782	0.51	0.508	0.242	2.84	0.779	0.08	0.112	2.53				M3	10 [-8, 28]	0 [0.000, 0.001]	2 [-12, 15]	0 [0.000, 0.001]			102408	-51184	0.477	0.475	0.509	1.35	0.825	0.05	0.276	1.18
	M4	42 [-118, 202]	0 [0.000, 0.001]	3 [-11, 17]	0 [0.000, 0]	-6 [-39, 27]	0 [0.000, 0.001]	101605	-50782	0.51	0.508	0.399	2.95	0.906	0.2	0.266	2.65	0.731	0.12		M4	-9 [-179, 160]	0 [0.000, 0]	1 [-14, 16]	0 [0.000, 0.001]	4 [-31, 39]	0 [0.000, 0.001]	102409	-51184	0.477	0.475	0.705	1.4	0.951	0.1	0.539	1.23	0.822	0.05
Thalamus																				Thalamus
	M1	-28 [-59, 4]	0 [0.000, 0.002]					110457	-55210	0.569	0.561	0.082	3.02								M1	14 [-15, 44]	0 [0.000, 0.001]					109722	-54842	0.552	0.541	0.348	0.88
	M2			-12 [-35, 11]	0 [0.000, 0.001]			110459	-55211	0.569	0.56	0.317	1								M2			-13 [-35, 9]	0 [0.000, 0.001]			109722	-54842	0.552	0.541	0.262	1.26
	M3	-26 [-57, 6]	0 [0.000, 0.002]	-9 [-32, 15]	0 [0.000, 0.001]			110459	-55209	0.569	0.561	0.171	3.53	0.472	0.52	0.111	2.53				M3	18 [-13, 48]	0 [0.000, 0.001]	-15 [-37, 8]	0 [0.000, 0.001]			109723	-54841	0.552	0.541	0.277	2.57	0.194	1.68	0.253	1.31
	M4	3 [-293, 299]	0 [0.000, 0]	-8 [-34, 19]	0 [0.000, 0.001]	-6 [-66, 55]	0 [0.000, 0.001]	110461	-55209	0.569	0.561	0.312	3.57	0.758	0.55	0.277	2.57	0.85	0.04		M4	-262 [-544, 19]	0 [0.000, 0.002]	-26 [-51, -1]	0 [0.000, 0.001]	58 [0, 115]	0.001 [0.000, 0.002]	109721	-54839	0.552	0.541	0.093	6.42	0.063	5.53	0.076	5.16	0.05	3.85

### Sheet: Corpus Callosum
Corpus Callosum Volume
Region	Model	Sex Estimate [95% CI]	Sex f² [95% CI]	Gender Estimate [95% CI]	Gender f² [95% CI]	Interaction Estimate [95% CI]	Interaction f² [95% CI]	AIC	Log Likelihood	Conditional R²	Marginal R²	vs. M0 (pvalue)	vs. M0 (Chisq)	vs. M1 (pvalue)	vs. M1 (Chisq)	vs. M2 (pvalue)	vs. M2 (Chisq)	vs. M3 (pvalue)	vs. M3 (Chisq)
Anterior Corpus Callosum
	M1	-30 [-37, -22]	0.009 [0.005, 0.014]					89348	-44655	0.245	0.235	p < 0.001	64.63
	M2			0 [-5, 5]	0 [0.000, 0]			89413	-44687	0.237	0.228	0.998	0
	M3	-31 [-38, -23]	0.009 [0.005, 0.014]	4 [-2, 9]	0 [0.000, 0.002]			89348	-44654	0.245	0.235	p < 0.001	66.51	0.171	1.87	p < 0.001	66.51
	M4	-70 [-138, -2]	0.001 [0.000, 0.002]	2 [-4, 8]	0 [0.000, 0.002]	8 [-6, 22]	0 [0.000, 0.001]	89349	-44654	0.245	0.235	p < 0.001	67.81	0.204	3.18	p < 0.001	67.81	0.254	1.3
Mid Anterior Corpus Callosum
	M1	-17 [-25, -10]	0.003 [0.001, 0.006]					89873	-44918	0.123	0.119	p < 0.001	20.62
	M2			-4 [-9, 2]	0 [0.000, 0.001]			89892	-44927	0.12	0.116	0.211	1.57
	M3	-17 [-25, -9]	0.003 [0.001, 0.006]	-1 [-7, 4]	0 [0.000, 0.001]			89875	-44917	0.123	0.119	p < 0.001	20.87	0.618	0.25	p < 0.001	19.3
	M4	-52 [-123, 19]	0 [0.000, 0.002]	-3 [-9, 3]	0 [0.000, 0.001]	7 [-7, 22]	0 [0.000, 0.001]	89876	-44917	0.123	0.119	p < 0.001	21.82	0.549	1.2	p < 0.001	20.25	0.33	0.95
Central Corpus Callosum
	M1	-22 [-29, -15]	0.005 [0.002, 0.008]					89553	-44757	0.076	0.069	p < 0.001	34.19
	M2			0 [-6, 5]	0 [0.000, 0]			89587	-44774	0.071	0.064	0.897	0.02
	M3	-22 [-30, -15]	0.005 [0.002, 0.009]	2 [-3, 8]	0 [0.000, 0.001]			89554	-44757	0.076	0.069	p < 0.001	34.94	0.387	0.75	p < 0.001	34.92
	M4	-30 [-99, 40]	0 [0.000, 0.001]	2 [-4, 8]	0 [0.000, 0.001]	1 [-13, 16]	0 [0.000, 0.001]	89556	-44757	0.076	0.069	p < 0.001	34.98	0.674	0.79	p < 0.001	34.97	0.839	0.04
Mid Posterior Corpus Callosum
	M1	-7 [-12, -2]	0.001 [0.000, 0.003]					84149	-42056	0.171	0.169	0.005	7.8
	M2			-2 [-6, 1]	0 [0.000, 0.001]			84155	-42059	0.17	0.168	0.198	1.65
	M3	-7 [-12, -2]	0.001 [0.000, 0.003]	-2 [-5, 2]	0 [0.000, 0.001]			84150	-42055	0.171	0.169	0.014	8.49	0.406	0.69	0.009	6.83
	M4	13 [-34, 61]	0 [0.000, 0.001]	-1 [-5, 3]	0 [0.000, 0.001]	-4 [-14, 6]	0 [0.000, 0.001]	84152	-42055	0.171	0.169	0.027	9.18	0.501	1.38	0.023	7.53	0.405	0.69
Posterior Corpus Callosum
	M1	-22 [-29, -15]	0.005 [0.002, 0.009]					89285	-44623	0.178	0.176	p < 0.001	35.13
	M2			-1 [-6, 4]	0 [0.000, 0.001]			89320	-44641	0.174	0.172	0.716	0.13
	M3	-22 [-29, -15]	0.005 [0.002, 0.009]	2 [-4, 7]	0 [0.000, 0.001]			89286	-44623	0.178	0.176	p < 0.001	35.54	0.523	0.41	p < 0.001	35.41
	M4	-10 [-78, 58]	0 [0.000, 0.001]	2 [-4, 8]	0 [0.000, 0.001]	-3 [-16, 11]	0 [0.000, 0.001]	89288	-44623	0.178	0.176	p < 0.001	35.66	0.766	0.53	p < 0.001	35.53	0.723	0.13

### Sheet: Other
Other Subcortical Volume
Region	Model	Sex Estimate [95% CI]	Sex f² [95% CI]	Gender Estimate [95% CI]	Gender f² [95% CI]	Interaction Estimate [95% CI]	Interaction f² [95% CI]	AIC	Log Likelihood	Conditional R²	Marginal R²	vs. M0 (pvalue)	vs. M0 (Chisq)	vs. M1 (pvalue)	vs. M1 (Chisq)	vs. M2 (pvalue)	vs. M2 (Chisq)	vs. M3 (pvalue)	vs. M3 (Chisq)
Left Cerebellum Cortex
	M1	1693 [1441, 1946]	0.024 [0.017, 0.032]					140516	-70239	0.492	0.486	p < 0.001	170.57
	M2			412 [221, 602]	0.002 [0.001, 0.005]			140669	-70315	0.481	0.477	p < 0.001	17.87
	M3	1647 [1391, 1903]	0.022 [0.016, 0.03]	205 [13, 396]	0.001 [0.000, 0.002]			140513	-70237	0.492	0.487	p < 0.001	174.97	0.036	4.4	p < 0.001	157.1
	M4	2319 [-73, 4711]	0.001 [0.000, 0.002]	231 [18, 443]	0 [0.000, 0.001]	-138 [-627, 351]	0 [0.000, 0.001]	140515	-70237	0.492	0.487	p < 0.001	175.27	0.095	4.7	p < 0.001	157.4	0.58	0.31
Right Cerebellum Cortex
	M1	1851 [1596, 2106]	0.028 [0.021, 0.037]					140652	-70307	0.488	0.482	p < 0.001	199.71
	M2			431 [238, 624]	0.003 [0.001, 0.006]			140833	-70397	0.475	0.47	p < 0.001	19.18
	M3	1805 [1547, 2064]	0.026 [0.019, 0.034]	205 [12, 398]	0.001 [0.000, 0.002]			140650	-70305	0.488	0.483	p < 0.001	204.02	0.038	4.31	p < 0.001	184.84
	M4	1818 [-597, 4233]	0 [0.000, 0.002]	205 [-9, 419]	0 [0.000, 0.002]	-3 [-496, 491]	0 [0.000, 0]	140652	-70305	0.488	0.483	p < 0.001	204.02	0.116	4.31	p < 0.001	184.84	0.992	0
Brain Stem
	M1	217 [125, 310]	0.003 [0.001, 0.006]					126092	-63027	0.467	0.462	p < 0.001	21.08
	M2			26 [-43, 95]	0 [0.000, 0.001]			126112	-63037	0.465	0.46	0.463	0.54
	M3	218 [124, 312]	0.003 [0.001, 0.006]	-1 [-72, 69]	0 [0.000, 0]			126094	-63027	0.467	0.462	p < 0.001	21.08	0.97	0	p < 0.001	20.55
	M4	699 [-179, 1577]	0 [0.000, 0.002]	17 [-61, 95]	0 [0.000, 0.001]	-99 [-279, 81]	0 [0.000, 0.001]	126095	-63026	0.467	0.462	p < 0.001	22.25	0.557	1.17	p < 0.001	21.71	0.28	1.17
