## Supplementary Table 9 for "Sex, gender diversity, and brain structure in children ages 9 to 11 years old"

### Sheet: Limbic
Limbic Tracts Mean Diffusivity
Left Hemisphere																				Right Hemisphere
Region	Model	Sex Estimate [95% CI]	Sex f² [95% CI]	Gender Estimate [95% CI]	Gender f² [95% CI]	Interaction Estimate [95% CI]	Interaction f² [95% CI]	AIC	Log Likelihood	Conditional R²	Marginal R²	vs. M0 (pvalue)	vs. M0 (Chisq)	vs. M1 (pvalue)	vs. M1 (Chisq)	vs. M2 (pvalue)	vs. M2 (Chisq)	vs. M3 (pvalue)	vs. M3 (Chisq)	Region	Model	Sex Estimate [95% CI]	Sex f² [95% CI]	Gender Estimate [95% CI]	Gender f² [95% CI]	Interaction Estimate [95% CI]	Interaction f² [95% CI]	AIC	Log Likelihood	Conditional R²	Marginal R²	vs. M0 (pvalue)	vs. M0 (Chisq)	vs. M1 (pvalue)	vs. M1 (Chisq)	vs. M2 (pvalue)	vs. M2 (Chisq)	vs. M3 (pvalue)	vs. M3 (Chisq)
Fornix																				Fornix
	M1	0.005 [0.001, 0.008]	0.001 [0.000, 0.003]					-18767	9401	0.058	0.039	0.006	7.7								M1	0.005 [0.001, 0.008]	0.001 [0.000, 0.003]					-19783	9909	0.038	0.025	0.004	8.18
	M2			0.002 [-0.001, 0.005]	0.000 [0.000, 0.002]			-18761	9399	0.057	0.038	0.154	2.03								M2			0.001 [-0.001, 0.004]	0.000 [0.000, 0.001]			-19775	9906	0.037	0.024	0.341	0.91
	M3	0.004 [0.001, 0.008]	0.001 [0.000, 0.003]	0.001 [-0.002, 0.004]	0.000 [0.000, 0.001]			-18765	9402	0.058	0.039	0.014	8.51	0.368	0.81	0.011	6.48				M3	0.004 [0.001, 0.008]	0.001 [0.000, 0.003]	0.001 [-0.002, 0.003]	0.000 [0.000, 0.001]			-19781	9909	0.038	0.025	0.015	8.34	0.688	0.16	0.006	7.43
	M4	0.017 [-0.019, 0.053]	0.000 [0.000, 0.001]	0.002 [-0.001, 0.005]	0.000 [0.000, 0.001]	-0.003 [-0.010, 0.005]	0.000 [0.000, 0.001]	-18764	9402	0.058	0.039	0.03	8.96	0.533	1.26	0.031	6.93	0.504	0.45		M4	0.012 [-0.022, 0.045]	0.000 [0.000, 0.001]	0.001 [-0.002, 0.004]	0.000 [0.000, 0.000]	-0.001 [-0.008, 0.005]	0.000 [0.000, 0.001]	-19779	9909	0.038	0.025	0.036	8.52	0.844	0.34	0.022	7.61	0.673	0.18
Cingulate Cingulum																				Cingulate Cingulum
	M1	0.001 [0.000, 0.003]	0.000 [0.000, 0.002]					-28406	14221	0.136	0.074	0.086	2.95								M1	0.002 [0.000, 0.003]	0.001 [0.000, 0.002]					-29533	14784	0.232	0.186	0.032	4.58
	M2			0.001 [-0.001, 0.002]	0.000 [0.000, 0.001]			-28404	14220	0.136	0.073	0.439	0.6								M2			0.000 [-0.001, 0.001]	0.000 [0.000, 0.000]			-29528	14782	0.232	0.185	0.878	0.02
	M3	0.001 [0.000, 0.003]	0.000 [0.000, 0.002]	0.000 [-0.001, 0.002]	0.000 [0.000, 0.001]			-28404	14221	0.136	0.074	0.207	3.15	0.655	0.2	0.11	2.55				M3	0.002 [0.000, 0.003]	0.001 [0.000, 0.003]	0.000 [-0.002, 0.001]	0.000 [0.000, 0.001]			-29531	14785	0.232	0.186	0.086	4.92	0.56	0.34	0.027	4.89
	M4	0.009 [-0.009, 0.027]	0.000 [0.000, 0.001]	0.001 [-0.001, 0.002]	0.000 [0.000, 0.001]	-0.002 [-0.005, 0.002]	0.000 [0.000, 0.001]	-28403	14221	0.136	0.074	0.275	3.88	0.629	0.93	0.194	3.28	0.394	0.73		M4	0.015 [-0.002, 0.031]	0.000 [0.000, 0.002]	0.000 [-0.001, 0.002]	0.000 [0.000, 0.002]	-0.003 [-0.006, 0.001]	0.000 [0.000, 0.002]	-29531	14786	0.232	0.186	0.064	7.28	0.259	2.7	0.027	7.25	0.125	2.36
Parahippocampal Cingulum																				Parahippocampal Cingulum
	M1	0.008 [0.006, 0.010]	0.009 [0.005, 0.014]					-26353	13194	0.331	0.294	p < 0.001	60.31								M1	0.006 [0.004, 0.008]	0.006 [0.003, 0.010]					-26678	13357	0.359	0.303	p < 0.001	41.81
	M2			0.000 [-0.001, 0.002]	0.000 [0.000, 0.000]			-26292	13164	0.325	0.287	0.89	0.02								M2			0.000 [-0.002, 0.001]	0.000 [0.000, 0.000]			-26636	13336	0.355	0.299	0.902	0.02
	M3	0.008 [0.006, 0.010]	0.009 [0.005, 0.014]	-0.001 [-0.003, 0.000]	0.000 [0.000, 0.002]			-26353	13195	0.331	0.294	p < 0.001	62.3	0.158	1.99	p < 0.001	62.28				M3	0.006 [0.005, 0.008]	0.006 [0.003, 0.011]	-0.001 [-0.003, 0.000]	0.000 [0.000, 0.002]			-26678	13358	0.359	0.304	p < 0.001	43.82	0.156	2.01	p < 0.001	43.81
	M4	0.023 [0.003, 0.044]	0.001 [0.000, 0.003]	-0.001 [-0.002, 0.001]	0.001 [0.000, 0.002]	-0.003 [-0.007, 0.001]	0.000 [0.000, 0.002]	-26353	13196	0.331	0.294	p < 0.001	64.45	0.126	4.14	p < 0.001	64.43	0.143	2.14		M4	0.013 [-0.007, 0.034]	0.000 [0.000, 0.002]	-0.001 [-0.003, 0.001]	0.000 [0.000, 0.002]	-0.001 [-0.006, 0.003]	0.000 [0.000, 0.001]	-26676	13358	0.359	0.304	p < 0.001	44.29	0.289	2.48	p < 0.001	44.27	0.494	0.47

### Sheet: Projection
Projection Fibers Mean Diffusivity
Left Hemisphere																				Right Hemisphere
Region	Model	Sex Estimate [95% CI]	Sex f² [95% CI]	Gender Estimate [95% CI]	Gender f² [95% CI]	Interaction Estimate [95% CI]	Interaction f² [95% CI]	AIC	Log Likelihood	Conditional R²	Marginal R²	vs. M0 (pvalue)	vs. M0 (Chisq)	vs. M1 (pvalue)	vs. M1 (Chisq)	vs. M2 (pvalue)	vs. M2 (Chisq)	vs. M3 (pvalue)	vs. M3 (Chisq)	Region	Model	Sex Estimate [95% CI]	Sex f² [95% CI]	Gender Estimate [95% CI]	Gender f² [95% CI]	Interaction Estimate [95% CI]	Interaction f² [95% CI]	AIC	Log Likelihood	Conditional R²	Marginal R²	vs. M0 (pvalue)	vs. M0 (Chisq)	vs. M1 (pvalue)	vs. M1 (Chisq)	vs. M2 (pvalue)	vs. M2 (Chisq)	vs. M3 (pvalue)	vs. M3 (Chisq)
Corticospinal Tracts																				Corticospinal Tracts
	M1	0.002 [0.001, 0.003]	0.001 [0.000, 0.004]					-35049	17542	0.321	0.258	0.002	9.8								M1	0.002 [0.001, 0.003]	0.003 [0.001, 0.006]					-36070	18053	0.388	0.298	p < 0.001	20.52
	M2			0.000 [-0.001, 0.001]	0.000 [0.000, 0.001]			-35039	17538	0.32	0.257	0.515	0.42								M2			0.000 [0.000, 0.001]	0.000 [0.000, 0.001]			-36051	18043	0.386	0.297	0.257	1.28
	M3	0.002 [0.001, 0.003]	0.002 [0.000, 0.004]	-0.001 [-0.001, 0.000]	0.000 [0.000, 0.002]			-35048	17543	0.321	0.258	0.003	11.47	0.197	1.66	0.001	11.04				M3	0.002 [0.001, 0.003]	0.003 [0.001, 0.006]	0.000 [-0.001, 0.001]	0.000 [0.000, 0.001]			-36068	18053	0.388	0.299	p < 0.001	20.58	0.801	0.06	p < 0.001	19.3
	M4	0.007 [-0.003, 0.018]	0.000 [0.000, 0.002]	0.000 [-0.001, 0.001]	0.000 [0.000, 0.002]	-0.001 [-0.003, 0.001]	0.000 [0.000, 0.001]	-35047	17544	0.321	0.258	0.006	12.52	0.257	2.72	0.002	12.09	0.305	1.05		M4	0.011 [0.001, 0.021]	0.001 [0.000, 0.003]	0.000 [0.000, 0.001]	0.000 [0.000, 0.001]	-0.002 [-0.004, 0.000]	0.000 [0.000, 0.002]	-36069	18055	0.388	0.299	p < 0.001	23.64	0.21	3.12	p < 0.001	22.36	0.08	3.06
Anterior Thalamic Radiations																				Anterior Thalamic Radiations
	M1	0.002 [0.001, 0.003]	0.002 [0.000, 0.005]					-33285	16660	0.291	0.073	p < 0.001	13.75								M1	0.004 [0.003, 0.005]	0.006 [0.003, 0.010]					-32525	16280	0.253	0.121	p < 0.001	39.07
	M2			0.000 [-0.001, 0.001]	0.000 [0.000, 0.001]			-33271	16653	0.29	0.072	0.708	0.14								M2			0.000 [-0.001, 0.001]	0.000 [0.000, 0.001]			-32486	16261	0.25	0.116	0.617	0.25
	M3	0.002 [0.001, 0.003]	0.002 [0.000, 0.005]	0.000 [-0.001, 0.001]	0.000 [0.000, 0.001]			-33283	16660	0.291	0.073	0.001	13.88	0.72	0.13	p < 0.001	13.74				M3	0.004 [0.003, 0.005]	0.006 [0.003, 0.010]	0.000 [-0.001, 0.001]	0.000 [0.000, 0.001]			-32523	16281	0.253	0.121	p < 0.001	39.61	0.461	0.54	p < 0.001	39.36
	M4	0.013 [0.001, 0.026]	0.001 [0.000, 0.002]	0.000 [-0.001, 0.001]	0.000 [0.000, 0.002]	-0.002 [-0.005, 0.000]	0.000 [0.000, 0.002]	-33284	16662	0.291	0.074	0.001	16.95	0.203	3.19	p < 0.001	16.8	0.08	3.06		M4	0.015 [0.002, 0.028]	0.001 [0.000, 0.003]	0.000 [-0.001, 0.001]	0.000 [0.000, 0.002]	-0.002 [-0.005, 0.000]	0.000 [0.000, 0.002]	-32524	16282	0.254	0.121	p < 0.001	42.28	0.201	3.21	p < 0.001	42.03	0.103	2.66
																										v

### Sheet: Association
Limbic Tracts Mean Diffusivity
Left Hemisphere																				Right Hemisphere
Region	Model	Sex Estimate [95% CI]	Sex f² [95% CI]	Gender Estimate [95% CI]	Gender f² [95% CI]	Interaction Estimate [95% CI]	Interaction f² [95% CI]	AIC	Log Likelihood	Conditional R²	Marginal R²	vs. M0 (pvalue)	vs. M0 (Chisq)	vs. M1 (pvalue)	vs. M1 (Chisq)	vs. M2 (pvalue)	vs. M2 (Chisq)	vs. M3 (pvalue)	vs. M3 (Chisq)	Region	Model	Sex Estimate [95% CI]	Sex f² [95% CI]	Gender Estimate [95% CI]	Gender f² [95% CI]	Interaction Estimate [95% CI]	Interaction f² [95% CI]	AIC	Log Likelihood	Conditional R²	Marginal R²	vs. M0 (pvalue)	vs. M0 (Chisq)	vs. M1 (pvalue)	vs. M1 (Chisq)	vs. M2 (pvalue)	vs. M2 (Chisq)	vs. M3 (pvalue)	vs. M3 (Chisq)
Uncinate Fasciculus																				Uncinate Fasciculus
	M1	0.003 [0.002, 0.004]	0.003 [0.001, 0.006]					-32048	16042	0.267	0.208	p < 0.001	19.01								M1	0.004 [0.003, 0.005]	0.006 [0.003, 0.011]					-32682	16359	0.232	0.192	p < 0.001	42.9
	M2			0.000 [-0.001, 0.001]	0.000 [0.000, 0.000]			-32029	16033	0.266	0.206	0.992	0								M2			0.000 [-0.001, 0.001]	0.000 [0.000, 0.001]			-32640	16338	0.228	0.187	0.431	0.62
	M3	0.003 [0.002, 0.004]	0.003 [0.001, 0.006]	0.000 [-0.002, 0.001]	0.000 [0.000, 0.001]			-32047	16042	0.268	0.209	p < 0.001	19.75	0.389	0.74	p < 0.001	19.75				M3	0.004 [0.003, 0.005]	0.006 [0.003, 0.011]	0.000 [-0.001, 0.001]	0.000 [0.000, 0.001]			-32680	16359	0.232	0.192	p < 0.001	43.16	0.614	0.25	p < 0.001	42.54
	M4	0.021 [0.008, 0.035]	0.001 [0.000, 0.004]	0.000 [-0.001, 0.001]	0.001 [0.000, 0.003]	-0.004 [-0.007, -0.001]	0.001 [0.000, 0.003]	-32052	16046	0.268	0.209	p < 0.001	27.01	0.018	8	p < 0.001	27.01	0.007	7.25		M4	0.010 [-0.003, 0.023]	0.000 [0.000, 0.002]	0.000 [-0.001, 0.001]	0.000 [0.000, 0.001]	-0.001 [-0.004, 0.001]	0.000 [0.000, 0.001]	-32679	16360	0.233	0.192	p < 0.001	44.03	0.569	1.13	p < 0.001	43.41	0.35	0.87
Inferior Longitudinal Fasciculus																				Inferior Longitudinal Fasciculus
	M1	0.012 [0.010, 0.013]	0.034 [0.026, 0.044]					-29633	14835	0.182	0.091	p < 0.001	227.31								M1	0.011 [0.009, 0.012]	0.030 [0.022, 0.039]					-29877	14957	0.126	0.083	p < 0.001	198.47
	M2			0.001 [0.000, 0.003]	0.001 [0.000, 0.002]			-29410	14723	0.157	0.064	0.038	4.33								M2			0.001 [0.000, 0.002]	0.000 [0.000, 0.001]			-29680	14858	0.102	0.058	0.22	1.5
	M3	0.012 [0.010, 0.013]	0.034 [0.025, 0.043]	-0.001 [-0.002, 0.001]	0.000 [0.000, 0.001]			-29632	14835	0.182	0.091	p < 0.001	228.08	0.38	0.77	p < 0.001	223.75				M3	0.011 [0.009, 0.013]	0.030 [0.022, 0.039]	-0.001 [-0.002, 0.000]	0.000 [0.000, 0.002]			-29878	14958	0.127	0.084	p < 0.001	200.92	0.118	2.45	p < 0.001	199.41
	M4	0.017 [0.001, 0.033]	0.001 [0.000, 0.002]	0.000 [-0.002, 0.001]	0.000 [0.000, 0.001]	-0.001 [-0.004, 0.002]	0.000 [0.000, 0.001]	-29630	14835	0.182	0.091	p < 0.001	228.46	0.562	1.15	p < 0.001	224.14	0.537	0.38		M4	0.022 [0.006, 0.038]	0.001 [0.000, 0.003]	-0.001 [-0.002, 0.001]	0.001 [0.000, 0.002]	-0.002 [-0.005, 0.001]	0.000 [0.000, 0.002]	-29878	14959	0.127	0.084	p < 0.001	202.72	0.119	4.25	p < 0.001	201.22	0.179	1.81
Inferior Fronto-Occipital Fasciculus																				Inferior Fronto-Occipital Fasciculus
	M1	0.010 [0.009, 0.012]	0.035 [0.027, 0.045]					-31547	15791	0.252	0.076	p < 0.001	235.87								M1	0.010 [0.008, 0.011]	0.034 [0.025, 0.043]					-32065	16051	0.146	0.092	p < 0.001	224.37
	M2			0.001 [0.000, 0.002]	0.001 [0.000, 0.002]			-31315	15676	0.229	0.05	0.042	4.12								M2			0.001 [0.000, 0.002]	0.001 [0.000, 0.002]			-31845	15940	0.12	0.063	0.052	3.77
	M3	0.010 [0.009, 0.012]	0.035 [0.027, 0.044]	-0.001 [-0.002, 0.001]	0.000 [0.000, 0.001]			-31546	15792	0.252	0.076	p < 0.001	236.84	0.325	0.97	p < 0.001	232.72				M3	0.010 [0.009, 0.011]	0.033 [0.025, 0.043]	-0.001 [-0.002, 0.001]	0.000 [0.000, 0.001]			-32064	16051	0.146	0.092	p < 0.001	225.38	0.317	1	p < 0.001	221.61
	M4	0.022 [0.008, 0.036]	0.001 [0.000, 0.004]	0.000 [-0.001, 0.001]	0.000 [0.000, 0.002]	-0.002 [-0.005, 0.000]	0.000 [0.000, 0.002]	-31547	15793	0.252	0.076	p < 0.001	239.6	0.155	3.73	p < 0.001	235.48	0.097	2.76		M4	0.018 [0.005, 0.032]	0.001 [0.000, 0.003]	0.000 [-0.001, 0.001]	0.000 [0.000, 0.002]	-0.002 [-0.005, 0.001]	0.000 [0.000, 0.002]	-32064	16052	0.146	0.092	p < 0.001	226.92	0.28	2.55	p < 0.001	223.15	0.214	1.54
Superior Longitudinal Fasciculus																				Superior Longitudinal Fasciculus
	M1	0.008 [0.006, 0.009]	0.021 [0.014, 0.028]					-32058	16047	0.221	0.182	p < 0.001	139.14								M1	0.008 [0.007, 0.010]	0.027 [0.020, 0.035]					-32505	16270	0.221	0.178	p < 0.001	179.33
	M2			0.001 [-0.001, 0.002]	0.000 [0.000, 0.001]			-31919	15978	0.206	0.165	0.353	0.86								M2			0.001 [0.000, 0.002]	0.000 [0.000, 0.002]			-32327	16182	0.201	0.157	0.134	2.24
	M3	0.008 [0.007, 0.009]	0.021 [0.015, 0.028]	-0.001 [-0.002, 0.000]	0.000 [0.000, 0.002]			-32058	16048	0.222	0.182	p < 0.001	141.12	0.159	1.98	p < 0.001	140.26				M3	0.009 [0.007, 0.010]	0.027 [0.019, 0.035]	-0.001 [-0.002, 0.000]	0.000 [0.000, 0.001]			-32504	16271	0.221	0.178	p < 0.001	180.64	0.253	1.31	p < 0.001	178.39
	M4	0.016 [0.002, 0.029]	0.001 [0.000, 0.003]	0.000 [-0.002, 0.001]	0.000 [0.000, 0.002]	-0.002 [-0.004, 0.001]	0.000 [0.000, 0.001]	-32057	16048	0.222	0.182	p < 0.001	142.39	0.197	3.25	p < 0.001	141.52	0.261	1.26		M4	0.014 [0.001, 0.027]	0.001 [0.000, 0.002]	0.000 [-0.002, 0.001]	0.000 [0.000, 0.002]	-0.001 [-0.004, 0.002]	0.000 [0.000, 0.001]	-32502	16271	0.221	0.178	p < 0.001	181.27	0.378	1.94	p < 0.001	179.03	0.425	0.64

### Sheet: Callosal
Callosal Tracts Mean Diffusivity
Region	Model	Sex Estimate [95% CI]	Sex f² [95% CI]	Gender Estimate [95% CI]	Gender f² [95% CI]	Interaction Estimate [95% CI]	Interaction f² [95% CI]	AIC	Log Likelihood	Conditional R²	Marginal R²	vs. M0 (pvalue)	vs. M0 (Chisq)	vs. M1 (pvalue)	vs. M1 (Chisq)	vs. M2 (pvalue)	vs. M2 (Chisq)	vs. M3 (pvalue)	vs. M3 (Chisq)
Forceps Major
	M1	0.002 [0.000, 0.005]	0.001 [0.000, 0.002]					-23114	11575	0.257	0.215	0.055	3.7
	M2			0.000 [-0.002, 0.002]	0.000 [0.000, 0.000]			-23110	11573	0.257	0.214	0.876	0.02
	M3	0.002 [0.000, 0.005]	0.001 [0.000, 0.002]	0.000 [-0.002, 0.002]	0.000 [0.000, 0.001]			-23112	11575	0.257	0.215	0.154	3.75	0.822	0.05	0.054	3.72
	M4	0.020 [-0.006, 0.047]	0.000 [0.000, 0.002]	0.000 [-0.002, 0.003]	0.000 [0.000, 0.001]	-0.004 [-0.009, 0.002]	0.000 [0.000, 0.002]	-23112	11576	0.257	0.215	0.134	5.58	0.39	1.88	0.062	5.56	0.176	1.83
Forceps Minor
	M1	0.004 [0.002, 0.006]	0.002 [0.001, 0.005]					-27067	13551	0.219	0.139	p < 0.001	16.69
	M2			0.001 [-0.001, 0.002]	0.000 [0.000, 0.001]			-27051	13543	0.217	0.137	0.506	0.44
	M3	0.004 [0.002, 0.006]	0.002 [0.001, 0.005]	0.000 [-0.002, 0.001]	0.000 [0.000, 0.000]			-27065	13551	0.219	0.139	p < 0.001	16.71	0.891	0.02	p < 0.001	16.27
	M4	0.011 [-0.009, 0.030]	0.000 [0.000, 0.001]	0.000 [-0.002, 0.002]	0.000 [0.000, 0.001]	-0.001 [-0.005, 0.003]	0.000 [0.000, 0.001]	-27063	13552	0.219	0.139	0.001	17.2	0.777	0.51	p < 0.001	16.76	0.485	0.49
Corpus Callosum
	M1	0.006 [0.005, 0.008]	0.009 [0.005, 0.014]					-28974	14505	0.208	0.142	p < 0.001	59.95
	M2			0.001 [-0.001, 0.002]	0.000 [0.000, 0.001]			-28915	14475	0.201	0.134	0.401	0.71
	M3	0.006 [0.005, 0.008]	0.009 [0.005, 0.014]	0.000 [-0.002, 0.001]	0.000 [0.000, 0.001]			-28972	14505	0.208	0.142	p < 0.001	60.42	0.491	0.47	p < 0.001	59.72
	M4	0.015 [-0.002, 0.032]	0.000 [0.000, 0.002]	0.000 [-0.002, 0.001]	0.000 [0.000, 0.001]	-0.002 [-0.005, 0.002]	0.000 [0.000, 0.001]	-28971	14506	0.208	0.142	p < 0.001	61.36	0.493	1.42	p < 0.001	60.66	0.332	0.94
