## Supplementary Table 8 for "Sex, gender diversity, and brain structure in children ages 9 to 11 years old"

### Sheet: Limbic
Limbic Tracts Fractional Anisotropy
Left Hemisphere																				Right Hemisphere
Region	Model	Sex Estimate [95% CI]	Sex f² [95% CI]	Gender Estimate [95% CI]	Gender f² [95% CI]	Interaction Estimate [95% CI]	Interaction f² [95% CI]	AIC	Log Likelihood	Conditional R²	Marginal R²	vs. M0 (pvalue)	vs. M0 (Chisq)	vs. M1 (pvalue)	vs. M1 (Chisq)	vs. M2 (pvalue)	vs. M2 (Chisq)	vs. M3 (pvalue)	vs. M3 (Chisq)	Region	Model	Sex Estimate [95% CI]	Sex f² [95% CI]	Gender Estimate [95% CI]	Gender f² [95% CI]	Interaction Estimate [95% CI]	Interaction f² [95% CI]	AIC	Log Likelihood	Conditional R²	Marginal R²	vs. M0 (pvalue)	vs. M0 (Chisq)	vs. M1 (pvalue)	vs. M1 (Chisq)	vs. M2 (pvalue)	vs. M2 (Chisq)	vs. M3 (pvalue)	vs. M3 (Chisq)
Fornix																				Fornix
	M1	0.003 [0.002, 0.004]	0.004 [0.001, 0.007]					-32300	16168	0.219	0.133	p < 0.001	24.77								M1	0.004 [0.003, 0.005]	0.006 [0.003, 0.010]					-31734	15885	0.314	0.278	p < 0.001	37.14
	M2			0.000 [-0.001, 0.001]	0.000 [0.000, 0.001]			-32276	16156	0.216	0.13	0.426	0.63								M2			0.001 [0.000, 0.002]	0.000 [0.000, 0.002]			-31698	15867	0.31	0.274	0.215	1.54
	M3	0.003 [0.002, 0.005]	0.004 [0.002, 0.008]	-0.001 [-0.002, 0.000]	0.000 [0.000, 0.002]			-32302	16170	0.22	0.133	p < 0.001	28.03	0.071	3.27	p < 0.001	27.4				M3	0.004 [0.003, 0.005]	0.005 [0.002, 0.009]	0.000 [-0.001, 0.001]	0.000 [0.000, 0.000]			-31732	15885	0.314	0.278	p < 0.001	37.14	0.959	0	p < 0.001	35.6
	M4	0.006 [-0.008, 0.019]	0.000 [0.000, 0.001]	-0.001 [-0.002, 0.000]	0.000 [0.000, 0.002]	0.000 [-0.003, 0.002]	0.000 [0.000, 0.001]	-32300	16170	0.22	0.133	p < 0.001	28.14	0.185	3.38	p < 0.001	27.51	0.739	0.11		M4	0.002 [-0.011, 0.016]	0.000 [0.000, 0.001]	0.000 [-0.001, 0.001]	0.000 [0.000, 0.001]	0.000 [-0.003, 0.003]	0.000 [0.000, 0.001]	-31730	15885	0.314	0.278	p < 0.001	37.19	0.975	0.05	p < 0.001	35.65	0.828	0.05
Cingulate Cingulum																				Cingulate Cingulum
	M1	0.009 [0.007, 0.011]	0.010 [0.006, 0.015]					-25051	12544	0.198	0.166	p < 0.001	66.69								M1	0.009 [0.006, 0.011]	0.009 [0.005, 0.014]					-24902	12469	0.172	0.151	p < 0.001	61.41
	M2			0.002 [0.000, 0.004]	0.001 [0.000, 0.003]			-24990	12513	0.191	0.159	0.022	5.22								M2			0.001 [0.000, 0.003]	0.000 [0.000, 0.002]			-24842	12439	0.164	0.144	0.146	2.11
	M3	0.009 [0.007, 0.011]	0.009 [0.005, 0.014]	0.001 [-0.001, 0.002]	0.000 [0.000, 0.001]			-25050	12544	0.199	0.166	p < 0.001	67.19	0.479	0.5	p < 0.001	61.97				M3	0.009 [0.006, 0.011]	0.009 [0.005, 0.014]	0.000 [-0.002, 0.002]	0.000 [0.000, 0.000]			-24900	12469	0.172	0.151	p < 0.001	61.41	0.938	0.01	p < 0.001	59.3
	M4	-0.003 [-0.025, 0.020]	0.000 [0.000, 0.001]	0.000 [-0.002, 0.002]	0.000 [0.000, 0.001]	0.002 [-0.002, 0.007]	0.000 [0.000, 0.001]	-25049	12544	0.199	0.166	p < 0.001	68.13	0.486	1.44	p < 0.001	62.91	0.332	0.94		M4	-0.001 [-0.024, 0.022]	0.000 [0.000, 0.000]	0.000 [-0.002, 0.002]	0.000 [0.000, 0.001]	0.002 [-0.003, 0.007]	0.000 [0.000, 0.001]	-24898	12469	0.172	0.152	p < 0.001	62.07	0.719	0.66	p < 0.001	59.95	0.419	0.65
Parahippocampal Cingulum																				Parahippocampal Cingulum
	M1	0.005 [0.003, 0.007]	0.004 [0.002, 0.007]					-27164	13600	0.286	0.253	p < 0.001	28.39								M1	0.003 [0.001, 0.005]	0.002 [0.000, 0.004]					-27339	13687	0.306	0.265	0.001	10.88
	M2			0.001 [0.000, 0.003]	0.000 [0.000, 0.002]			-27138	13587	0.283	0.251	0.121	2.41								M2			0.001 [0.000, 0.003]	0.000 [0.000, 0.002]			-27330	13683	0.305	0.264	0.117	2.46
	M3	0.005 [0.003, 0.007]	0.004 [0.001, 0.007]	0.000 [-0.001, 0.002]	0.000 [0.000, 0.001]			-27162	13600	0.286	0.253	p < 0.001	28.66	0.601	0.27	p < 0.001	26.25				M3	0.003 [0.001, 0.005]	0.001 [0.000, 0.004]	0.001 [-0.001, 0.002]	0.000 [0.000, 0.001]			-27338	13688	0.306	0.265	0.003	11.76	0.346	0.89	0.002	9.3
	M4	0.002 [-0.017, 0.022]	0.000 [0.000, 0.001]	0.000 [-0.001, 0.002]	0.000 [0.000, 0.001]	0.001 [-0.003, 0.005]	0.000 [0.000, 0.001]	-27160	13600	0.286	0.253	p < 0.001	28.74	0.839	0.35	p < 0.001	26.33	0.779	0.08		M4	0.016 [-0.003, 0.035]	0.000 [0.000, 0.002]	0.001 [0.000, 0.003]	0.000 [0.000, 0.000]	-0.003 [-0.007, 0.001]	0.000 [0.000, 0.002]	-27337	13689	0.306	0.265	0.004	13.53	0.266	2.65	0.004	11.07	0.184	1.76

### Sheet: Projection
Projection Fibers Fractional Anisotropy
Left Hemisphere																				Right Hemisphere
Region	Model	Sex Estimate [95% CI]	Sex f² [95% CI]	Gender Estimate [95% CI]	Gender f² [95% CI]	Interaction Estimate [95% CI]	Interaction f² [95% CI]	AIC	Log Likelihood	Conditional R²	Marginal R²	vs. M0 (pvalue)	vs. M0 (Chisq)	vs. M1 (pvalue)	vs. M1 (Chisq)	vs. M2 (pvalue)	vs. M2 (Chisq)	vs. M3 (pvalue)	vs. M3 (Chisq)	Region	Model	Sex Estimate [95% CI]	Sex f² [95% CI]	Gender Estimate [95% CI]	Gender f² [95% CI]	Interaction Estimate [95% CI]	Interaction f² [95% CI]	AIC	Log Likelihood	Conditional R²	Marginal R²	vs. M0 (pvalue)	vs. M0 (Chisq)	vs. M1 (pvalue)	vs. M1 (Chisq)	vs. M2 (pvalue)	vs. M2 (Chisq)	vs. M3 (pvalue)	vs. M3 (Chisq)
Corticospinal Tracts																				Corticospinal Tracts
	M1	0.001 [0.000, 0.002]	0.000 [0.000, 0.002]					-32354	16195	0.253	0.225	0.103	2.66								M1	0.000 [-0.002, 0.001]	0.000 [0.000, 0.001]					-32676	16356	0.283	0.256	0.552	0.35
	M2			0.001 [0.000, 0.002]	0.000 [0.000, 0.002]			-32354	16195	0.253	0.225	0.06	3.54								M2			0.000 [-0.001, 0.001]	0.000 [0.000, 0.001]			-32677	16356	0.283	0.256	0.354	0.86
	M3	0.001 [0.000, 0.002]	0.000 [0.000, 0.002]	0.001 [0.000, 0.002]	0.000 [0.000, 0.002]			-32354	16196	0.253	0.225	0.074	5.2	0.111	2.54	0.197	1.66				M3	0.000 [-0.002, 0.001]	0.000 [0.000, 0.001]	0.001 [0.000, 0.002]	0.000 [0.000, 0.001]			-32675	16357	0.283	0.256	0.476	1.48	0.288	1.13	0.429	0.63
	M4	0.001 [-0.012, 0.015]	0.000 [0.000, 0.001]	0.001 [0.000, 0.002]	0.000 [0.000, 0.001]	0.000 [-0.003, 0.003]	0.000 [0.000, 0.000]	-32352	16196	0.253	0.225	0.157	5.21	0.28	2.55	0.434	1.67	0.927	0.01		M4	-0.001 [-0.014, 0.012]	0.000 [0.000, 0.000]	0.001 [-0.001, 0.002]	0.000 [0.000, 0.001]	0.000 [-0.003, 0.003]	0.000 [0.000, 0.000]	-32673	16357	0.283	0.256	0.686	1.48	0.568	1.13	0.731	0.63	0.987	0
Anterior Thalamic Radiations																				Anterior Thalamic Radiations
	M1	0.003 [0.002, 0.004]	0.003 [0.001, 0.006]					-32504	16270	0.34	0.267	p < 0.001	20.79								M1	0.003 [0.002, 0.004]	0.004 [0.001, 0.007]					-32660	16348	0.301	0.275	p < 0.001	25.07
	M2			0.000 [-0.001, 0.001]	0.000 [0.000, 0.001]			-32484	16260	0.338	0.266	0.445	0.58								M2			0.000 [-0.001, 0.001]	0.000 [0.000, 0.001]			-32635	16335	0.298	0.272	0.69	0.16
	M3	0.003 [0.002, 0.004]	0.003 [0.001, 0.006]	0.000 [-0.001, 0.001]	0.000 [0.000, 0.000]			-32502	16270	0.34	0.267	p < 0.001	20.81	0.897	0.02	p < 0.001	20.22				M3	0.003 [0.002, 0.004]	0.004 [0.001, 0.007]	0.000 [-0.001, 0.001]	0.000 [0.000, 0.001]			-32658	16348	0.301	0.275	p < 0.001	25.43	0.554	0.35	p < 0.001	25.27
	M4	-0.002 [-0.015, 0.011]	0.000 [0.000, 0.001]	0.000 [-0.001, 0.001]	0.000 [0.000, 0.001]	0.001 [-0.002, 0.004]	0.000 [0.000, 0.001]	-32501	16270	0.34	0.267	p < 0.001	21.38	0.743	0.59	p < 0.001	20.8	0.448	0.58		M4	-0.003 [-0.016, 0.010]	0.000 [0.000, 0.001]	-0.001 [-0.002, 0.001]	0.000 [0.000, 0.000]	0.001 [-0.001, 0.004]	0.000 [0.000, 0.001]	-32657	16348	0.301	0.275	p < 0.001	26.18	0.576	1.1	p < 0.001	26.02	0.386	0.75
																										v

### Sheet: Association
Limbic Tracts Fractional Anisotropy
Left Hemisphere																				Right Hemisphere
Region	Model	Sex Estimate [95% CI]	Sex f² [95% CI]	Gender Estimate [95% CI]	Gender f² [95% CI]	Interaction Estimate [95% CI]	Interaction f² [95% CI]	AIC	Log Likelihood	Conditional R²	Marginal R²	vs. M0 (pvalue)	vs. M0 (Chisq)	vs. M1 (pvalue)	vs. M1 (Chisq)	vs. M2 (pvalue)	vs. M2 (Chisq)	vs. M3 (pvalue)	vs. M3 (Chisq)	Region	Model	Sex Estimate [95% CI]	Sex f² [95% CI]	Gender Estimate [95% CI]	Gender f² [95% CI]	Interaction Estimate [95% CI]	Interaction f² [95% CI]	AIC	Log Likelihood	Conditional R²	Marginal R²	vs. M0 (pvalue)	vs. M0 (Chisq)	vs. M1 (pvalue)	vs. M1 (Chisq)	vs. M2 (pvalue)	vs. M2 (Chisq)	vs. M3 (pvalue)	vs. M3 (Chisq)
Uncinate Fasciculus																				Uncinate Fasciculus
	M1	0.000 [-0.002, 0.001]	0.000 [0.000, 0.001]					-30867	15452	0.271	0.248	0.519	0.42								M1	-0.003 [-0.004, -0.002]	0.003 [0.001, 0.006]					-31947	15991	0.353	0.321	p < 0.001	18.8
	M2			0.000 [-0.001, 0.001]	0.000 [0.000, 0.000]			-30867	15451	0.271	0.248	0.891	0.02								M2			0.000 [-0.001, 0.001]	0.000 [0.000, 0.001]			-31928	15982	0.351	0.319	0.593	0.29
	M3	0.000 [-0.002, 0.001]	0.000 [0.000, 0.001]	0.000 [-0.001, 0.001]	0.000 [0.000, 0.001]			-30865	15452	0.271	0.248	0.784	0.49	0.788	0.07	0.494	0.47				M3	-0.003 [-0.004, -0.002]	0.003 [0.001, 0.006]	0.000 [-0.001, 0.001]	0.000 [0.000, 0.001]			-31945	15991	0.353	0.321	p < 0.001	18.9	0.749	0.1	p < 0.001	18.61
	M4	-0.006 [-0.021, 0.009]	0.000 [0.000, 0.001]	0.000 [-0.001, 0.001]	0.000 [0.000, 0.001]	0.001 [-0.002, 0.004]	0.000 [0.000, 0.001]	-30864	15452	0.271	0.248	0.801	1	0.746	0.59	0.612	0.98	0.473	0.51		M4	-0.006 [-0.020, 0.007]	0.000 [0.000, 0.001]	0.000 [-0.001, 0.001]	0.000 [0.000, 0.001]	0.001 [-0.002, 0.003]	0.000 [0.000, 0.001]	-31943	15992	0.353	0.321	p < 0.001	19.13	0.847	0.33	p < 0.001	18.84	0.632	0.23
Inferior Longitudinal Fasciculus																				Inferior Longitudinal Fasciculus
	M1	-0.002 [-0.003, -0.001]	0.001 [0.000, 0.003]					-30621	15329	0.128	0.093	0.008	7.11								M1	-0.003 [-0.004, -0.001]	0.002 [0.001, 0.005]					-31094	15565	0.272	0.241	p < 0.001	15.29
	M2			0.000 [-0.001, 0.002]	0.000 [0.000, 0.001]			-30615	15325	0.127	0.092	0.557	0.34								M2			0.000 [-0.001, 0.001]	0.000 [0.000, 0.001]			-31079	15558	0.271	0.239	0.572	0.32
	M3	-0.002 [-0.004, -0.001]	0.001 [0.000, 0.003]	0.001 [-0.001, 0.002]	0.000 [0.000, 0.001]			-30621	15329	0.128	0.094	0.015	8.39	0.258	1.28	0.005	8.05				M3	-0.003 [-0.004, -0.002]	0.002 [0.001, 0.005]	0.001 [0.000, 0.002]	0.000 [0.000, 0.002]			-31094	15566	0.272	0.241	p < 0.001	17.13	0.175	1.84	p < 0.001	16.81
	M4	-0.009 [-0.024, 0.006]	0.000 [0.000, 0.001]	0.000 [-0.001, 0.002]	0.000 [0.000, 0.002]	0.001 [-0.002, 0.005]	0.000 [0.000, 0.001]	-30619	15330	0.128	0.094	0.026	9.23	0.346	2.12	0.012	8.89	0.359	0.84		M4	-0.008 [-0.023, 0.007]	0.000 [0.000, 0.001]	0.001 [-0.001, 0.002]	0.000 [0.000, 0.002]	0.001 [-0.002, 0.004]	0.000 [0.000, 0.001]	-31092	15566	0.273	0.241	0.001	17.59	0.316	2.3	p < 0.001	17.27	0.497	0.46
Inferior Fronto-Occipital Fasciculus																				Inferior Fronto-Occipital Fasciculus
	M1	-0.006 [-0.007, -0.004]	0.012 [0.007, 0.017]					-32091	16064	0.26	0.207	p < 0.001	78.36								M1	-0.007 [-0.008, -0.005]	0.017 [0.011, 0.024]					-32702	16369	0.281	0.262	p < 0.001	113.83
	M2			-0.001 [-0.002, 0.000]	0.000 [0.000, 0.001]			-32014	16025	0.251	0.198	0.302	1.06								M2			-0.001 [-0.002, 0.000]	0.000 [0.000, 0.002]			-32590	16313	0.269	0.25	0.109	2.57
	M3	-0.006 [-0.007, -0.005]	0.012 [0.007, 0.017]	0.000 [-0.001, 0.001]	0.000 [0.000, 0.001]			-32090	16064	0.26	0.207	p < 0.001	78.87	0.475	0.51	p < 0.001	77.81				M3	-0.007 [-0.008, -0.005]	0.017 [0.011, 0.023]	0.000 [-0.001, 0.001]	0.000 [0.000, 0.001]			-32700	16369	0.281	0.262	p < 0.001	114.07	0.623	0.24	p < 0.001	111.5
	M4	-0.020 [-0.033, -0.006]	0.001 [0.000, 0.003]	0.000 [-0.001, 0.001]	0.000 [0.000, 0.002]	0.003 [0.000, 0.006]	0.001 [0.000, 0.002]	-32092	16066	0.26	0.208	p < 0.001	83.01	0.098	4.65	p < 0.001	81.95	0.042	4.14		M4	-0.015 [-0.028, -0.002]	0.001 [0.000, 0.003]	0.000 [-0.001, 0.001]	0.000 [0.000, 0.001]	0.002 [-0.001, 0.004]	0.000 [0.000, 0.002]	-32699	16370	0.281	0.262	p < 0.001	115.77	0.38	1.94	p < 0.001	113.2	0.193	1.69
Superior Longitudinal Fasciculus																				Superior Longitudinal Fasciculus
	M1	-0.001 [-0.003, 0.000]	0.000 [0.000, 0.002]					-31790	15913	0.306	0.276	0.061	3.5								M1	0.000 [-0.002, 0.001]	0.000 [0.000, 0.001]					-32210	16123	0.266	0.254	0.638	0.22
	M2			0.000 [-0.001, 0.001]	0.000 [0.000, 0.001]			-31787	15911	0.306	0.275	0.593	0.29								M2			0.001 [0.000, 0.002]	0.000 [0.000, 0.002]			-32212	16124	0.266	0.254	0.094	2.81
	M3	-0.001 [-0.003, 0.000]	0.001 [0.000, 0.002]	0.001 [-0.001, 0.002]	0.000 [0.000, 0.001]			-31789	15913	0.306	0.276	0.114	4.35	0.359	0.84	0.044	4.06				M3	-0.001 [-0.002, 0.001]	0.000 [0.000, 0.001]	0.001 [0.000, 0.002]	0.000 [0.000, 0.002]			-32211	16124	0.266	0.254	0.177	3.47	0.072	3.25	0.416	0.66
	M4	-0.012 [-0.026, 0.002]	0.000 [0.000, 0.002]	0.000 [-0.001, 0.001]	0.000 [0.000, 0.002]	0.002 [-0.001, 0.005]	0.000 [0.000, 0.002]	-31789	15915	0.306	0.276	0.08	6.75	0.198	3.24	0.04	6.46	0.121	2.4		M4	-0.005 [-0.019, 0.008]	0.000 [0.000, 0.001]	0.001 [0.000, 0.002]	0.000 [0.000, 0.002]	0.001 [-0.002, 0.004]	0.000 [0.000, 0.001]	-32209	16125	0.266	0.254	0.267	3.95	0.155	3.73	0.565	1.14	0.488	0.48

### Sheet: Callosal
Callosal Tracts Fractional Anisotropy
Region	Model	Sex Estimate [95% CI]	Sex f² [95% CI]	Gender Estimate [95% CI]	Gender f² [95% CI]	Interaction Estimate [95% CI]	Interaction f² [95% CI]	AIC	Log Likelihood	Conditional R²	Marginal R²	vs. M0 (pvalue)	vs. M0 (Chisq)	vs. M1 (pvalue)	vs. M1 (Chisq)	vs. M2 (pvalue)	vs. M2 (Chisq)	vs. M3 (pvalue)	vs. M3 (Chisq)
Forceps Major
	M1	0.001 [0.000, 0.003]	0.000 [0.000, 0.002]					-28168	14102	0.287	0.254	0.107	2.6
	M2			0.001 [0.000, 0.002]	0.000 [0.000, 0.002]			-28168	14102	0.287	0.254	0.128	2.32
	M3	0.001 [-0.001, 0.003]	0.000 [0.000, 0.002]	0.001 [-0.001, 0.002]	0.000 [0.000, 0.001]			-28167	14103	0.287	0.254	0.128	4.11	0.219	1.51	0.18	1.8
	M4	0.000 [-0.018, 0.018]	0.000 [0.000, 0.000]	0.001 [-0.001, 0.002]	0.000 [0.000, 0.001]	0.000 [-0.003, 0.004]	0.000 [0.000, 0.001]	-28165	14103	0.287	0.254	0.246	4.14	0.463	1.54	0.401	1.83	0.866	0.03
Forceps Minor
	M1	-0.002 [-0.003, 0.000]	0.001 [0.000, 0.002]					-30113	15075	0.43	0.375	0.035	4.44
	M2			0.000 [-0.001, 0.001]	0.000 [0.000, 0.001]			-30109	15072	0.429	0.375	0.759	0.09
	M3	-0.002 [-0.003, 0.000]	0.001 [0.000, 0.003]	0.000 [-0.001, 0.002]	0.000 [0.000, 0.001]			-30112	15075	0.43	0.375	0.083	4.98	0.463	0.54	0.027	4.88
	M4	-0.002 [-0.017, 0.014]	0.000 [0.000, 0.001]	0.000 [-0.001, 0.002]	0.000 [0.000, 0.001]	0.000 [-0.003, 0.003]	0.000 [0.000, 0.000]	-30110	15075	0.43	0.375	0.173	4.98	0.764	0.54	0.087	4.88	0.999	0
Corpus Callosum
	M1	-0.001 [-0.002, 0.000]	0.001 [0.000, 0.002]					-33470	16753	0.415	0.381	0.036	4.37
	M2			0.000 [-0.001, 0.001]	0.000 [0.000, 0.001]			-33466	16751	0.414	0.381	0.462	0.54
	M3	-0.001 [-0.003, 0.000]	0.001 [0.000, 0.003]	0.001 [0.000, 0.002]	0.000 [0.000, 0.001]			-33469	16754	0.415	0.381	0.057	5.74	0.243	1.36	0.023	5.2
	M4	-0.006 [-0.019, 0.006]	0.000 [0.000, 0.001]	0.000 [-0.001, 0.001]	0.000 [0.000, 0.002]	0.001 [-0.001, 0.004]	0.000 [0.000, 0.001]	-33468	16754	0.415	0.382	0.094	6.38	0.366	2.01	0.054	5.84	0.422	0.65
