## Supplementary Table 7 for "Sex, gender diversity, and brain structure in children ages 9 to 11 years old"

### Sheet: Frontal
Frontal Cortex Gyrification
Left Hemisphere																				Right Hemisphere
Region	Model	Sex Estimate [95% CI]	Sex f² [95% CI]	Gender Estimate [95% CI]	Gender f² [95% CI]	Interaction Estimate [95% CI]	Interaction f² [95% CI]	AIC	Log Likelihood	Conditional R²	Marginal R²	vs. M0 (pvalue)	vs. M0 (Chisq)	vs. M1 (pvalue)	vs. M1 (Chisq)	vs. M2 (pvalue)	vs. M2 (Chisq)	vs. M3 (pvalue)	vs. M3 (Chisq)	Region	Model	Sex Estimate [95% CI]	Sex f² [95% CI]	Gender Estimate [95% CI]	Gender f² [95% CI]	Interaction Estimate [95% CI]	Interaction f² [95% CI]	AIC	Log Likelihood	Conditional R²	Marginal R²	vs. M0 (pvalue)	vs. M0 (Chisq)	vs. M1 (pvalue)	vs. M1 (Chisq)	vs. M2 (pvalue)	vs. M2 (Chisq)	vs. M3 (pvalue)	vs. M3 (Chisq)
Superior Frontal																				Superior Frontal
	M1	0.025 [0.020, 0.029]	0.017 [0.011, 0.023]					-15521	7778	0.106	0.1	p < 0.001	119.52								M1	0.029 [0.024, 0.033]	0.022 [0.015, 0.029]					-15170	7603	0.114	0.108	p < 0.001	153.72
	M2			0.005 [0.001, 0.009]	0.001 [0.000, 0.003]			-15408	7722	0.093	0.087	0.01	6.64								M2			0.009 [0.005, 0.013]	0.003 [0.001, 0.006]			-15039	7538	0.098	0.093	p < 0.001	22.7
	M3	0.025 [0.020, 0.029]	0.016 [0.011, 0.022]	0.001 [-0.003, 0.005]	0.000 [0.000, 0.001]			-15519	7779	0.106	0.1	p < 0.001	119.74	0.646	0.21	p < 0.001	113.09				M3	0.028 [0.023, 0.032]	0.019 [0.013, 0.026]	0.005 [0.001, 0.009]	0.001 [0.000, 0.003]			-15174	7606	0.114	0.109	p < 0.001	159.58	0.015	5.86	p < 0.001	136.88
	M4	0.010 [-0.036, 0.057]	0.000 [0.000, 0.001]	0.000 [-0.004, 0.004]	0.000 [0.000, 0.001]	0.003 [-0.007, 0.012]	0.000 [0.000, 0.001]	-15517	7779	0.106	0.1	p < 0.001	120.09	0.755	0.56	p < 0.001	113.44	0.553	0.35		M4	0.038 [-0.010, 0.086]	0.000 [0.000, 0.002]	0.005 [0.001, 0.009]	0.000 [0.000, 0.002]	-0.002 [-0.012, 0.008]	0.000 [0.000, 0.001]	-15172	7606	0.114	0.109	p < 0.001	159.75	0.049	6.03	p < 0.001	137.05	0.683	0.17
Caudal Middle Frontal																				Caudal Middle Frontal
	M1	0.048 [0.039, 0.056]	0.018 [0.012, 0.024]					-6439	3237	0.109	0.106	p < 0.001	125.3								M1	0.054 [0.046, 0.063]	0.023 [0.016, 0.031]					-6491	3264	0.109	0.106	p < 0.001	163.2
	M2			0.007 [0.000, 0.014]	0.001 [0.000, 0.002]			-6318	3177	0.095	0.092	0.037	4.36								M2			0.011 [0.004, 0.018]	0.001 [0.000, 0.004]			-6338	3187	0.09	0.088	0.001	10.24
	M3	0.048 [0.039, 0.056]	0.017 [0.011, 0.024]	0.000 [-0.007, 0.007]	0.000 [0.000, 0.000]			-6437	3237	0.109	0.106	p < 0.001	125.31	0.921	0.01	p < 0.001	120.95				M3	0.054 [0.045, 0.062]	0.022 [0.015, 0.029]	0.003 [-0.004, 0.010]	0.000 [0.000, 0.001]			-6490	3264	0.109	0.106	p < 0.001	163.74	0.46	0.55	p < 0.001	153.5
	M4	0.036 [-0.052, 0.124]	0.000 [0.000, 0.001]	-0.001 [-0.009, 0.007]	0.000 [0.000, 0.000]	0.002 [-0.016, 0.020]	0.000 [0.000, 0.001]	-6435	3237	0.109	0.106	p < 0.001	125.37	0.962	0.08	p < 0.001	121.01	0.794	0.07		M4	0.045 [-0.042, 0.133]	0.000 [0.000, 0.001]	0.002 [-0.005, 0.010]	0.000 [0.000, 0.001]	0.002 [-0.016, 0.020]	0.000 [0.000, 0.001]	-6488	3264	0.109	0.106	p < 0.001	163.78	0.747	0.58	p < 0.001	153.54	0.847	0.04
Rostral Middle Frontal																				Rostral Middle Frontal
	M1	0.038 [0.031, 0.045]	0.016 [0.011, 0.022]					-9091	4564	0.093	0.089	p < 0.001	113.61								M1	0.044 [0.037, 0.051]	0.022 [0.016, 0.029]					-9275	4656	0.096	0.093	p < 0.001	155.5
	M2			0.009 [0.003, 0.015]	0.001 [0.000, 0.004]			-8988	4512	0.08	0.076	0.002	9.68								M2			0.012 [0.006, 0.018]	0.002 [0.001, 0.005]			-9136	4586	0.079	0.076	p < 0.001	16.84
	M3	0.037 [0.030, 0.044]	0.015 [0.010, 0.021]	0.003 [-0.003, 0.009]	0.000 [0.000, 0.001]			-9091	4564	0.093	0.089	p < 0.001	114.73	0.29	1.12	p < 0.001	105.05				M3	0.042 [0.036, 0.049]	0.020 [0.014, 0.027]	0.005 [-0.001, 0.011]	0.000 [0.000, 0.002]			-9276	4657	0.096	0.093	p < 0.001	158.48	0.084	2.98	p < 0.001	141.64
	M4	0.020 [-0.053, 0.093]	0.000 [0.000, 0.001]	0.002 [-0.004, 0.009]	0.000 [0.000, 0.001]	0.004 [-0.011, 0.018]	0.000 [0.000, 0.001]	-9089	4564	0.093	0.089	p < 0.001	114.94	0.513	1.34	p < 0.001	105.26	0.642	0.22		M4	0.029 [-0.043, 0.101]	0.000 [0.000, 0.001]	0.005 [-0.002, 0.011]	0.000 [0.000, 0.002]	0.003 [-0.012, 0.018]	0.000 [0.000, 0.001]	-9274	4657	0.096	0.093	p < 0.001	158.61	0.211	3.11	p < 0.001	141.77	0.711	0.14
Pars Opercularis																				Pars Opercularis
	M1	0.117 [0.102, 0.132]	0.032 [0.024, 0.041]					2168	-1066	0.111	0.107	p < 0.001	225.73								M1	0.121 [0.106, 0.136]	0.035 [0.027, 0.044]					2029	-997	0.102	0.099	p < 0.001	246.25
	M2			0.026 [0.013, 0.039]	0.002 [0.001, 0.005]			2377	-1171	0.086	0.082	p < 0.001	15.93								M2			0.023 [0.011, 0.036]	0.002 [0.000, 0.004]			2262	-1113	0.073	0.071	p < 0.001	13.19
	M3	0.115 [0.100, 0.131]	0.030 [0.022, 0.038]	0.007 [-0.006, 0.020]	0.000 [0.000, 0.001]			2168	-1065	0.112	0.108	p < 0.001	226.95	0.27	1.22	p < 0.001	211.02				M3	0.120 [0.105, 0.135]	0.033 [0.025, 0.042]	0.004 [-0.009, 0.017]	0.000 [0.000, 0.001]			2031	-996	0.102	0.1	p < 0.001	246.61	0.547	0.36	p < 0.001	233.42
	M4	0.036 [-0.124, 0.195]	0.000 [0.000, 0.001]	0.004 [-0.010, 0.018]	0.000 [0.000, 0.002]	0.016 [-0.016, 0.049]	0.000 [0.000, 0.001]	2169	-1065	0.112	0.108	p < 0.001	227.91	0.336	2.18	p < 0.001	211.98	0.326	0.96		M4	0.067 [-0.091, 0.225]	0.000 [0.000, 0.001]	0.002 [-0.012, 0.016]	0.000 [0.000, 0.001]	0.011 [-0.021, 0.043]	0.000 [0.000, 0.001]	2033	-996	0.102	0.1	p < 0.001	247.05	0.669	0.8	p < 0.001	233.86	0.507	0.44
Pars Orbitalis																				Pars Orbitalis
	M1	0.031 [0.020, 0.042]	0.004 [0.002, 0.008]					-2738	1387	0.093	0.091	p < 0.001	31.9								M1	0.034 [0.024, 0.045]	0.006 [0.003, 0.010]					-3466	1751	0.102	0.102	1	0
	M2			0.009 [0.000, 0.018]	0.000 [0.000, 0.002]			-2709	1373	0.089	0.088	0.06	3.54								M2			0.003 [-0.005, 0.012]				-3508	1772	0.463	0.459	0.469	0.52
	M3	0.030 [0.019, 0.041]	0.004 [0.002, 0.008]	0.004 [-0.005, 0.013]	0.000 [0.000, 0.001]			-2736	1387	0.093	0.091	p < 0.001	32.54	0.427	0.63	p < 0.001	29				M3	0.035 [0.024, 0.045]	0.006 [0.003, 0.010]	-0.002 [-0.011, 0.007]	0.000 [0.000, 0.001]			-3464	1751	0.102	0.102	1	0	0.66	0.19	1	0
	M4	-0.077 [-0.191, 0.037]	0.000 [0.000, 0.002]	0.000 [-0.011, 0.010]	0.000 [0.000, 0.002]	0.022 [-0.001, 0.045]	0.000 [0.000, 0.002]	-2738	1389	0.093	0.092	p < 0.001	35.99	0.13	4.08	p < 0.001	32.45	0.063	3.45		M4	-0.021 [-0.129, 0.087]	0.000 [0.000, 0.001]	-0.004 [-0.014, 0.005]	0.000 [0.000, 0.001]	0.012 [-0.011, 0.034]	0.000 [0.000, 0.001]	-3463	1752	0.102	0.102	1	0	0.537	1.24	1	0	0.305	1.05
Pars Triangularis																				Pars Triangularis
	M1	0.094 [0.080, 0.108]	0.025 [0.019, 0.033]					699	-331	0.134	0.13	p < 0.001	179.95								M1	0.096 [0.082, 0.110]	0.026 [0.019, 0.033]					902	-433	0.113	0.11	p < 0.001	180.65
	M2			0.016 [0.005, 0.028]	0.001 [0.000, 0.003]			871	-418	0.114	0.11	0.005	7.78								M2			0.017 [0.005, 0.028]	0.001 [0.000, 0.003]			1075	-519	0.092	0.089	0.005	7.9
	M3	0.094 [0.080, 0.108]	0.024 [0.018, 0.032]	0.001 [-0.010, 0.013]	0.000 [0.000, 0.000]			701	-331	0.134	0.13	p < 0.001	179.98	0.854	0.03	p < 0.001	172.2				M3	0.095 [0.081, 0.110]	0.024 [0.018, 0.032]	0.001 [-0.011, 0.013]	0.000 [0.000, 0.001]			904	-433	0.113	0.11	p < 0.001	180.69	0.84	0.04	p < 0.001	172.79
	M4	-0.001 [-0.145, 0.143]	0.000 [0.000, 0.000]	-0.003 [-0.015, 0.010]	0.000 [0.000, 0.001]	0.019 [-0.010, 0.049]	0.000 [0.000, 0.001]	701	-331	0.134	0.13	p < 0.001	181.65	0.426	1.71	p < 0.001	173.88	0.196	1.67		M4	-0.016 [-0.162, 0.130]	0.000 [0.000, 0.001]	-0.003 [-0.016, 0.010]	0.000 [0.000, 0.001]	0.023 [-0.007, 0.053]	0.000 [0.000, 0.002]	904	-432	0.113	0.11	p < 0.001	182.93	0.319	2.28	p < 0.001	175.03	0.134	2.24
Lateral Orbitofrontal																				Lateral Orbitofrontal
	M1	0.032 [0.026, 0.038]	0.015 [0.010, 0.021]					-11027	5532	0.129	0.127	p < 0.001	104.2								M1	0.031 [0.025, 0.036]	0.016 [0.011, 0.023]					-12292	6164	0.13	0.129	p < 0.001	117.3
	M2			0.008 [0.003, 0.013]	0.001 [0.000, 0.003]			-10933	5484	0.118	0.116	0.002	9.32								M2			0.007 [0.003, 0.012]	0.001 [0.000, 0.003]			-12184	6110	0.117	0.116	0.002	9.18
	M3	0.031 [0.025, 0.037]	0.014 [0.009, 0.019]	0.003 [-0.002, 0.008]	0.000 [0.000, 0.001]			-11027	5532	0.129	0.128	p < 0.001	105.38	0.277	1.18	p < 0.001	96.07				M3	0.030 [0.025, 0.036]	0.015 [0.010, 0.022]	0.002 [-0.002, 0.007]	0.000 [0.000, 0.001]			-12291	6164	0.13	0.129	p < 0.001	118.18	0.347	0.88	p < 0.001	109
	M4	-0.005 [-0.069, 0.059]	0.000 [0.000, 0.000]	0.001 [-0.004, 0.007]	0.000 [0.000, 0.002]	0.007 [-0.006, 0.021]	0.000 [0.000, 0.001]	-11026	5533	0.13	0.128	p < 0.001	106.63	0.296	2.43	p < 0.001	97.32	0.264	1.25		M4	0.004 [-0.054, 0.063]	0.000 [0.000, 0.000]	0.001 [-0.004, 0.006]	0.000 [0.000, 0.001]	0.005 [-0.007, 0.017]	0.000 [0.000, 0.001]	-12289	6165	0.13	0.129	p < 0.001	118.95	0.436	1.66	p < 0.001	109.78	0.379	0.78
Medial Orbitofrontal																				Medial Orbitofrontal
	M1	0.016 [0.012, 0.020]	0.008 [0.005, 0.013]					-16763	8399	0.112	0.099	p < 0.001	59.3								M1	0.013 [0.009, 0.017]	0.006 [0.003, 0.009]					-16625	8331	0.1	0.092	p < 0.001	39.17
	M2			0.003 [0.000, 0.007]	0.000 [0.000, 0.002]			-16707	8372	0.106	0.092	0.057	3.63								M2			0.004 [0.001, 0.007]	0.001 [0.000, 0.002]			-16591	8314	0.096	0.088	0.024	5.07
	M3	0.016 [0.012, 0.020]	0.008 [0.004, 0.012]	0.001 [-0.003, 0.004]	0.000 [0.000, 0.001]			-16761	8400	0.112	0.099	p < 0.001	59.47	0.68	0.17	p < 0.001	55.84				M3	0.013 [0.008, 0.017]	0.005 [0.002, 0.009]	0.002 [-0.002, 0.005]	0.000 [0.000, 0.001]			-16625	8331	0.1	0.092	p < 0.001	40.27	0.293	1.11	p < 0.001	35.2
	M4	-0.014 [-0.057, 0.029]	0.000 [0.000, 0.001]	0.000 [-0.004, 0.003]	0.000 [0.000, 0.001]	0.006 [-0.003, 0.015]	0.000 [0.000, 0.002]	-16761	8400	0.112	0.099	p < 0.001	61.32	0.365	2.02	p < 0.001	57.69	0.174	1.85		M4	0.017 [-0.026, 0.061]	0.000 [0.000, 0.001]	0.002 [-0.002, 0.006]	0.000 [0.000, 0.001]	-0.001 [-0.010, 0.008]	0.000 [0.000, 0.001]	-16623	8331	0.1	0.092	p < 0.001	40.32	0.562	1.15	p < 0.001	35.25	0.832	0.04
Precentral																				Precentral
	M1	0.071 [0.063, 0.079]	0.043 [0.034, 0.053]					-7049	3542	0.167	0.162	p < 0.001	299.87								M1	0.072 [0.064, 0.080]	0.044 [0.034, 0.054]					-7110	3573	0.148	0.146	p < 0.001	306.83
	M2			0.017 [0.010, 0.024]	0.003 [0.001, 0.007]			-6773	3405	0.135	0.131	p < 0.001	23.97								M2			0.017 [0.010, 0.024]	0.004 [0.001, 0.007]			-6828	3432	0.115	0.114	p < 0.001	24.78
	M3	0.070 [0.062, 0.078]	0.040 [0.031, 0.049]	0.005 [-0.001, 0.012]	0.000 [0.000, 0.002]			-7049	3544	0.167	0.162	p < 0.001	302.44	0.109	2.56	p < 0.001	278.46				M3	0.070 [0.062, 0.079]	0.040 [0.032, 0.050]	0.006 [-0.001, 0.012]	0.000 [0.000, 0.002]			-7111	3574	0.149	0.147	p < 0.001	309.55	0.099	2.72	p < 0.001	284.77
	M4	0.006 [-0.078, 0.090]	0.000 [0.000, 0.000]	0.003 [-0.004, 0.011]	0.001 [0.000, 0.002]	0.013 [-0.004, 0.030]	0.000 [0.000, 0.002]	-7050	3545	0.168	0.162	p < 0.001	304.65	0.092	4.78	p < 0.001	280.68	0.137	2.22		M4	0.040 [-0.044, 0.124]	0.000 [0.000, 0.001]	0.004 [-0.003, 0.012]	0.000 [0.000, 0.002]	0.006 [-0.011, 0.023]	0.000 [0.000, 0.001]	-7109	3575	0.149	0.147	p < 0.001	310.06	0.199	3.23	p < 0.001	285.28	0.475	0.51
Paracentral																				Paracentral
	M1	0.038 [0.033, 0.044]	0.025 [0.018, 0.033]					-12229	6132	0.094	0.088	p < 0.001	179.17								M1	0.041 [0.036, 0.047]	0.028 [0.021, 0.037]					-11932	5984	0.094	0.089	p < 0.001	200.32
	M2			0.007 [0.003, 0.012]	0.001 [0.000, 0.004]			-12060	6048	0.073	0.067	0.002	9.72								M2			0.009 [0.004, 0.013]	0.002 [0.000, 0.004]			-11744	5890	0.07	0.066	p < 0.001	12.74
	M3	0.038 [0.032, 0.044]	0.024 [0.017, 0.032]	0.001 [-0.003, 0.006]	0.000 [0.000, 0.001]			-12227	6133	0.094	0.088	p < 0.001	179.46	0.596	0.28	p < 0.001	169.74				M3	0.041 [0.035, 0.047]	0.027 [0.020, 0.035]	0.002 [-0.003, 0.007]	0.000 [0.000, 0.001]			-11930	5984	0.094	0.089	p < 0.001	201.03	0.397	0.72	p < 0.001	188.29
	M4	0.012 [-0.047, 0.071]	0.000 [0.000, 0.001]	0.000 [-0.005, 0.005]	0.000 [0.000, 0.001]	0.005 [-0.007, 0.017]	0.000 [0.000, 0.001]	-12226	6133	0.094	0.088	p < 0.001	180.22	0.593	1.05	p < 0.001	170.5	0.382	0.77		M4	0.049 [-0.011, 0.109]	0.000 [0.000, 0.002]	0.002 [-0.003, 0.008]	0.000 [0.000, 0.001]	-0.002 [-0.014, 0.011]	0.000 [0.000, 0.001]	-11928	5984	0.094	0.089	p < 0.001	201.11	0.673	0.79	p < 0.001	188.37	0.782	0.08
Frontal Pole																				Frontal Pole
	M1	0.003 [-0.001, 0.008]	0.000 [0.000, 0.002]					-14510	7273	0.081	0.068	0.158	1.99								M1	0.004 [-0.001, 0.009]	0.000 [0.000, 0.002]					-14410	7223	0.08	0.072	0.125	2.36
	M2			0.002 [-0.002, 0.006]	0.000 [0.000, 0.001]			-14509	7273	0.081	0.068	0.314	1.01								M2			0.002 [-0.002, 0.006]	0.000 [0.000, 0.001]			-14408	7222	0.08	0.072	0.313	1.02
	M3	0.003 [-0.002, 0.008]	0.000 [0.000, 0.001]	0.002 [-0.002, 0.006]	0.000 [0.000, 0.001]			-14509	7273	0.081	0.068	0.28	2.55	0.456	0.55	0.216	1.53				M3	0.003 [-0.001, 0.008]	0.000 [0.000, 0.002]	0.001 [-0.003, 0.006]	0.000 [0.000, 0.001]			-14408	7223	0.08	0.072	0.237	2.88	0.469	0.52	0.173	1.86
	M4	-0.026 [-0.076, 0.024]	0.000 [0.000, 0.001]	0.000 [-0.004, 0.005]	0.000 [0.000, 0.001]	0.006 [-0.004, 0.016]	0.000 [0.000, 0.001]	-14508	7274	0.081	0.068	0.282	3.82	0.402	1.82	0.246	2.8	0.26	1.27		M4	0.006 [-0.044, 0.056]	0.000 [0.000, 0.001]	0.002 [-0.003, 0.006]	0.000 [0.000, 0.001]	-0.001 [-0.011, 0.010]	0.000 [0.000, 0.000]	-14406	7223	0.08	0.072	0.409	2.89	0.766	0.53	0.393	1.87	0.92	0.01

### Sheet: Temporal
Temporal Cortex Gyrification
Left Hemisphere																				Right Hemisphere
Region	Model	Sex Estimate [95% CI]	Sex f² [95% CI]	Gender Estimate [95% CI]	Gender f² [95% CI]	Interaction Estimate [95% CI]	Interaction f² [95% CI]	AIC	Log Likelihood	Conditional R²	Marginal R²	vs. M0 (pvalue)	vs. M0 (Chisq)	vs. M1 (pvalue)	vs. M1 (Chisq)	vs. M2 (pvalue)	vs. M2 (Chisq)	vs. M3 (pvalue)	vs. M3 (Chisq)	Region	Model	Sex Estimate [95% CI]	Sex f² [95% CI]	Gender Estimate [95% CI]	Gender f² [95% CI]	Interaction Estimate [95% CI]	Interaction f² [95% CI]	AIC	Log Likelihood	Conditional R²	Marginal R²	vs. M0 (pvalue)	vs. M0 (Chisq)	vs. M1 (pvalue)	vs. M1 (Chisq)	vs. M2 (pvalue)	vs. M2 (Chisq)	vs. M3 (pvalue)	vs. M3 (Chisq)
Inferior Temporal																				Inferior Temporal
	M1	0.012 [0.006, 0.017]	0.002 [0.001, 0.005]					-12627	6331	0.018	0.014	p < 0.001	18.19								M1	0.017 [0.011, 0.022]	0.005 [0.003, 0.009]					-13118	6577	0.027	0.022	p < 0.001	38.38
	M2			0.003 [-0.002, 0.007]	0.000 [0.000, 0.001]			-12610	6323	0.015	0.012	0.212	1.56								M2			0.002 [-0.003, 0.006]	0.000 [0.000, 0.001]			-13081	6558	0.022	0.017	0.417	0.66
	M3	0.012 [0.006, 0.017]	0.002 [0.001, 0.005]	0.001 [-0.004, 0.006]	0.000 [0.000, 0.001]			-12625	6331	0.018	0.014	p < 0.001	18.37	0.673	0.18	p < 0.001	16.81				M3	0.017 [0.011, 0.022]	0.005 [0.002, 0.009]	-0.001 [-0.005, 0.003]	0.000 [0.000, 0.001]			-13116	6577	0.027	0.022	p < 0.001	38.55	0.682	0.17	p < 0.001	37.89
	M4	0.000 [-0.057, 0.057]	0.000 [0.000, 0.000]	0.001 [-0.005, 0.006]	0.000 [0.000, 0.001]	0.002 [-0.009, 0.014]	0.000 [0.000, 0.001]	-12623	6332	0.018	0.015	p < 0.001	18.53	0.846	0.34	p < 0.001	16.97	0.692	0.16		M4	-0.025 [-0.080, 0.030]	0.000 [0.000, 0.001]	-0.003 [-0.007, 0.002]	0.000 [0.000, 0.001]	0.009 [-0.003, 0.020]	0.000 [0.000, 0.002]	-13117	6578	0.027	0.023	p < 0.001	40.8	0.299	2.42	p < 0.001	40.14	0.134	2.25
Middle Temporal																				Middle Temporal
	M1	0.055 [0.046, 0.064]	0.019 [0.013, 0.026]					-4944	2490	0.058	0.048	p < 0.001	134.01								M1	0.052 [0.043, 0.060]	0.019 [0.013, 0.026]					-5961	2999	0.065	0.057	p < 0.001	137.62
	M2			0.010 [0.003, 0.018]	0.001 [0.000, 0.003]			-4817	2427	0.041	0.032	0.009	6.85								M2			0.010 [0.003, 0.017]	0.001 [0.000, 0.003]			-5831	2934	0.049	0.04	0.005	7.82
	M3	0.054 [0.045, 0.064]	0.018 [0.012, 0.025]	0.001 [-0.006, 0.009]	0.000 [0.000, 0.001]			-4942	2490	0.058	0.048	p < 0.001	134.14	0.709	0.14	p < 0.001	127.29				M3	0.051 [0.042, 0.060]	0.018 [0.013, 0.025]	0.002 [-0.005, 0.009]	0.000 [0.000, 0.001]			-5959	2999	0.065	0.057	p < 0.001	137.9	0.599	0.28	p < 0.001	130.08
	M4	0.012 [-0.086, 0.109]	0.000 [0.000, 0.001]	0.000 [-0.009, 0.008]	0.000 [0.000, 0.001]	0.009 [-0.011, 0.029]	0.000 [0.000, 0.001]	-4941	2491	0.058	0.048	p < 0.001	134.89	0.643	0.88	p < 0.001	128.04	0.388	0.74		M4	-0.013 [-0.103, 0.078]	0.000 [0.000, 0.001]	-0.001 [-0.009, 0.008]	0.000 [0.000, 0.001]	0.013 [-0.005, 0.032]	0.000 [0.000, 0.002]	-5959	3000	0.066	0.057	p < 0.001	139.81	0.334	2.19	p < 0.001	131.99	0.166	1.92
Superior Temporal																				Superior Temporal
	M1	0.140 [0.128, 0.153]	0.070 [0.058, 0.083]					-824	430	0.166	0.159	p < 0.001	484.63								M1	0.145 [0.133, 0.157]	0.077 [0.065, 0.091]					-1040	538	0.16	0.154	p < 0.001	533.91
	M2			0.024 [0.014, 0.035]	0.003 [0.001, 0.006]			-360	198	0.111	0.105	p < 0.001	20.64								M2			0.024 [0.013, 0.034]	0.003 [0.001, 0.006]			-526	281	0.098	0.093	p < 0.001	20.09
	M3	0.140 [0.127, 0.152]	0.067 [0.055, 0.079]	0.002 [-0.009, 0.012]	0.000 [0.000, 0.001]			-822	430	0.166	0.159	p < 0.001	484.73	0.752	0.1	p < 0.001	464.09				M3	0.145 [0.133, 0.158]	0.074 [0.062, 0.088]	0.000 [-0.010, 0.010]	0.000 [0.000, 0.000]			-1038	538	0.16	0.154	p < 0.001	533.92	0.968	0	p < 0.001	513.82
	M4	0.048 [-0.082, 0.178]	0.000 [0.000, 0.001]	-0.002 [-0.013, 0.010]	0.000 [0.000, 0.001]	0.019 [-0.008, 0.045]	0.000 [0.000, 0.002]	-822	431	0.166	0.159	p < 0.001	486.67	0.36	2.04	p < 0.001	466.03	0.163	1.94		M4	0.067 [-0.061, 0.194]	0.000 [0.000, 0.001]	-0.003 [-0.014, 0.009]	0.000 [0.000, 0.001]	0.016 [-0.010, 0.042]	0.000 [0.000, 0.001]	-1037	539	0.16	0.154	p < 0.001	535.39	0.478	1.48	p < 0.001	515.29	0.225	1.47
Banks Superior Temporal																				Banks Superior Temporal
	M1	0.052 [0.041, 0.063]	0.012 [0.008, 0.018]					-2743	1390	0.064	0.059	p < 0.001	89.3								M1	0.081 [0.071, 0.092]	0.031 [0.023, 0.045]					-2759	1397	0.103	0.101	p < 0.001	216.41
	M2			0.012 [0.003, 0.021]	0.001 [0.000, 0.003]			-2661	1349	0.053	0.049	0.007	7.28								M2			0.016 [0.007, 0.025]	0.002 [0.000, 0.004]			-2555	1295	0.078	0.076	p < 0.001	12.52
	M3	0.051 [0.040, 0.062]	0.012 [0.007, 0.018]	0.004 [-0.005, 0.013]	0.000 [0.000, 0.001]			-2742	1390	0.064	0.059	p < 0.001	90.07	0.38	0.77	p < 0.001	82.78				M3	0.080 [0.070, 0.091]	0.029 [0.021, 0.037]	0.003 [-0.006, 0.012]	0.000 [0.000, 0.001]			-2757	1398	0.103	0.101	p < 0.001	216.9	0.484	0.49	p < 0.001	204.37
	M4	0.053 [-0.061, 0.166]	0.000 [0.000, 0.001]	0.004 [-0.006, 0.014]	0.000 [0.000, 0.001]	0.000 [-0.024, 0.023]	0.000 [0.000, 0.000]	-2740	1390	0.064	0.059	p < 0.001	90.07	0.68	0.77	p < 0.001	82.78	0.978	0		M4	0.085 [-0.028, 0.199]	0.000 [0.000, 0.002]	0.003 [-0.007, 0.013]	0.000 [0.000, 0.001]	-0.001 [-0.024, 0.022]	0.000 [0.000, 0.000]	-2755	1398	0.103	0.101	p < 0.001	216.9	0.78	0.5	p < 0.001	204.38	0.936	0.01
Fusiform																				Fusiform
	M1	0.046 [0.042, 0.051]	0.053 [0.043, 0.064]					-14818	7427	0.138	0.135	p < 0.001	371.09								M1	0.044 [0.040, 0.049]	0.049 [0.039, 0.060]					-14932	7484	0.13	0.128	p < 0.001	345.71
	M2			0.007 [0.003, 0.011]	0.002 [0.000, 0.004]			-14460	7248	0.094	0.092	p < 0.001	12.92								M2			0.005 [0.001, 0.008]	0.001 [0.000, 0.002]			-14592	7314	0.088	0.086	0.024	5.12
	M3	0.046 [0.042, 0.051]	0.051 [0.041, 0.062]	0.000 [-0.004, 0.004]	0.000 [0.000, 0.000]			-14816	7427	0.138	0.135	p < 0.001	371.11	0.893	0.02	p < 0.001	358.18				M3	0.045 [0.040, 0.050]	0.049 [0.039, 0.060]	-0.003 [-0.007, 0.001]	0.000 [0.000, 0.002]			-14932	7485	0.13	0.128	p < 0.001	347.65	0.164	1.94	p < 0.001	342.52
	M4	-0.002 [-0.051, 0.047]	0.000 [0.000, 0.000]	-0.002 [-0.006, 0.002]	0.000 [0.000, 0.001]	0.010 [0.000, 0.020]	0.000 [0.000, 0.002]	-14818	7429	0.138	0.136	p < 0.001	374.81	0.156	3.72	p < 0.001	361.88	0.054	3.7		M4	0.022 [-0.026, 0.071]	0.000 [0.000, 0.001]	-0.004 [-0.008, 0.001]	0.000 [0.000, 0.001]	0.005 [-0.005, 0.015]	0.000 [0.000, 0.001]	-14931	7485	0.13	0.128	p < 0.001	348.48	0.251	2.77	p < 0.001	343.35	0.362	0.83
Transverse Temporal																				Transverse Temporal
	M1	0.178 [0.162, 0.194]	0.066 [0.055, 0.079]					2976	-1470	0.147	0.141	p < 0.001	460.53								M1	0.185 [0.169, 0.201]	0.070 [0.059, 0.084]					3091	-1527	0.156	0.15	p < 0.001	489.69
	M2			0.034 [0.020, 0.047]	0.003 [0.001, 0.006]			3413	-1689	0.094	0.089	p < 0.001	23.06								M2			0.032 [0.018, 0.046]	0.003 [0.001, 0.006]			3560	-1762	0.1	0.095	p < 0.001	20.37
	M3	0.177 [0.161, 0.193]	0.063 [0.052, 0.075]	0.005 [-0.009, 0.018]	0.000 [0.000, 0.001]			2977	-1470	0.147	0.141	p < 0.001	461.02	0.486	0.48	p < 0.001	437.96				M3	0.185 [0.168, 0.201]	0.068 [0.056, 0.080]	0.002 [-0.012, 0.015]	0.000 [0.000, 0.001]			3093	-1527	0.156	0.15	p < 0.001	489.76	0.794	0.07	p < 0.001	469.39
	M4	0.058 [-0.111, 0.227]	0.000 [0.000, 0.001]	0.000 [-0.015, 0.015]	0.000 [0.000, 0.002]	0.024 [-0.010, 0.059]	0.000 [0.000, 0.002]	2978	-1469	0.148	0.141	p < 0.001	462.93	0.302	2.39	p < 0.001	439.87	0.167	1.91		M4	0.063 [-0.107, 0.234]	0.000 [0.000, 0.001]	-0.003 [-0.018, 0.012]	0.000 [0.000, 0.001]	0.025 [-0.010, 0.060]	0.000 [0.000, 0.002]	3093	-1526	0.157	0.15	p < 0.001	491.73	0.361	2.04	p < 0.001	471.36	0.16	1.97
Entorhinal																				Entorhinal
	M1	0.036 [0.031, 0.041]	0.028 [0.020, 0.036]					-13623	6830	0.11	0.109	p < 0.001	196.09								M1	0.035 [0.030, 0.040]	0.026 [0.019, 0.033]					-13652	6844	0.106	0.104	p < 0.001	180.87
	M2			0.005 [0.000, 0.009]	0.001 [0.000, 0.002]			-13432	6734	0.086	0.086	0.03	4.72								M2			0.003 [-0.001, 0.008]	0.000 [0.000, 0.002]			-13474	6755	0.084	0.083	0.105	2.63
	M3	0.037 [0.031, 0.042]	0.027 [0.020, 0.035]	-0.001 [-0.006, 0.003]	0.000 [0.000, 0.001]			-13622	6830	0.11	0.109	p < 0.001	196.41	0.567	0.33	p < 0.001	191.69				M3	0.035 [0.030, 0.040]	0.025 [0.018, 0.033]	-0.002 [-0.006, 0.002]	0.000 [0.000, 0.001]			-13652	6845	0.106	0.105	p < 0.001	181.93	0.304	1.06	p < 0.001	179.3
	M4	-0.014 [-0.067, 0.040]	0.000 [0.000, 0.001]	-0.003 [-0.008, 0.002]	0.000 [0.000, 0.001]	0.010 [-0.001, 0.021]	0.000 [0.000, 0.002]	-13623	6832	0.111	0.109	p < 0.001	199.86	0.152	3.77	p < 0.001	195.14	0.063	3.44		M4	0.018 [-0.035, 0.071]	0.000 [0.000, 0.001]	-0.003 [-0.008, 0.002]	0.000 [0.000, 0.001]	0.004 [-0.007, 0.014]	0.000 [0.000, 0.001]	-13650	6845	0.106	0.105	p < 0.001	182.35	0.477	1.48	p < 0.001	179.72	0.516	0.42
Temporal Pole																				Temporal Pole
	M1	0.010 [0.004, 0.017]	0.002 [0.000, 0.004]					-10953	5495	0.032	0.027	0.001	11.38								M1	0.015 [0.009, 0.021]	0.004 [0.001, 0.007]					-11491	5763	0.027	0.023	p < 0.001	25.5
	M2			0.006 [0.001, 0.011]	0.001 [0.000, 0.003]			-10947	5492	0.031	0.027	0.018	5.62								M2			0.007 [0.002, 0.012]	0.001 [0.000, 0.003]			-11474	5755	0.025	0.021	0.004	8.28
	M3	0.009 [0.003, 0.016]	0.001 [0.000, 0.003]	0.005 [-0.001, 0.010]	0.000 [0.000, 0.002]			-10954	5496	0.032	0.028	0.001	14.42	0.081	3.04	0.003	8.81				M3	0.014 [0.008, 0.020]	0.003 [0.001, 0.006]	0.005 [0.000, 0.010]	0.000 [0.000, 0.002]			-11493	5765	0.028	0.024	p < 0.001	29.23	0.053	3.73	p < 0.001	20.94
	M4	-0.030 [-0.094, 0.035]	0.000 [0.000, 0.001]	0.003 [-0.003, 0.009]	0.001 [0.000, 0.002]	0.008 [-0.005, 0.021]	0.000 [0.000, 0.001]	-10954	5497	0.032	0.028	0.001	15.86	0.107	4.47	0.006	10.24	0.232	1.43		M4	-0.025 [-0.087, 0.036]	0.000 [0.000, 0.001]	0.003 [-0.002, 0.009]	0.001 [0.000, 0.003]	0.008 [-0.005, 0.021]	0.000 [0.000, 0.001]	-11492	5766	0.028	0.024	p < 0.001	30.8	0.071	5.3	p < 0.001	22.52	0.21	1.57
Parahippocampal																				Parahippocampal
	M1	0.069 [0.063, 0.075]	0.070 [0.058, 0.082]					-10990	5513	0.157	0.154	p < 0.001	482.83								M1	0.068 [0.062, 0.074]	0.067 [0.055, 0.079]					-10984	5510	0.146	0.144	p < 0.001	464.6
	M2			0.010 [0.005, 0.015]	0.002 [0.000, 0.005]			-10521	5279	0.101	0.098	p < 0.001	14.23								M2			0.006 [0.000, 0.011]	0.001 [0.000, 0.002]			-10523	5280	0.09	0.088	0.038	4.33
	M3	0.069 [0.063, 0.076]	0.067 [0.056, 0.080]	-0.001 [-0.006, 0.004]	0.000 [0.000, 0.001]			-10988	5513	0.157	0.154	p < 0.001	483.06	0.626	0.24	p < 0.001	468.84				M3	0.069 [0.063, 0.075]	0.067 [0.055, 0.080]	-0.006 [-0.011, -0.001]	0.001 [0.000, 0.002]			-10986	5512	0.146	0.144	p < 0.001	469.34	0.029	4.74	p < 0.001	465.01
	M4	0.029 [-0.035, 0.093]	0.000 [0.000, 0.001]	-0.003 [-0.009, 0.003]	0.000 [0.000, 0.001]	0.008 [-0.005, 0.021]	0.000 [0.000, 0.001]	-10988	5514	0.157	0.154	p < 0.001	484.61	0.411	1.78	p < 0.001	470.38	0.214	1.54		M4	0.066 [0.002, 0.130]	0.001 [0.000, 0.002]	-0.006 [-0.012, 0.000]	0.000 [0.000, 0.002]	0.001 [-0.012, 0.014]	0.000 [0.000, 0.000]	-10984	5512	0.146	0.144	p < 0.001	469.35	0.093	4.75	p < 0.001	465.02	0.912	0.01

### Sheet: Parietal
Parietal Cortex Gyrification
Left Hemisphere																				Right Hemisphere
Region	Model	Sex Estimate [95% CI]	Sex f² [95% CI]	Gender Estimate [95% CI]	Gender f² [95% CI]	Interaction Estimate [95% CI]	Interaction f² [95% CI]	AIC	Log Likelihood	Conditional R²	Marginal R²	vs. M0 (pvalue)	vs. M0 (Chisq)	vs. M1 (pvalue)	vs. M1 (Chisq)	vs. M2 (pvalue)	vs. M2 (Chisq)	vs. M3 (pvalue)	vs. M3 (Chisq)	Region	Model	Sex Estimate [95% CI]	Sex f² [95% CI]	Gender Estimate [95% CI]	Gender f² [95% CI]	Interaction Estimate [95% CI]	Interaction f² [95% CI]	AIC	Log Likelihood	Conditional R²	Marginal R²	vs. M0 (pvalue)	vs. M0 (Chisq)	vs. M1 (pvalue)	vs. M1 (Chisq)	vs. M2 (pvalue)	vs. M2 (Chisq)	vs. M3 (pvalue)	vs. M3 (Chisq)
Superior Parietal																				Superior Parietal
	M1	0.027 [0.020, 0.034]	0.009 [0.005, 0.014]					-9657	4847	0.065	0.062	p < 0.001	62.73								M1	0.032 [0.026, 0.039]	0.013 [0.009, 0.019]					-10136	5086	0.062	0.056	p < 0.001	95.48
	M2			0.012 [0.006, 0.018]	0.002 [0.001, 0.005]			-9613	4824	0.059	0.056	p < 0.001	18.09								M2			0.008 [0.003, 0.014]	0.001 [0.000, 0.004]			-10050	5043	0.05	0.046	0.002	9.34
	M3	0.025 [0.018, 0.032]	0.007 [0.004, 0.012]	0.008 [0.002, 0.014]	0.001 [0.000, 0.003]			-9663	4851	0.066	0.062	p < 0.001	70.43	0.006	7.7	p < 0.001	52.34				M3	0.031 [0.025, 0.038]	0.012 [0.008, 0.018]	0.003 [-0.002, 0.009]	0.000 [0.000, 0.001]			-10135	5087	0.062	0.057	p < 0.001	96.88	0.236	1.4	p < 0.001	87.54
	M4	0.021 [-0.049, 0.092]	0.000 [0.000, 0.001]	0.008 [0.002, 0.014]	0.001 [0.000, 0.002]	0.001 [-0.014, 0.015]	0.000 [0.000, 0.000]	-9661	4851	0.066	0.062	p < 0.001	70.44	0.021	7.71	p < 0.001	52.35	0.92	0.01		M4	0.003 [-0.065, 0.071]	0.000 [0.000, 0.000]	0.002 [-0.004, 0.008]	0.000 [0.000, 0.002]	0.006 [-0.008, 0.020]	0.000 [0.000, 0.001]	-10134	5087	0.062	0.057	p < 0.001	97.56	0.354	2.08	p < 0.001	88.22	0.412	0.67
Inferior Parietal																				Inferior Parietal
	M1	0.037 [0.030, 0.044]	0.015 [0.009, 0.021]					-8780	4408	0.085	0.081	p < 0.001	103.76								M1	0.054 [0.047, 0.060]	0.034 [0.026, 0.043]					-9467	4752	0.117	0.114	p < 0.001	239.4
	M2			0.013 [0.007, 0.019]	0.003 [0.001, 0.006]			-8695	4365	0.075	0.071	p < 0.001	18.71								M2			0.012 [0.007, 0.018]	0.002 [0.001, 0.005]			-9246	4641	0.09	0.087	p < 0.001	18.11
	M3	0.035 [0.028, 0.042]	0.013 [0.008, 0.018]	0.007 [0.001, 0.013]	0.001 [0.000, 0.003]			-8784	4411	0.086	0.081	p < 0.001	109.53	0.016	5.78	p < 0.001	90.83				M3	0.053 [0.046, 0.060]	0.032 [0.024, 0.040]	0.004 [-0.002, 0.009]	0.000 [0.000, 0.001]			-9467	4752	0.117	0.114	p < 0.001	241.08	0.194	1.69	p < 0.001	222.98
	M4	0.032 [-0.043, 0.107]	0.000 [0.000, 0.001]	0.007 [0.001, 0.014]	0.000 [0.000, 0.002]	0.001 [-0.015, 0.016]	0.000 [0.000, 0.000]	-8782	4411	0.086	0.081	p < 0.001	109.54	0.056	5.78	p < 0.001	90.83	0.934	0.01		M4	0.034 [-0.037, 0.106]	0.000 [0.000, 0.001]	0.003 [-0.003, 0.009]	0.000 [0.000, 0.002]	0.004 [-0.011, 0.018]	0.000 [0.000, 0.001]	-9465	4752	0.117	0.114	p < 0.001	241.34	0.379	1.94	p < 0.001	223.23	0.612	0.26
Supramarginal																				Supramarginal
	M1	0.047 [0.039, 0.055]	0.018 [0.012, 0.024]					-6692	3364	0.098	0.091	p < 0.001	125.42								M1	0.061 [0.053, 0.070]	0.029 [0.021, 0.037]					-6352	3194	0.108	0.104	p < 0.001	203.46
	M2			0.014 [0.007, 0.021]	0.002 [0.001, 0.005]			-6583	3310	0.084	0.078	p < 0.001	16.7								M2			0.013 [0.006, 0.020]	0.002 [0.000, 0.004]			-6161	3099	0.084	0.081	p < 0.001	12.52
	M3	0.045 [0.037, 0.054]	0.016 [0.010, 0.022]	0.007 [0.000, 0.014]	0.000 [0.000, 0.002]			-6694	3366	0.098	0.091	p < 0.001	129.25	0.05	3.84	p < 0.001	112.55				M3	0.061 [0.052, 0.069]	0.027 [0.020, 0.035]	0.003 [-0.004, 0.010]	0.000 [0.000, 0.001]			-6351	3195	0.108	0.104	p < 0.001	204.09	0.427	0.63	p < 0.001	191.56
	M4	-0.011 [-0.097, 0.075]	0.000 [0.000, 0.001]	0.005 [-0.003, 0.012]	0.001 [0.000, 0.003]	0.012 [-0.006, 0.029]	0.000 [0.000, 0.001]	-6694	3367	0.099	0.092	p < 0.001	130.91	0.064	5.49	p < 0.001	114.21	0.198	1.65		M4	0.062 [-0.027, 0.150]	0.000 [0.000, 0.002]	0.003 [-0.005, 0.011]	0.000 [0.000, 0.001]	0.000 [-0.018, 0.018]	0.000 [0.000, 0.000]	-6349	3195	0.108	0.104	p < 0.001	204.09	0.729	0.63	p < 0.001	191.57	0.979	0
Postcentral																				Postcentral
	M1	0.067 [0.059, 0.075]	0.039 [0.031, 0.049]					-7364	3700	0.14	0.134	p < 0.001	277.25								M1	0.071 [0.063, 0.079]	0.042 [0.032, 0.052]					-6944	3490	0.129	0.126	p < 0.001	292.01
	M2			0.019 [0.012, 0.026]	0.004 [0.002, 0.008]			-7119	3578	0.11	0.105	p < 0.001	32.15								M2			0.016 [0.009, 0.023]	0.003 [0.001, 0.006]			-6674	3355	0.096	0.093	p < 0.001	21.8
	M3	0.065 [0.057, 0.073]	0.036 [0.027, 0.045]	0.009 [0.002, 0.015]	0.001 [0.000, 0.003]			-7369	3703	0.141	0.135	p < 0.001	283.67	0.011	6.42	p < 0.001	251.52				M3	0.070 [0.061, 0.078]	0.039 [0.030, 0.048]	0.005 [-0.002, 0.012]	0.000 [0.000, 0.002]			-6944	3491	0.129	0.126	p < 0.001	294	0.158	1.99	p < 0.001	272.2
	M4	-0.003 [-0.085, 0.080]	0.000 [0.000, 0.000]	0.006 [-0.001, 0.013]	0.001 [0.000, 0.003]	0.014 [-0.003, 0.031]	0.000 [0.000, 0.002]	-7369	3705	0.141	0.135	p < 0.001	286.28	0.011	9.03	p < 0.001	254.13	0.106	2.61		M4	0.046 [-0.039, 0.131]	0.000 [0.000, 0.001]	0.004 [-0.004, 0.011]	0.000 [0.000, 0.002]	0.005 [-0.013, 0.022]	0.000 [0.000, 0.001]	-6943	3491	0.129	0.126	p < 0.001	294.3	0.318	2.29	p < 0.001	272.5	0.583	0.3
Precuneus																				Precuneus
	M1	0.066 [0.058, 0.074]	0.034 [0.026, 0.044]					-6579	3308	0.091	0.088	p < 0.001	242.98								M1	0.078 [0.070, 0.087]	0.042 [0.033, 0.052]					-5587	2811	0.108	0.105	p < 0.001	296.19
	M2			0.011 [0.004, 0.018]	0.001 [0.000, 0.004]			-6346	3191	0.061	0.059	0.001	10.11								M2			0.014 [0.006, 0.021]	0.002 [0.000, 0.004]			-5304	2670	0.072	0.07	p < 0.001	13.25
	M3	0.066 [0.058, 0.074]	0.033 [0.025, 0.042]	0.001 [-0.006, 0.008]	0.000 [0.000, 0.001]			-6577	3308	0.091	0.088	p < 0.001	243	0.877	0.02	p < 0.001	232.89				M3	0.078 [0.069, 0.087]	0.040 [0.031, 0.050]	0.001 [-0.006, 0.009]	0.000 [0.000, 0.001]			-5585	2811	0.108	0.105	p < 0.001	296.29	0.748	0.1	p < 0.001	283.04
	M4	0.036 [-0.051, 0.123]	0.000 [0.000, 0.001]	-0.001 [-0.008, 0.007]	0.000 [0.000, 0.001]	0.006 [-0.012, 0.024]	0.000 [0.000, 0.001]	-6576	3308	0.091	0.088	p < 0.001	243.46	0.785	0.48	p < 0.001	233.34	0.498	0.46		M4	0.040 [-0.053, 0.133]	0.000 [0.000, 0.001]	0.000 [-0.009, 0.008]	0.000 [0.000, 0.001]	0.008 [-0.011, 0.027]	0.000 [0.000, 0.001]	-5583	2812	0.108	0.105	p < 0.001	296.93	0.688	0.75	p < 0.001	283.68	0.422	0.64

### Sheet: Occipital
Occipital Cortex Gyrification
Left Hemisphere																				Right Hemisphere
Region	Model	Sex Estimate [95% CI]	Sex f² [95% CI]	Gender Estimate [95% CI]	Gender f² [95% CI]	Interaction Estimate [95% CI]	Interaction f² [95% CI]	AIC	Log Likelihood	Conditional R²	Marginal R²	vs. M0 (pvalue)	vs. M0 (Chisq)	vs. M1 (pvalue)	vs. M1 (Chisq)	vs. M2 (pvalue)	vs. M2 (Chisq)	vs. M3 (pvalue)	vs. M3 (Chisq)	Region	Model	Sex Estimate [95% CI]	Sex f² [95% CI]	Gender Estimate [95% CI]	Gender f² [95% CI]	Interaction Estimate [95% CI]	Interaction f² [95% CI]	AIC	Log Likelihood	Conditional R²	Marginal R²	vs. M0 (pvalue)	vs. M0 (Chisq)	vs. M1 (pvalue)	vs. M1 (Chisq)	vs. M2 (pvalue)	vs. M2 (Chisq)	vs. M3 (pvalue)	vs. M3 (Chisq)
Lateral Occipital																				Lateral Occipital
	M1	0.012 [0.006, 0.017]	0.002 [0.001, 0.005]					-11715	5875	0.027	0.02	p < 0.001	15.41								M1	0.012 [0.006, 0.017]	0.002 [0.001, 0.005]					-12288	6162	0.023	0.017	p < 0.001	17.15
	M2			0.006 [0.001, 0.011]	0.001 [0.000, 0.003]			-11705	5871	0.025	0.019	0.013	6.22								M2			0.002 [-0.002, 0.007]	0.000 [0.000, 0.001]			-12272	6154	0.021	0.014	0.288	1.13
	M3	0.011 [0.005, 0.016]	0.002 [0.000, 0.004]	0.004 [0.000, 0.009]	0.000 [0.000, 0.002]			-11716	5877	0.027	0.021	p < 0.001	18.52	0.078	3.11	p < 0.001	12.3				M3	0.012 [0.006, 0.017]	0.002 [0.001, 0.005]	0.001 [-0.004, 0.005]	0.000 [0.000, 0.001]			-12286	6162	0.023	0.017	p < 0.001	17.22	0.796	0.07	p < 0.001	16.09
	M4	-0.024 [-0.084, 0.037]	0.000 [0.000, 0.001]	0.003 [-0.002, 0.008]	0.001 [0.000, 0.002]	0.007 [-0.005, 0.019]	0.000 [0.000, 0.001]	-11715	5877	0.027	0.021	p < 0.001	19.74	0.115	4.32	0.001	13.51	0.27	1.22		M4	-0.025 [-0.084, 0.033]	0.000 [0.000, 0.001]	-0.001 [-0.006, 0.004]	0.000 [0.000, 0.001]	0.008 [-0.004, 0.020]	0.000 [0.000, 0.001]	-12285	6163	0.023	0.017	p < 0.001	18.76	0.448	1.61	p < 0.001	17.63	0.215	1.54
Lingual																				Lingual
	M1	0.062 [0.054, 0.069]	0.038 [0.030, 0.048]					-8365	4201	0.118	0.116	p < 0.001	269.51								M1	0.065 [0.057, 0.072]	0.036 [0.028, 0.046]					-7286	3661	0.11	0.108	p < 0.001	255.32
	M2			0.010 [0.004, 0.016]	0.001 [0.000, 0.004]			-8105	4071	0.086	0.084	0.002	9.83								M2			0.010 [0.004, 0.017]	0.001 [0.000, 0.003]			-7040	3538	0.08	0.077	0.002	9.14
	M3	0.062 [0.054, 0.069]	0.037 [0.028, 0.046]	0.000 [-0.006, 0.006]	0.000 [0.000, 0.000]			-8363	4201	0.118	0.116	p < 0.001	269.51	0.956	0	p < 0.001	259.68				M3	0.065 [0.057, 0.073]	0.035 [0.027, 0.044]	0.000 [-0.007, 0.006]	0.000 [0.000, 0.000]			-7284	3661	0.11	0.108	p < 0.001	255.32	0.935	0.01	p < 0.001	246.18
	M4	0.030 [-0.047, 0.107]	0.000 [0.000, 0.001]	-0.001 [-0.008, 0.005]	0.000 [0.000, 0.001]	0.007 [-0.009, 0.022]	0.000 [0.000, 0.001]	-8362	4201	0.118	0.116	p < 0.001	270.18	0.715	0.67	p < 0.001	260.35	0.414	0.67		M4	0.035 [-0.048, 0.118]	0.000 [0.000, 0.001]	-0.001 [-0.009, 0.006]	0.000 [0.000, 0.001]	0.006 [-0.011, 0.023]	0.000 [0.000, 0.001]	-7283	3661	0.11	0.108	p < 0.001	255.82	0.778	0.5	p < 0.001	246.68	0.481	0.5
Cuneus																				Cuneus
	M1	0.051 [0.041, 0.060]	0.016 [0.010, 0.022]					-4722	2379	0.048	0.047	p < 0.001	111.66								M1	0.063 [0.054, 0.073]	0.024 [0.017, 0.031]					-4511	2273	0.065	0.063	p < 0.001	168.83
	M2			0.011 [0.003, 0.018]	0.001 [0.000, 0.003]			-4618	2327	0.034	0.033	0.008	7.1								M2			0.011 [0.003, 0.019]	0.001 [0.000, 0.003]			-4349	2193	0.044	0.042	0.005	7.72
	M3	0.050 [0.041, 0.060]	0.015 [0.010, 0.021]	0.002 [-0.005, 0.010]	0.000 [0.000, 0.001]			-4721	2379	0.048	0.047	p < 0.001	112.04	0.537	0.38	p < 0.001	104.94				M3	0.063 [0.053, 0.073]	0.023 [0.016, 0.030]	0.001 [-0.007, 0.009]	0.000 [0.000, 0.001]			-4509	2273	0.065	0.063	p < 0.001	168.9	0.795	0.07	p < 0.001	161.18
	M4	-0.015 [-0.114, 0.084]	0.000 [0.000, 0.001]	0.000 [-0.009, 0.009]	0.000 [0.000, 0.001]	0.013 [-0.007, 0.034]	0.000 [0.000, 0.001]	-4720	2380	0.048	0.047	p < 0.001	113.74	0.354	2.08	p < 0.001	106.64	0.193	1.7		M4	-0.016 [-0.116, 0.085]	0.000 [0.000, 0.001]	-0.002 [-0.011, 0.007]	0.000 [0.000, 0.001]	0.016 [-0.004, 0.037]	0.000 [0.000, 0.002]	-4509	2275	0.065	0.063	p < 0.001	171.28	0.294	2.45	p < 0.001	163.57	0.123	2.38
Pericalcarine																				Pericalcarine
	M1	0.055 [0.047, 0.064]	0.021 [0.015, 0.029]					-5755	2896	0.083	0.082	p < 0.001	152.38								M1	0.067 [0.057, 0.076]	0.028 [0.020, 0.036]					-4927	2481	0.091	0.089	p < 0.001	196.34
	M2			0.012 [0.004, 0.019]	0.001 [0.000, 0.004]			-5613	2824	0.065	0.064	0.002	9.84								M2			0.012 [0.004, 0.019]	0.001 [0.000, 0.003]			-4739	2388	0.067	0.066	0.003	8.75
	M3	0.055 [0.046, 0.063]	0.020 [0.014, 0.027]	0.003 [-0.005, 0.010]	0.000 [0.000, 0.001]			-5754	2896	0.083	0.082	p < 0.001	152.94	0.453	0.56	p < 0.001	143.1				M3	0.066 [0.057, 0.076]	0.026 [0.019, 0.035]	0.001 [-0.007, 0.009]	0.000 [0.000, 0.001]			-4925	2481	0.091	0.089	p < 0.001	196.4	0.809	0.06	p < 0.001	187.65
	M4	-0.015 [-0.107, 0.077]	0.000 [0.000, 0.001]	0.000 [-0.008, 0.008]	0.000 [0.000, 0.002]	0.014 [-0.005, 0.033]	0.000 [0.000, 0.002]	-5754	2897	0.083	0.082	p < 0.001	155.16	0.249	2.78	p < 0.001	145.32	0.136	2.22		M4	0.011 [-0.087, 0.109]	0.000 [0.000, 0.001]	-0.001 [-0.010, 0.007]	0.000 [0.000, 0.001]	0.011 [-0.009, 0.031]	0.000 [0.000, 0.001]	-4924	2482	0.091	0.09	p < 0.001	197.65	0.521	1.3	p < 0.001	188.89	0.265	1.24

### Sheet: Cingulate Insula
Cingulate/Insula Gyrification
Left Hemisphere																				Right Hemisphere
Region	Model	Sex Estimate [95% CI]	Sex f² [95% CI]	Gender Estimate [95% CI]	Gender f² [95% CI]	Interaction Estimate [95% CI]	Interaction f² [95% CI]	AIC	Log Likelihood	Conditional R²	Marginal R²	vs. M0 (pvalue)	vs. M0 (Chisq)	vs. M1 (pvalue)	vs. M1 (Chisq)	vs. M2 (pvalue)	vs. M2 (Chisq)	vs. M3 (pvalue)	vs. M3 (Chisq)	Region	Model	Sex Estimate [95% CI]	Sex f² [95% CI]	Gender Estimate [95% CI]	Gender f² [95% CI]	Interaction Estimate [95% CI]	Interaction f² [95% CI]	AIC	Log Likelihood	Conditional R²	Marginal R²	vs. M0 (pvalue)	vs. M0 (Chisq)	vs. M1 (pvalue)	vs. M1 (Chisq)	vs. M2 (pvalue)	vs. M2 (Chisq)	vs. M3 (pvalue)	vs. M3 (Chisq)
Rostral Anterior Cingulate																				Rostral Anterior Cingulate
	M1	0.024 [0.020, 0.029]	0.016 [0.010, 0.022]					-15194	7615	0.117	0.104	p < 0.001	110.72								M1	0.027 [0.022, 0.031]	0.017 [0.011, 0.023]					-14460	7248	0.114	0.104	p < 0.001	119.17
	M2			0.005 [0.001, 0.008]	0.001 [0.000, 0.003]			-15089	7563	0.105	0.092	0.015	5.9								M2			0.006 [0.003, 0.010]	0.001 [0.000, 0.004]			-14352	7194	0.101	0.092	0.001	10.27
	M3	0.024 [0.020, 0.029]	0.015 [0.010, 0.021]	0.001 [-0.003, 0.005]	0.000 [0.000, 0.001]			-15192	7615	0.117	0.104	p < 0.001	110.87	0.697	0.15	p < 0.001	104.97				M3	0.026 [0.021, 0.031]	0.016 [0.010, 0.022]	0.002 [-0.002, 0.006]	0.000 [0.000, 0.001]			-14460	7249	0.114	0.105	p < 0.001	120.4	0.269	1.22	p < 0.001	110.13
	M4	-0.024 [-0.072, 0.024]	0.000 [0.000, 0.001]	-0.001 [-0.005, 0.003]	0.000 [0.000, 0.002]	0.010 [0.000, 0.020]	0.001 [0.000, 0.002]	-15194	7617	0.118	0.104	p < 0.001	114.85	0.127	4.12	p < 0.001	108.94	0.046	3.97		M4	0.045 [-0.005, 0.096]	0.000 [0.000, 0.002]	0.003 [-0.001, 0.007]	0.000 [0.000, 0.001]	-0.004 [-0.014, 0.006]	0.000 [0.000, 0.001]	-14458	7249	0.114	0.105	p < 0.001	120.97	0.408	1.8	p < 0.001	110.7	0.45	0.57
Caudal Anterior Cingulate																				Caudal Anterior Cingulate
	M1	0.031 [0.026, 0.036]	0.022 [0.015, 0.029]					-13930	6983	0.092	0.08	p < 0.001	152.49								M1	0.030 [0.025, 0.035]	0.020 [0.014, 0.027]					-13828	6932	0.102	0.091	p < 0.001	138.9
	M2			0.006 [0.002, 0.010]	0.001 [0.000, 0.003]			-13785	6910	0.075	0.062	0.006	7.44								M2			0.008 [0.003, 0.012]	0.002 [0.000, 0.004]			-13702	6869	0.087	0.076	p < 0.001	12.8
	M3	0.031 [0.026, 0.036]	0.020 [0.014, 0.028]	0.001 [-0.003, 0.005]	0.000 [0.000, 0.001]			-13928	6983	0.092	0.08	p < 0.001	152.6	0.738	0.11	p < 0.001	145.16				M3	0.029 [0.024, 0.034]	0.018 [0.012, 0.025]	0.003 [-0.001, 0.007]	0.000 [0.000, 0.001]			-13828	6933	0.102	0.092	p < 0.001	140.64	0.187	1.74	p < 0.001	127.84
	M4	-0.014 [-0.066, 0.038]	0.000 [0.000, 0.001]	-0.001 [-0.006, 0.004]	0.000 [0.000, 0.002]	0.009 [-0.001, 0.020]	0.000 [0.000, 0.002]	-13929	6984	0.093	0.08	p < 0.001	155.54	0.217	3.05	p < 0.001	148.1	0.086	2.94		M4	0.034 [-0.019, 0.086]	0.000 [0.000, 0.001]	0.003 [-0.002, 0.008]	0.000 [0.000, 0.001]	-0.001 [-0.012, 0.010]	0.000 [0.000, 0.000]	-13826	6933	0.102	0.092	p < 0.001	140.67	0.413	1.77	p < 0.001	127.87	0.871	0.03
Posterior Cingulate																				Posterior Cingulate
	M1	0.048 [0.041, 0.054]	0.032 [0.024, 0.040]					-10627	5331	0.091	0.082	p < 0.001	222.87								M1	0.041 [0.035, 0.047]	0.023 [0.017, 0.031]					-10677	5356	0.089	0.083	p < 0.001	165.87
	M2			0.009 [0.004, 0.014]	0.002 [0.000, 0.004]			-10415	5225	0.064	0.055	0.001	10.94								M2			0.009 [0.003, 0.014]	0.002 [0.000, 0.004]			-10521	5279	0.069	0.063	0.001	10.42
	M3	0.047 [0.041, 0.054]	0.030 [0.022, 0.039]	0.001 [-0.004, 0.006]	0.000 [0.000, 0.001]			-10625	5331	0.091	0.082	p < 0.001	223.05	0.674	0.18	p < 0.001	212.11				M3	0.040 [0.034, 0.047]	0.022 [0.016, 0.029]	0.002 [-0.003, 0.007]	0.000 [0.000, 0.001]			-10675	5357	0.089	0.083	p < 0.001	166.42	0.457	0.55	p < 0.001	156
	M4	0.053 [-0.013, 0.119]	0.000 [0.000, 0.002]	0.001 [-0.004, 0.007]	0.000 [0.000, 0.001]	-0.001 [-0.015, 0.012]	0.000 [0.000, 0.000]	-10623	5331	0.091	0.082	p < 0.001	223.07	0.903	0.2	p < 0.001	212.14	0.87	0.03		M4	0.058 [-0.007, 0.124]	0.000 [0.000, 0.002]	0.003 [-0.003, 0.008]	0.000 [0.000, 0.001]	-0.004 [-0.017, 0.010]	0.000 [0.000, 0.001]	-10674	5357	0.089	0.083	p < 0.001	166.72	0.654	0.85	p < 0.001	156.29	0.588	0.29
Isthmus Cingulate																				Isthmus Cingulate
	M1	0.058 [0.050, 0.067]	0.024 [0.017, 0.032]					-5833	2934	0.068	0.064	p < 0.001	171.05								M1	0.057 [0.048, 0.066]	0.020 [0.014, 0.027]					-4823	2429	0.071	0.069	p < 0.001	142.46
	M2			0.011 [0.004, 0.018]	0.001 [0.000, 0.003]			-5671	2853	0.046	0.044	0.003	9.13								M2			0.013 [0.006, 0.021]	0.002 [0.000, 0.004]			-4692	2364	0.054	0.052	0.001	11.27
	M3	0.058 [0.049, 0.067]	0.023 [0.016, 0.030]	0.002 [-0.006, 0.009]	0.000 [0.000, 0.001]			-5831	2934	0.068	0.064	p < 0.001	171.29	0.625	0.24	p < 0.001	162.16				M3	0.056 [0.046, 0.065]	0.019 [0.013, 0.025]	0.004 [-0.004, 0.012]	0.000 [0.000, 0.001]			-4822	2430	0.071	0.069	p < 0.001	143.58	0.289	1.12	p < 0.001	132.31
	M4	0.081 [-0.010, 0.173]	0.000 [0.000, 0.002]	0.003 [-0.005, 0.011]	0.000 [0.000, 0.000]	-0.005 [-0.024, 0.014]	0.000 [0.000, 0.001]	-5829	2935	0.068	0.065	p < 0.001	171.55	0.781	0.49	p < 0.001	162.42	0.613	0.26		M4	0.051 [-0.047, 0.150]	0.000 [0.000, 0.001]	0.004 [-0.005, 0.013]	0.000 [0.000, 0.001]	0.001 [-0.019, 0.021]	0.000 [0.000, 0.000]	-4820	2430	0.071	0.069	p < 0.001	143.59	0.568	1.13	p < 0.001	132.32	0.929	0.01
Insula																				Insula
	M1	0.175 [0.160, 0.190]	0.072 [0.060, 0.085]					2085	-1024	0.165	0.162	p < 0.001	501.33								M1	0.134 [0.118, 0.150]	0.038 [0.030, 0.048]					2818	-1391	0.115	0.112	p < 0.001	270.32
	M2			0.023 [0.011, 0.036]	0.002 [0.000, 0.004]			2574	-1269	0.107	0.104	p < 0.001	12.68								M2			0.024 [0.011, 0.038]	0.002 [0.000, 0.004]			3075	-1520	0.084	0.081	p < 0.001	12.81
	M3	0.176 [0.161, 0.191]	0.070 [0.059, 0.083]	-0.005 [-0.018, 0.008]	0.000 [0.000, 0.001]			2086	-1024	0.165	0.162	p < 0.001	501.96	0.428	0.63	p < 0.001	489.28				M3	0.133 [0.117, 0.150]	0.036 [0.028, 0.046]	0.003 [-0.011, 0.016]	0.000 [0.000, 0.001]			2820	-1391	0.115	0.112	p < 0.001	270.48	0.687	0.16	p < 0.001	257.68
	M4	0.149 [-0.010, 0.308]	0.000 [0.000, 0.002]	-0.006 [-0.020, 0.008]	0.000 [0.000, 0.001]	0.006 [-0.027, 0.038]	0.000 [0.000, 0.001]	2088	-1024	0.165	0.162	p < 0.001	502.08	0.689	0.74	p < 0.001	489.4	0.734	0.12		M4	-0.038 [-0.205, 0.129]	0.000 [0.000, 0.001]	-0.004 [-0.019, 0.011]	0.000 [0.000, 0.002]	0.035 [0.001, 0.069]	0.001 [0.000, 0.002]	2818	-1389	0.116	0.113	p < 0.001	274.57	0.12	4.25	p < 0.001	261.76	0.043	4.09
